# Transcriptional changes in non-human primate tissues after intrathecal delivery of serotype 9 adeno-associated viral vector: insights into organ toxicities

**DOI:** 10.1101/2025.05.09.652903

**Authors:** Fumiaki Aihara, Matthew Mardo, Vera Ruda, Tony Del Rio, Karine Bigot, Jochen Singer, Megumi Onishi-Seebacher, Philippe Couttet, Keith Mansfield, Eloise Hudry

## Abstract

Adeno associated virus (AAV)-based gene transfer has brought transformative therapeutic benefits to patients with otherwise untreatable genetic diseases. However, treatment-related organ toxicities, particularly for high doses, remain a safety concern in the clinic with some translatability in preclinical species. In the present study, we conducted an RNAseq analysis in non-human primates administered intrathecally with scAAV9-CBA-GFP, empty viral capsid particles, or a ‘Promoterless’ vector. This analysis revealed a broad and long-lasting (4 weeks after dosing) transcriptional impact of the viral transduction/transgene expression on tissues. Liver and DRG, known to be primary sites of toxicity induced by AAV9, had the highest viral load and the most significant transcriptional changes. Our analysis revealed that most of the differentially expressed genes were upregulated, and common gene signatures belonged to immune pathways (innate and adaptive), demonstrating a persistent low-grade immune response up to four weeks post-dosing. Interestingly and across all tissues considered, the impact of empty capsids or of the Promoterless vector was minimal, suggesting that both the presence of the capsid and of a productive viral genome contributed to the observed changes. This study provides a unique insight into the transcriptional responses to AAV9 in key tissues primarily exposed by the vector.
