## Supplementary material for "Transcriptional changes in non-human primate tissues after intrathecal delivery of serotype 9 adeno-associated viral vector: insights into organ toxicities": SuppTable_1_Study_Design

### Sheet: Sheet1
Study	Group	Test article	Route of Administration	Dose	Targeted Concentration	Age at Injection	Number of Animals	Sex
A	Control-IT	Vehicle	Intrathecal	0 (vg/animal)	0 (vg/mL)	27-33 months	4	F
A	Control_ICM	Vehicle	Intracisternal	0 (vg/animal)	0 (vg/mL)	27-33 months	4	F
A	Low-IT	scAAV9-CBA-GFP	Intrathecal	1.0 x 10^13 (vg/animal)	1.0 x 10^13 (vg/mL)	27-33 months	4	F
A	High-IT	scAAV9-CBA-GFP	Intrathecal	3.0 x 10^13 (vg/animal)	3.0 x 10^13 (vg/mL)	27-33 months	4	F
A	Low-ICM	scAAV9-CBA-GFP	Intracisternal	1.0 x 10^13 (vg/animal)	1.0 x 10^13 (vg/mL)	27-33 months	4	F
A	High-ICM	scAAV9-CBA-GFP	Intracisternal	3.0 x 10^13 (vg/animal)	3.0 x 10^13 (vg/mL)	27-33 months	4	F
B	Control-IT	Vehicle	Intrathecal	0 (viral capsids/animal)	0 (viral capsids/mL)	12-17 months	4	F
B	Empty Viral Particles (Without Genome)	AAV9 Empty Capsids	Intrathecal	2.73 x 10^13 (viral capsids/animal)	2.1 x 10^13 (viral capsids/mL)	12-17 months	4	F
B	Full (scAAV9-CB-GFP)	scAAV9-CBA-GFP	Intrathecal	2.73 x 10^13 (viral capsids/animal)	2.1 x 10^13 (viral capsids/mL)	12-17 months	4	F
B	Promotor-less Vector/Inert	scAAV9 ‘Promoterless’	Intrathecal	2.73 x 10^13 (viral capsids/animal)	2.1 x 10^13 (viral capsids/mL)	12-17 months	4	F
