## Supplementary material for "Transcriptional changes in non-human primate tissues after intrathecal delivery of serotype 9 adeno-associated viral vector: insights into organ toxicities": SuppTable_2_DRG_MFas_Merged_KEGG_Table

PathID	Pathway	Study A High Dose Up Pvalue	Study A High Dose Down Pvalue	Study A Low Up Pvalue	Study A Low Down Pvalue	Study B Empty Viral Particle Up Pvalue	Study B Empty Viral Particle Down Pvalue	Study B Promoterless Up Pvalue	Study B Promoterless Down Pvalue	Study B High Up Pvalue	Study B High Down Pvalue
mcf00010	Glycolysis / Gluconeogenesis	0.574398447	0.003638565	0.750986909	0.001259876	1	1	0.829909231	1	0.597697853	0.639469164
mcf00020	Citrate cycle (TCA cycle)	0.959971466	6.94E-08	0.899970519	8.29E-06	1	1	0.663602034	1	1	0.457585409
mcf00030	Pentose phosphate pathway	1	0.001190135	0.870095402	0.000597822	1	1	1	1	0.674311971	1
mcf00040	Pentose and glucuronate interconversions	1	0.011902347	0.862844135	0.089668573	1	1	1	1	1	1
mcf00051	Fructose and mannose metabolism	0.85508211	0.01471292	0.923331828	0.030416427	1	1	0.69282634	0.038131896	0.734460389	0.026702529
mcf00052	Galactose metabolism	0.734900608	0.003737566	0.60736081	0.064735214	1	1	0.596565136	1	0.639315461	0.088989867
mcf00053	Ascorbate and aldarate metabolism	1	0.393188857	0.629563415	0.619311366	1	1	1	1	1	1
mcf00061	Fatty acid biosynthesis	1	0.021173195	0.653132276	0.346519444	1	1	0.470206322	0.060348724	1	0.004666035
mcf00062	Fatty acid elongation	1	0.604603579	0.98409382	0.024111432	1	1	0.304957725	1	1	1
mcf00071	Fatty acid degradation	1	0.455207068	0.961228137	0.078538526	0.025963662	1	0.156707525	0.225566062	0.794292901	0.182706323
mcf00100	Steroid biosynthesis	0.910456757	0.776719156	0.784576606	0.273961219	1	1	1	1	1	1
mcf00120	Primary bile acid biosynthesis	1	0.27871534	1	0.876697138	1	1	1	1	1	1
mcf00130	Ubiquinone and other terpenoid-quinone biosynthesis	1	1	1	0.675925563	1	1	1	1	1	1
mcf00140	Steroid hormone biosynthesis	1	0.534026829	1	0.035132173	1	0.010126109	0.254927352	0.131991706	1	0.104756825
mcf00190	Oxidative phosphorylation	0.999996762	0.007329917	0.999999805	3.92E-20	1	1	0.118443111	0.93535429	0.991396347	1
mcf00220	Arginine biosynthesis	0.771041017	0.21752706	0.838137669	0.002520914	1	1	0.392910923	1	0.429170148	1
mcf00230	Purine metabolism	0.900387298	0.417087913	0.952523711	0.060620536	1	1	0.290915738	0.16825469	0.879932626	0.243734345
mcf00232	Caffeine metabolism	1	1	1	1	1	1	0.044339914	1	1	1
mcf00240	Pyrimidine metabolism	0.502684689	0.288855884	0.702432719	0.350761997	1	1	0.586974909	1	0.649807185	1
mcf00250	Alanine, aspartate and glutamate metabolism	0.969396057	0.01471292	0.9865243	0.009925195	1	1	0.69282634	1	0.734460389	1
mcf00260	Glycine, serine and threonine metabolism	0.722892139	0.077034879	1	0.006895271	1	1	0.370536318	1	0.426042661	1
mcf00270	Cysteine and methionine metabolism	0.944874605	0.005423337	0.977842165	0.010176203	1	1	0.201438929	1	0.251016901	1
mcf00280	Valine, leucine and isoleucine degradation	1	0.969855517	0.999052653	0.280539733	0.035028233	1	0.851610204	0.343848471	0.347222943	0.657426939
mcf00290	Valine, leucine and isoleucine biosynthesis	1	1	1	0.382963552	1	1	1	1	0.141750242	1
mcf00310	Lysine degradation	0.120390522	0.620581087	0.010835994	0.388663201	1	1	0.901487933	1	0.727896518	0.727818346
mcf00330	Arginine and proline metabolism	0.931331976	0.119029304	0.898124166	0.046872497	1	1	0.418078796	0.609426308	0.814268747	1
mcf00340	Histidine metabolism	1	0.631867578	1	0.855145226	1	1	1	1	1	1
mcf00350	Tyrosine metabolism	1	0.07012797	1	0.345680108	1	1	0.558201632	0.410533803	1	1
mcf00360	Phenylalanine metabolism	1	0.21752706	1	0.217035966	1	1	1	1	1	1
mcf00380	Tryptophan metabolism	0.473068665	0.903015792	0.427943283	0.405048397	1	1	0.337993531	1	0.047913856	1
mcf00400	Phenylalanine, tyrosine and tryptophan biosynthesis	1	0.018104377	1	0.059699063	1	1	1	1	1	1
mcf00410	beta-Alanine metabolism	1	0.604603579	0.912379209	0.156379574	0.020986789	1	0.663602034	0.505833556	0.354677017	0.471249193
mcf00430	Taurine and hypotaurine metabolism	0.771041017	0.21752706	0.838137669	0.829828545	1	1	0.364720968	1	1	1
mcf00440	Phosphonate and phosphinate metabolism	0.552443558	0.393188857	1	0.619311366	1	1	0.238276467	0.16146297	0.263434007	1
mcf00450	Selenocompound metabolism	0.771041017	0.21752706	0.517439959	0.217035966	1	1	0.392910923	0.275958705	0.429170148	1
mcf00470	D-Amino acid metabolism	1	1	0.562870915	0.552812871	1	1	1	1	1	1
mcf00480	Glutathione metabolism	0.964712863	0.032801197	0.987462866	0.003060834	1	1	1	1	1	1
mcf00500	Starch and sucrose metabolism	0.294661297	0.000186861	0.870095402	0.220353127	1	1	0.614481034	0.460277429	0.657259413	0.014974551
mcf00510	N-Glycan biosynthesis	0.97758669	0.678631408	0.806017445	0.179706709	1	1	0.574369483	0.717437758	0.637303386	1
mcf00511	Other glycan degradation	0.866093873	0.339555221	0.653132276	0.346519444	1	1	0.125712049	1	0.510150459	1
mcf00512	Mucin type O-glycan biosynthesis	0.473068665	0.666773029	0.247428061	0.808021886	1	1	0.719515839	0.193561293	0.760236782	1
mcf00513	Various types of N-glycan biosynthesis	0.992010285	0.557078152	0.660698919	0.636901212	1	1	0.213059961	1	0.264605031	1
mcf00514	Other types of O-glycan biosynthesis	0.574398447	0.212014095	0.258546361	0.729370845	1	1	0.534891405	0.691348365	0.319608179	0.639469164
mcf00515	Mannose type O-glycan biosynthesis	1	0.190094414	0.956994067	0.309622975	1	1	0.558201632	1	1	1
mcf00520	Amino sugar and nucleotide sugar metabolism	0.789659496	0.016584183	0.634839581	0.280539733	1	1	0.851610204	0.708995336	0.882737593	0.657426939
mcf00524	Neomycin, kanamycin and gentamicin biosynthesis	0.121331526	0.34049447	0.169407828	0.552812871	1	1	0.202920394	1	0.224918414	0.119573027
mcf00531	Glycosaminoglycan degradation	1	0.68837569	0.653132276	0.895043886	1	1	1	1	1	1
mcf00532	Glycosaminoglycan biosynthesis - chondroitin sulfate / dermatan sulfate	0.679062832	0.776719156	0.127096812	0.513908949	1	1	0.558201632	1	0.600564875	1
mcf00533	Glycosaminoglycan biosynthesis - keratan sulfate	1	1	0.838137669	0.829828545	1	1	0.392910923	0.275958705	1	1
mcf00534	Glycosaminoglycan biosynthesis - heparan sulfate / heparin	1	1	0.969128009	0.841254805	1	1	0.614481034	0.122226427	1	0.096780953
mcf00561	Glycerolipid metabolism	0.99791642	0.50652011	0.99951246	0.698383289	1	1	0.611349484	0.741327276	1	0.005223062
mcf00562	Inositol phosphate metabolism	0.560382883	0.968443303	0.520096123	0.929030896	1	1	0.782899246	0.000488001	0.622638794	0.217445581
mcf00563	Glycosylphosphatidylinositol (GPI)-anchor biosynthesis	0.959971466	0.11998427	0.899970519	0.487672794	1	1	1	1	0.705917583	1
mcf00564	Glycerophospholipid metabolism	0.777884115	0.283103324	0.930048173	0.070551215	1	1	0.669932762	0.183146265	0.901291754	0.305724345
mcf00565	Ether lipid metabolism	0.425671459	0.76724722	0.635102479	0.610975889	1	1	0.43352349	0.247113049	0.814268747	1
mcf00590	Arachidonic acid metabolism	0.631881524	0.76724722	0.802823506	0.909907535	1	1	0.167590661	0.23632614	0.78351451	0.534589183
mcf00591	Linoleic acid metabolism	0.120267867	1	0.228791936	0.829828545	1	1	0.335224404	0.232161479	1	1
mcf00592	alpha-Linolenic acid metabolism	0.1831033	0.631867578	0.317574473	0.302870276	1	1	1	0.275958705	1	0.244391385
mcf00600	Sphingolipid metabolism	0.98585741	0.169563487	0.995460289	0.237087771	1	1	0.870546662	1	1	0.682705243
mcf00601	Glycosphingolipid biosynthesis - lacto and neolacto series	0.613971282	0.736216802	0.450119126	1	1	1	0.14097681	1	1	1
mcf00603	Glycosphingolipid biosynthesis - globo and isoglobo series	1	1	1	1	1	1	1	0.254380743	1	1
mcf00604	Glycosphingolipid biosynthesis - ganglio series	1	0.21752706	0.838137669	0.502702834	1	1	1	0.275958705	1	0.244391385
mcf00620	Pyruvate metabolism	0.976602679	0.005417661	0.636908298	0.001412497	1	1	1	1	1	0.510215659
mcf00630	Glyoxylate and dicarboxylate metabolism	0.324536895	0.000266592	0.703760906	0.003938448	1	1	0.271628388	1	0.103457776	0.443569639
mcf00640	Propanoate metabolism	0.86943434	0.059627284	0.802684239	0.003846114	0.022648309	1	0.337993531	1	0.148232197	0.14693304
mcf00650	Butanoate metabolism	0.910456757	1	0.784576606	0.273961219	0.015151226	1	0.1887274	1	0.600564875	1
mcf00670	One carbon pool by folate	0.288368349	1	0.916558027	1	1	1	1	1	1	1
mcf00730	Thiamine metabolism	1	0.21752706	1	0.217035966	1	1	0.082821413	1	0.429170148	1
mcf00740	Riboflavin metabolism	0.608583397	1	1	0.279626184	1	1	1	1	1	1
mcf00750	Vitamin B6 metabolism	1	0.034297539	1	0.474705406	1	1	1	1	1	0.096857261
mcf00760	Nicotinate and nicotinamide metabolism	0.744403037	0.917920162	0.692025857	0.671246621	1	1	0.135653854	0.573396564	0.426042661	1
mcf00770	Pantothenate and CoA biosynthesis	0.679062832	0.776719156	0.784576606	0.513908949	1	1	1	1	0.205664606	1
mcf00780	Biotin metabolism	1	0.220996075	1	0.382963552	1	1	1	1	1	1
mcf00785	Lipoic acid metabolism	0.846874734	0.095368972	1	0.010990261	1	1	1	1	1	1
mcf00790	Folate biosynthesis	0.897601539	0.398715334	0.940094273	0.239058371	1	1	0.516197003	1	0.579657802	1
mcf00830	Retinol metabolism	0.959971466	0.582013243	0.981225236	0.891117102	1	1	1	0.505833556	1	0.457585409
mcf00860	Porphyrin metabolism	0.782236269	0.254928224	0.977839623	0.01434824	1	1	0.238247176	1	1	0.443569639
mcf00900	Terpenoid backbone biosynthesis	1	0.190094414	1	0.051570946	1	1	1	1	1	1
mcf00910	Nitrogen metabolism	0.799771693	0.248062191	0.883781024	1	1	1	0.364720968	1	0.085101306	1
mcf00920	Sulfur metabolism	0.314122923	0.157857979	0.409227586	0.137908596	1	1	0.005960931	1	0.00818231	1
mcf00970	Aminoacyl-tRNA biosynthesis	0.971851948	0.004338317	0.99059969	0.000497754	1	1	1	0.333228429	1	0.275740407
mcf00980	Metabolism of xenobiotics by cytochrome P450	1	0.011648555	1	8.21E-05	1	1	1	1	1	1
mcf00982	Drug metabolism - cytochrome P450	0.979542461	0.197705294	0.991806452	0.055806149	1	1	1	1	1	1
mcf00983	Drug metabolism - other enzymes	0.964712863	0.032801197	0.949820425	0.008912837	1	1	0.507211107	1	0.856138841	1
mcf01040	Biosynthesis of unsaturated fatty acids	1	0.626255726	0.9865243	0.179314871	1	1	0.321525709	1	1	0.484569802
mcf01100	Metabolic pathways	1	1.46E-09	1	7.07E-19	0.633899587	0.421888284	0.41722919	0.240096179	0.999164485	0.269361019
mcf01200	Carbon metabolism	0.822815881	7.96E-11	0.996903272	1.03E-14	0.067347628	1	0.495832545	1	0.586588785	0.340282863
mcf01210	2-Oxocarboxylic acid metabolism	1	4.42E-06	1	3.07E-05	1	1	1	1	0.690517353	0.443569639
mcf01212	Fatty acid metabolism	1	0.11806431	0.990336168	0.037629924	0.043202133	1	0.079471136	0.446204589	0.929680804	0.041338562
mcf01230	Biosynthesis of amino acids	0.945098669	3.44E-07	0.999587075	1.87E-07	1	1	0.623118977	1	0.082357055	0.69851548
mcf01232	Nucleotide metabolism	0.751352728	0.084168321	0.954609877	0.000486693	1	1	0.168002496	1	0.846546884	1
mcf01240	Biosynthesis of cofactors	0.995488541	0.012638834	0.99958677	0.028721257	1	1	0.110812166	0.959726202	0.635681256	0.763825536
mcf01250	Biosynthesis of nucleotide sugars	0.923431925	0.038570291	0.740906051	0.337396091	1	1	0.766149473	0.609426308	0.804535447	0.557753313
mcf01521	EGFR tyrosine kinase inhibitor resistance	0.120190311	0.938186035	0.023728759	0.988806532	1	1	0.963854637	1	0.709885236	0.551442413
mcf01522	Endocrine resistance	0.263978198	0.682408111	0.003496986	0.949334983	1	1	0.324871425	0.918115614	0.929010448	0.886015786
mcf01523	Antifolate resistance	0.294661297	1	0.126101872	1	1	1	0.631602637	1	1	0.414445752
mcf01524	Platinum drug resistance	0.03680434	0.360454376	0.021178034	0.202729547	1	1	0.931571564	1	0.185118704	0.789242695
mcf02010	ABC transporters	0.07326097	0.214789597	0.088562039	0.86002039	1	1	1	0.585760448	0.443247779	0.00641834
mcf03008	Ribosome biogenesis in eukaryotes	0.690707687	0.389730597	0.865097193	0.4643372	1	1	0.775447868	0.547747165	1	1
mcf03010	Ribosome	1	0.984483158	1	0.064477482	1	1	0.927961093	1	1	1
mcf03013	Nucleocytoplasmic transport	0.428276208	0.788780877	0.502933508	0.958822067	1	1	1	0.770433607	0.992624255	0.914033298
mcf03015	mRNA surveillance pathway	0.197671196	0.959708384	0.331870311	0.534615508	1	1	0.973736953	0.408953333	0.983239033	0.142086277
mcf03018	RNA degradation	0.101884383	0.505079321	0.114688592	0.491531656	1	1	0.206308028	1	0.276986668	0.836837829
mcf03020	RNA polymerase	1	1	1	0.007454615	1	1	1	1	0.720552607	0.471249193
mcf03022	Basal transcription factors	0.950652251	0.950252195	0.820589079	0.919551528	1	1	1	0.652788735	1	1
mcf03030	DNA replication	0.444016137	0.89457855	0.220757784	0.787382647	1	1	1	1	0.747677015	1
mcf03040	Spliceosome	0.965556937	0.91379516	0.989194023	0.059830684	1	1	0.768053696	1	0.982013348	1
mcf03050	Proteasome	0.597212183	0.041797087	0.770511983	1.37E-10	1	1	1	1	0.144639404	0.648562383
mcf03060	Protein export	1	0.068021622	1	0.001412497	1	1	0.719515839	1	0.760236782	1
mcf03082	ATP-dependent chromatin remodeling	0.016875979	0.819211417	0.000260212	0.383117824	1	1	1	1	1	1
mcf03083	Polycomb repressive complex	0.035285121	0.938186035	0.005347568	0.931772353	1	1	0.835057478	0.154921738	0.883910772	0.844984046
mcf03250	Viral life cycle - HIV-1	0.000341422	0.990642701	1.07E-05	0.60606315	1	1	0.454889065	0.807333137	0.006112825	0.166275088
mcf03260	Virion - Human immunodeficiency virus	0.079266197	1	0.012552664	1	1	1	0.1272182	1	0.000469994	1
mcf03264	Virion - Flavivirus	1	1	0.281773127	0.275208722	1	1	0.044339914	1	1	1
mcf03265	Virion - Ebolavirus and Lyssavirus	1	1	1	1	1	1	1	1	1	0.119573027
mcf03266	Virion - Herpesvirus	0.215604524	1	0.001316325	1	1	1	1	0.185722451	0.043807128	1
mcf03267	Virion - Adenovirus	0.007132314	1	0.112775602	1	1	1	0.165926224	1	0.013824689	1
mcf03271	Virion - Rotavirus	1	1	1	1	1	1	1	1	1	1
mcf03320	PPAR signaling pathway	0.938519093	0.08185751	0.368314749	0.478440254	0.045642	1	0.010401472	0.475180558	0.05826567	0.413025626
mcf03410	Base excision repair	0.971851948	0.850219202	0.99059969	0.257983529	1	1	0.106869176	1	0.611250486	1
mcf03420	Nucleotide excision repair	0.926649326	0.471193158	0.972948574	0.009560986	1	1	1	1	1	1
mcf03430	Mismatch repair	0.708096917	1	0.956994067	0.953108482	1	1	1	1	1	0.081398327
mcf03440	Homologous recombination	0.34716115	0.924490792	0.521797669	0.696981206	1	1	0.743890039	0.585760448	1	1
mcf03450	Non-homologous end-joining	1	1	0.838137669	0.502702834	1	1	1	1	1	1
mcf03460	Fanconi anemia pathway	0.773436916	0.96723003	0.61040638	0.409796594	1	1	1	1	1	0.648562383
mcf04010	MAPK signaling pathway	0.061129883	0.824517534	0.001351727	0.99997462	1	1	0.937625271	0.604978473	0.824034388	0.059064399
mcf04012	ErbB signaling pathway	0.538155104	0.611587737	0.429749866	0.994307704	1	1	0.27258447	0.902241465	0.355852324	0.594528821
mcf04014	Ras signaling pathway	0.017151266	0.893872606	2.43E-05	0.98156545	1	1	0.91552142	0.904841042	0.70584704	0.687896825
mcf04015	Rap1 signaling pathway	0.383989023	0.672826709	0.007942323	0.964127234	1	1	0.668902742	0.753371161	0.513180314	0.649765759
mcf04020	Calcium signaling pathway	0.290551783	0.087200722	0.601642987	0.99352016	1	1	0.852551681	0.471941363	0.9861849	0.002991915
mcf04022	cGMP-PKG signaling pathway	0.330884427	0.644858292	0.112764065	0.947033527	1	1	0.695638712	0.527268459	0.785629801	0.047417182
mcf04024	cAMP signaling pathway	0.609233737	0.418019736	0.18886585	0.944505912	1	1	0.877994018	0.548096181	0.973300252	0.011258135
mcf04060	Cytokine-cytokine receptor interaction	8.49E-14	0.995893497	1.88E-14	0.99973052	1	1	0.003876498	0.975656889	8.07E-16	0.84863191
mcf04061	Viral protein interaction with cytokine and cytokine receptor	4.16E-07	0.9744928	3.66E-07	0.96864181	1	1	0.000213894	1	2.97E-10	1
mcf04062	Chemokine signaling pathway	4.94E-09	0.987456779	6.16E-11	0.926436245	1	1	0.034221725	0.187802087	3.38E-05	0.854518806
mcf04064	NF-kappa B signaling pathway	3.14E-15	1	7.61E-14	0.999998715	1	1	0.063961887	1	8.68E-09	1
mcf04066	HIF-1 signaling pathway	0.036768332	0.01850159	0.008622514	0.201050077	1	1	0.5335203	0.920499115	0.134938076	0.640799745
mcf04068	FoxO signaling pathway	0.005551311	0.680287192	6.41E-09	0.990029673	1	1	0.215709608	1	0.104725084	0.942991641
mcf04070	Phosphatidylinositol signaling system	0.915397906	0.911658938	0.753458451	0.721728578	1	1	0.892270337	0.010756216	0.925997881	0.160914244
mcf04071	Sphingolipid signaling pathway	0.728049293	0.371958944	0.396237434	0.563302912	1	1	0.859225337	0.957270637	0.619311624	0.754779579
mcf04072	Phospholipase D signaling pathway	0.519072206	0.917669677	0.124908416	0.972561551	1	1	0.433693096	0.452442553	0.519172765	0.167855173
mcf04080	Neuroactive ligand-receptor interaction	0.887502127	0.052087695	0.989666302	0.855781253	0.149756283	1	0.579855923	0.446449666	0.587115958	0.046856914
mcf04110	Cell cycle	0.000792254	0.548449133	2.72E-05	0.396179751	1	0.062116454	0.578153882	0.982944658	0.532438965	0.865671441
mcf04114	Oocyte meiosis	0.944302594	0.005578791	0.678619125	0.010417548	1	1	0.940194968	0.555945666	0.962345083	0.243734345
mcf04115	p53 signaling pathway	0.000619117	0.811943179	0.000397794	0.90446181	1	1	0.190644177	1	0.450218267	0.828264899
mcf04120	Ubiquitin mediated proteolysis	0.793912744	0.037930199	0.628783518	0.040996449	1	1	0.996322184	0.694984688	0.577075829	0.035633604
mcf04122	Sulfur relay system	1	0.34049447	1	0.025931648	1	1	0.202920394	1	1	1
mcf04130	SNARE interactions in vesicular transport	0.894288785	0.411747206	0.84073133	0.644040408	1	1	1	1	0.772172286	1
mcf04136	Autophagy - other	1	0.197705294	0.991806452	0.006895271	1	1	0.731979393	1	1	1
mcf04137	Mitophagy - animal	0.926502486	0.000125305	0.961954906	0.006383547	1	1	0.899793166	0.715518021	0.987678397	0.88890068
mcf04140	Autophagy - animal	0.980976904	0.074151367	0.969266466	0.013950037	1	1	0.893089293	0.927385183	0.978429969	1
mcf04141	Protein processing in endoplasmic reticulum	0.851885704	0.138002297	0.687930349	0.640051719	1	1	0.216322929	1	0.206694148	1
mcf04142	Lysosome	0.56201938	0.415952079	0.34455193	0.152148126	1	1	0.222178212	0.962041006	0.100461866	0.305225632
mcf04144	Endocytosis	0.990888867	0.106789993	0.730034672	0.021911685	1	1	0.984227475	0.560382358	0.588245153	0.42512051
mcf04145	Phagosome	3.42E-05	0.032714225	1.18E-05	0.20748883	1	1	0.047897697	0.819966588	8.70E-11	1
mcf04146	Peroxisome	0.981448414	0.19374114	0.996238267	0.148747891	0.057756708	1	0.198422685	0.144127351	0.472304344	0.536382871
mcf04148	Efferocytosis	3.33E-05	0.934530625	7.51E-05	0.980047634	0.108654991	1	0.01770343	0.556965559	0.001155694	0.860196592
mcf04150	mTOR signaling pathway	0.99999567	0.057773947	0.973925669	0.314225635	1	1	0.980308618	0.977727914	0.892496327	0.842529644
mcf04151	PI3K-Akt signaling pathway	2.25E-05	0.7835859	1.23E-07	0.988429051	1	1	0.559665163	0.999704635	0.212504846	0.25980114
mcf04152	AMPK signaling pathway	0.985405378	0.234104791	0.271305328	0.322628319	1	1	0.854886599	0.595638687	0.906181971	0.018277807
mcf04210	Apoptosis	0.000174177	0.586151948	8.04E-07	0.680961599	1	1	0.882942387	0.964223096	0.000556369	1
mcf04211	Longevity regulating pathway	0.571443693	0.785304445	0.00402875	0.929321052	1	1	0.48620855	0.907847414	0.57679435	0.873709924
mcf04213	Longevity regulating pathway - multiple species	0.878557668	0.761602183	0.116859232	0.872428919	1	1	0.645827113	0.763201958	0.707226624	0.71354021
mcf04215	Apoptosis - multiple species	0.033505941	0.455207068	0.037282964	0.497538179	1	1	1	1	0.003134249	1
mcf04216	Ferroptosis	0.270519947	0.143326946	0.447840057	0.422170506	1	1	0.776544035	0.247113049	0.823518083	0.579767883
mcf04217	Necroptosis	1.09E-07	0.138551479	3.71E-06	0.812427165	1	1	0.690358437	0.589185145	6.48E-05	1
mcf04218	Cellular senescence	0.030947243	0.196867301	4.44E-05	0.739539366	1	1	0.563756746	1	0.363710034	0.969243986
mcf04260	Cardiac muscle contraction	0.999525575	0.302495675	0.999921631	0.219034157	1	1	0.235971367	0.484633814	1	0.421773171
mcf04261	Adrenergic signaling in cardiomyocytes	0.91396954	0.616352014	0.810011257	0.598373044	1	1	0.931960489	0.730150466	0.959892344	0.045823834
mcf04270	Vascular smooth muscle contraction	0.307840791	0.725191577	0.21735445	0.68392951	1	1	0.831403829	0.16825469	0.879932626	0.243734345
mcf04310	Wnt signaling pathway	0.607283698	0.096955555	0.247613931	0.996647999	1	1	0.869985227	0.574297157	0.922209721	0.141447517
mcf04330	Notch signaling pathway	0.076777754	0.989826765	0.006514068	0.846294228	1	1	0.226368202	0.801570649	0.519081763	1
mcf04340	Hedgehog signaling pathway	0.959155239	0.773594093	0.501318418	0.996922268	1	1	0.656769014	0.014364183	1	0.03654627
mcf04350	TGF-beta signaling pathway	0.079431224	0.714481931	0.022016319	0.861014072	1	1	0.980920785	1	0.819605272	0.894453907
mcf04360	Axon guidance	0.803876508	0.128241688	0.873818393	0.986061314	1	1	0.456332222	0.108884696	0.838809001	0.125586965
mcf04370	VEGF signaling pathway	0.305328272	0.385984415	0.144514198	0.343865934	1	1	0.896898737	0.770075498	0.922105831	0.720770247
mcf04371	Apelin signaling pathway	0.853622581	0.553867016	0.359746691	0.316928755	1	1	0.99391486	0.839147396	0.976604759	0.531602494
mcf04380	Osteoclast differentiation	2.10E-13	0.777451252	1.94E-16	0.999995476	1	1	0.002957554	0.958516537	3.49E-07	0.938425051
mcf04390	Hippo signaling pathway	0.927551304	0.040505361	0.778255783	0.875655161	1	1	0.98249157	0.533285517	0.660365825	0.019888998
mcf04392	Hippo signaling pathway - multiple species	0.802997418	0.852832431	0.267394996	0.975392936	1	1	1	0.141927244	1	0.443569639
mcf04510	Focal adhesion	0.069891698	0.997226985	0.000890967	0.999994339	1	1	0.806832716	0.761148934	0.885476125	0.989849684
mcf04512	ECM-receptor interaction	0.010259284	0.998091292	0.013465576	0.999993506	1	1	0.417039632	1	0.727015638	0.852724728
mcf04514	Cell adhesion molecules	4.93E-11	0.909763155	2.11E-07	0.999999847	1	1	0.119604635	0.626905659	4.34E-12	0.022867345
mcf04520	Adherens junction	0.091069653	1	6.22E-05	0.996414248	1	1	0.48620855	0.206841747	0.57679435	0.608187996
mcf04530	Tight junction	0.325857252	0.694022793	0.670306426	0.7180229	1	1	0.648611204	0.87785404	0.74398823	0.958120883
mcf04540	Gap junction	0.960296578	0.365124004	0.693294934	0.530848183	1	1	0.962167794	0.154921738	1	0.271330213
mcf04550	Signaling pathways regulating pluripotency of stem cells	0.890978145	0.777451252	0.114903656	0.989054396	1	1	0.991618318	0.811737193	0.995807686	0.282601666
mcf04610	Complement and coagulation cascades	7.26E-06	0.972270837	0.000351447	0.999023882	1	1	0.011168822	1	5.59E-06	1
mcf04611	Platelet activation	0.001136246	0.909766894	0.000134075	0.998318787	1	1	0.440024586	0.154190824	0.051521492	0.442297287
mcf04612	Antigen processing and presentation	2.86E-10	0.96723003	2.37E-10	0.998651776	1	1	0.030798396	0.691348365	2.36E-11	1
mcf04613	Neutrophil extracellular trap formation	2.72E-07	0.551493861	1.04E-06	0.901856618	1	1	0.0658972	0.942563927	2.41E-05	0.918333574
mcf04614	Renin-angiotensin system	1	0.27871534	0.653132276	0.346519444	1	1	1	1	1	1
mcf04620	Toll-like receptor signaling pathway	8.07E-10	0.586133013	1.25E-09	0.999580895	1	1	0.00627903	0.650008595	9.18E-07	1
mcf04621	NOD-like receptor signaling pathway	1.39E-15	0.497905987	7.03E-14	0.785548697	1	1	0.005397762	0.328992227	1.07E-09	0.965021041
mcf04622	RIG-I-like receptor signaling pathway	2.49E-05	0.219759446	7.07E-06	0.956767713	1	1	0.39535515	0.776750037	0.03966065	1
mcf04623	Cytosolic DNA-sensing pathway	4.24E-09	1	3.22E-10	0.939923341	1	1	0.003453887	0.812928713	5.11E-07	0.766534051
mcf04625	C-type lectin receptor signaling pathway	2.69E-06	0.368299997	9.89E-09	0.953476341	1	1	0.074846268	0.913132698	0.002849418	0.883056214
mcf04630	JAK-STAT signaling pathway	3.83E-12	0.985462088	9.66E-13	0.999827675	0.077637571	1	0.12846727	0.765387741	0.000236991	0.911799244
mcf04640	Hematopoietic cell lineage	1.02E-14	0.941041232	4.35E-16	1	1	1	0.079471136	1	4.66E-10	0.395338083
mcf04650	Natural killer cell mediated cytotoxicity	7.05E-11	0.945230759	2.44E-09	0.991043951	1	1	0.037387436	0.876205048	8.94E-09	0.840962928
mcf04657	IL-17 signaling pathway	0.012664621	0.513416729	0.013252953	0.950739556	0.048076209	1	0.013761087	1	0.008381784	0.77817789
mcf04658	Th1 and Th2 cell differentiation	6.30E-15	0.679468238	1.93E-16	0.986045872	1	1	0.032680029	0.868680291	2.30E-07	0.832606069
mcf04659	Th17 cell differentiation	1.49E-18	0.636148613	4.48E-19	0.985052648	1	1	0.05410001	0.657063303	6.93E-09	0.867069007
mcf04660	T cell receptor signaling pathway	1.85E-06	0.585778596	1.76E-06	0.779040516	1	1	0.037029812	0.950458604	5.37E-07	0.254722669
mcf04662	B cell receptor signaling pathway	1.44E-07	0.90643127	6.01E-07	0.946140173	1	1	0.153537578	0.847812244	1.50E-05	0.489168863
mcf04664	Fc epsilon RI signaling pathway	0.005613868	0.434623811	0.002050919	0.919676162	1	1	0.009427588	0.465623107	0.001083711	1
mcf04666	Fc gamma R-mediated phagocytosis	0.006171859	0.659767514	0.002512463	0.465656752	1	1	0.307282966	0.43217182	0.000774423	1
mcf04668	TNF signaling pathway	2.26E-06	0.771727928	6.29E-07	0.999803312	1	1	0.007464436	1	0.000593402	1
mcf04670	Leukocyte transendothelial migration	0.000564063	0.93602991	0.000833246	0.998610777	1	1	0.333707243	0.237600651	0.000303848	0.88890068
mcf04672	Intestinal immune network for IgA production	3.43E-12	1	9.94E-11	0.891117102	1	1	0.017305069	1	2.62E-13	1
mcf04710	Circadian rhythm	0.295191491	0.024757987	0.274948717	0.436317616	1	1	0.370536318	0.001318726	0.772172286	0.035524315
mcf04713	Circadian entrainment	0.946383032	0.103688566	0.797387023	0.534615508	1	1	1	0.085196925	1	0.000881626
mcf04714	Thermogenesis	0.999983453	0.262598922	0.99565952	2.83E-11	1	1	0.171835427	0.89455998	1	0.832004761
mcf04720	Long-term potentiation	0.877733375	0.189112043	0.815982467	0.66669896	1	1	1	1	1	0.430453434
mcf04721	Synaptic vesicle cycle	0.972898505	0.000597066	0.977969725	0.051301167	1	1	0.945514914	0.010273415	0.633157867	0.080648847
mcf04722	Neurotrophin signaling pathway	0.103037044	0.131845343	0.007192382	0.39151444	1	1	0.491924775	0.953304551	0.772320385	0.931764168
mcf04723	Retrograde endocannabinoid signaling	0.999901611	0.249755804	0.996644018	0.000240473	1	1	0.612352976	0.452442553	1	0.18044555
mcf04724	Glutamatergic synapse	0.98293214	0.128602256	0.692887434	0.655485424	1	1	0.922434625	0.052529469	0.949259697	0.206238073
mcf04725	Cholinergic synapse	0.566112956	0.245527347	0.094448881	0.962124643	1	1	0.933114462	0.308321371	0.955326943	0.033943388
mcf04726	Serotonergic synapse	0.978407281	0.959708384	0.935709965	0.658404522	1	1	0.871113467	0.194881338	1	0.31954462
mcf04727	GABAergic synapse	0.939733995	0.641717557	0.958848974	0.698662069	1	1	0.803964795	0.30606621	0.858211769	0.028002216
mcf04728	Dopaminergic synapse	0.996247518	0.104625427	0.817110957	0.142505955	1	1	0.731302074	0.218403935	0.996217132	0.020027893
mcf04730	Long-term depression	0.797610745	0.927671259	0.698533343	0.671238172	1	1	1	0.062950382	0.929680804	0.377411256
mcf04740	Olfactory transduction	0.783402982	0.476429564	0.961228137	0.696981206	1	1	1	0.013053673	1	0.557753313
mcf04742	Taste transduction	0.911349271	0.434967755	0.901301789	0.76868815	1	1	0.851610204	0.00695311	1	0.020735831
mcf04744	Phototransduction	0.771041017	0.051614139	1	0.005389636	1	0.004613425	1	0.254380743	1	0.204880332
mcf04750	Inflammatory mediator regulation of TRP channels	0.881146556	0.17756181	0.429749866	0.849244357	1	1	0.678453507	0.664004023	1	0.580517587
mcf04810	Regulation of actin cytoskeleton	0.022469305	0.993335013	0.000982651	0.999329756	1	1	0.554824058	0.27017529	0.554103548	0.840270989
mcf04814	Motor proteins	0.830144289	0.023409092	0.946587827	0.251522508	1	1	0.986175306	1	0.927184431	0.286380426
mcf04910	Insulin signaling pathway	0.882155915	0.045610525	0.804150803	0.375760951	1	1	0.994932748	0.433112625	0.934718381	0.074727735
mcf04911	Insulin secretion	0.939733995	0.802821978	0.834039346	0.980675466	1	1	0.345987506	0.860699443	0.852484356	0.087907814
mcf04912	GnRH signaling pathway	0.991506898	0.283103324	0.659323909	0.741305464	1	1	0.255559806	0.657063303	1	0.587567196
mcf04913	Ovarian steroidogenesis	0.914680116	0.720801257	0.331804097	0.497538179	1	1	0.370536318	0.204171545	1	0.534589183
mcf04914	Progesterone-mediated oocyte maturation	0.950410501	0.636148613	0.349687387	0.674964182	1	1	0.974908683	0.416726856	0.916221103	0.608187996
mcf04915	Estrogen signaling pathway	0.657876884	0.885310534	0.079676857	0.771667952	1	1	0.927961093	0.765387741	0.953385959	0.911799244
mcf04916	Melanogenesis	0.960908328	0.226409164	0.767263413	0.62363465	1	1	0.710902907	0.424467103	0.985628864	0.057853627
mcf04917	Prolactin signaling pathway	0.103815698	0.691084809	0.000666173	0.945574093	1	1	0.725910915	0.493980898	0.555313075	0.772430202
mcf04918	Thyroid hormone synthesis	0.667726021	1	0.304054233	0.991006108	1	1	0.207482088	0.789524929	0.481311858	0.734689073
mcf04919	Thyroid hormone signaling pathway	0.151770436	0.596926519	0.000666726	0.790605687	1	1	0.946560228	0.803174412	1	0.740652615
mcf04920	Adipocytokine signaling pathway	0.073751376	0.728662473	0.000479475	0.959755556	1	1	0.132882112	0.530274798	0.185118704	0.45606977
mcf04921	Oxytocin signaling pathway	0.325857252	0.566446269	0.215359123	0.7180229	1	1	0.976984344	0.154114333	0.866165149	0.19775759
mcf04922	Glucagon signaling pathway	0.714987045	0.012713554	0.073636972	0.03343054	1	1	0.710902907	0.91052897	1	0.347188836
mcf04923	Regulation of lipolysis in adipocytes	0.945098669	0.980147115	0.589504843	0.995272997	1	1	0.870546662	0.733596779	1	0.313147514
mcf04924	Renin secretion	0.847422715	0.288259537	0.208835757	0.584647375	1	1	0.914067711	0.07037392	1	0.002257278
mcf04925	Aldosterone synthesis and secretion	0.888802553	0.458710359	0.572895288	0.859327613	1	1	0.48620855	0.416726856	1	0.142086277
mcf04926	Relaxin signaling pathway	0.335240419	0.607924018	0.007192382	0.873539896	1	1	0.690358437	0.811737193	0.968298503	0.929989624
mcf04927	Cortisol synthesis and secretion	0.888147023	0.917217465	0.223688905	0.951814724	1	1	0.656769014	0.426398488	1	0.130660746
mcf04928	Parathyroid hormone synthesis, secretion and action	0.093129449	0.995182052	0.000694171	0.998433427	1	1	0.754765834	0.470089799	0.94241177	0.899730366
mcf04929	GnRH secretion	0.999379053	0.826311618	0.863791707	0.972229363	1	1	0.431336252	0.465623107	1	0.404213107
mcf04930	Type II diabetes mellitus	0.550922685	0.087026337	0.235949258	0.943090186	1	1	0.829909231	0.682128645	0.583793369	0.002781959
mcf04931	Insulin resistance	0.535628043	0.135606467	0.079676857	0.979122739	1	1	0.404744379	0.760246006	0.522103486	0.699564038
mcf04932	Non-alcoholic fatty liver disease	0.340982058	0.415952079	0.193030725	1.32E-06	1	1	0.228714349	0.963148155	0.329883572	0.944437522
mcf04933	AGE-RAGE signaling pathway in diabetic complications	0.001389585	0.855382743	4.90E-06	0.994847708	1	1	0.36921118	0.738696247	0.659967059	1
mcf04934	Cushing syndrome	0.965148198	0.566446269	0.490842221	0.975665228	1	1	0.318575342	0.705370619	0.953325583	0.098185392
mcf04935	Growth hormone synthesis, secretion and action	0.281107679	0.827136754	0.000904218	0.995435798	1	1	0.668297444	0.569433222	0.966901215	0.260254873
mcf04936	Alcoholic liver disease	0.040932099	0.696115865	0.001697095	0.999898762	1	1	0.004346649	0.945862128	0.001314734	0.243734345
mcf04940	Type I diabetes mellitus	1.39E-07	0.826125273	1.42E-06	0.966030545	1	1	0.01051369	0.444179762	1.83E-08	0.414445752
mcf04950	Maturity onset diabetes of the young	0.167326015	1	0.229408414	0.619311366	1	1	1	1	1	1
mcf04960	Aldosterone-regulated sodium reabsorption	0.976602679	0.666773029	0.822577352	0.989012802	1	1	1	0.560664667	1	0.155740485
mcf04961	Endocrine and other factor-regulated calcium reabsorption	0.819301084	0.471193158	0.680883229	0.65519053	1	1	1	1	0.89413415	0.303824318
mcf04962	Vasopressin-regulated water reabsorption	0.960518879	0.360809066	0.943379442	0.33228666	1	1	0.507211107	1	0.569537337	1
mcf04964	Proximal tubule bicarbonate reclamation	1	0.757310643	0.756563934	0.742879478	1	0.007832258	1	1	1	0.351560587
mcf04966	Collecting duct acid secretion	0.75957643	0.022283559	0.832195287	0.064735214	1	1	1	0.427603288	0.242927881	1
mcf04970	Salivary secretion	0.464220926	0.955249666	0.555388693	0.889787096	1	1	0.92838175	0.086494085	0.555313075	0.015050222
mcf04971	Gastric acid secretion	0.943724068	0.852613552	0.676889165	0.880025369	1	1	0.921549959	0.807333137	1	0.051939195
mcf04972	Pancreatic secretion	0.066483106	1	0.116606311	0.999937431	1	1	1	0.512349636	0.948270474	0.05774445
mcf04973	Carbohydrate digestion and absorption	0.473068665	0.666773029	0.122966771	0.989012802	1	1	0.719515839	1	0.408563323	0.155740485
mcf04974	Protein digestion and absorption	0.410830202	0.995207322	0.676203146	0.999654035	1	1	0.945514914	0.847812244	1	1
mcf04975	Fat digestion and absorption	0.294661297	0.093472569	0.049895427	0.249673558	1	1	0.254927352	1	0.657259413	1
mcf04976	Bile secretion	0.819301084	1	0.680883229	0.992764293	1	1	1	0.343848471	1	0.285115597
mcf04977	Vitamin digestion and absorption	1	0.713291438	0.929298371	0.92395693	1	1	0.493722716	1	0.534509077	1
mcf04978	Mineral absorption	0.47706611	1	0.68510212	0.9807614	1	1	0.478479044	1	0.848596696	0.238234693
mcf04979	Cholesterol metabolism	0.832551193	0.143326946	0.635102479	0.138171317	0.029268787	1	0.067692232	1	0.832307484	0.59036197
mcf05010	Alzheimer disease	0.999992289	5.79E-06	0.999217705	6.17E-18	1	1	0.559676352	0.97446808	0.999820019	0.472273753
mcf05012	Parkinson disease	0.999978851	5.94E-07	0.999970651	3.33E-24	1	1	0.801625462	0.842949748	0.997846821	0.886884945
mcf05014	Amyotrophic lateral sclerosis	0.998988135	5.58E-06	0.999130673	1.40E-18	1	1	0.707024039	0.988998882	0.971939592	0.926333138
mcf05016	Huntington disease	0.999916315	4.61E-06	0.999958813	3.65E-27	1	1	0.720346078	0.992281004	0.999923696	0.708305238
mcf05017	Spinocerebellar ataxia	0.93802859	0.001184065	0.394332718	7.76E-05	1	1	0.997074996	0.977057875	0.998500977	0.623092725
mcf05020	Prion disease	0.999567682	6.12E-06	0.992818064	5.22E-18	1	1	0.074511479	0.983670136	0.569592714	0.25805282
mcf05022	Pathways of neurodegeneration - multiple diseases	0.999388075	4.52E-08	0.99954489	3.68E-17	1	1	0.839390542	0.841924699	0.978278837	0.219898477
mcf05030	Cocaine addiction	0.974877082	0.114806144	0.634839581	0.608373724	1	1	0.851610204	0.001221482	1	0.639469164
mcf05031	Amphetamine addiction	0.996120319	0.088662037	0.894987655	0.647121272	1	1	0.92838175	0.086494085	1	0.166275088
mcf05032	Morphine addiction	0.956786363	0.837249375	0.67606074	0.76213754	1	1	1	0.017686595	1	0.107367112
mcf05033	Nicotine addiction	1	0.013791732	1	0.995095781	1	1	1	0.069129041	1	0.001123093
mcf05034	Alcoholism	0.71121583	0.393757346	0.442630115	0.211222563	1	1	0.988972821	0.321450945	0.992993356	0.704980181
mcf05100	Bacterial invasion of epithelial cells	0.149563524	0.921523148	0.158269478	0.451496188	1	1	0.95662101	0.597391073	0.450218267	0.250903142
mcf05132	Salmonella infection	0.003777478	0.137135134	0.003561342	0.052819442	1	1	0.013373451	0.985997675	5.23E-05	0.97163207
mcf05133	Pertussis	4.06E-07	0.402256797	5.70E-07	0.805215848	1	1	0.007682155	1	6.74E-06	1
mcf05134	Legionellosis	7.26E-06	0.257408896	9.67E-05	0.899882163	1	1	0.121779553	0.717437758	3.69E-05	0.666068564
mcf05135	Yersinia infection	4.14E-09	0.931686473	3.61E-08	0.980235556	1	1	0.174145306	0.872061944	0.007529219	0.955911046
mcf05140	Leishmaniasis	1.36E-12	0.944950318	2.93E-11	0.975189328	1	1	0.002749528	0.801570649	4.39E-08	1
mcf05142	Chagas disease	2.22E-05	0.510990064	2.62E-07	0.974827157	1	1	0.074846268	1	6.09E-05	1
mcf05143	African trypanosomiasis	0.005162263	0.852832431	0.004699185	0.975392936	1	1	0.012541235	1	0.003872761	1
mcf05144	Malaria	2.10E-07	0.945921471	3.52E-06	1	1	1	0.012570443	1	2.29E-05	1
mcf05145	Toxoplasmosis	1.82E-09	0.868060649	1.41E-09	0.999708087	1	1	0.045973796	0.929360874	6.80E-06	1
mcf05146	Amoebiasis	0.019424506	0.984512771	0.000939663	0.996702833	1	1	0.21429483	0.879804576	0.286681577	1
mcf05150	Staphylococcus aureus infection	3.11E-11	1	2.23E-08	0.987089797	1	1	0.0263263	1	1.63E-08	1
mcf05152	Tuberculosis	1.95E-12	0.324481323	1.37E-15	0.799212924	1	1	0.009500255	0.705370619	4.40E-10	0.960220279
mcf05160	Hepatitis C	1.22E-07	0.760205591	9.47E-07	0.980235556	1	1	0.773780272	0.667821257	0.002297609	0.952376465
mcf05161	Hepatitis B	5.57E-11	0.558340144	1.15E-10	0.998190197	1	1	0.570984756	0.982431191	0.04385768	1
mcf05162	Measles	6.39E-14	0.752303793	1.58E-13	0.999781599	1	1	0.314319727	0.354414242	2.17E-07	0.933493867
mcf05163	Human cytomegalovirus infection	0.000166496	0.824652019	5.36E-07	0.913138247	1	1	0.347556748	0.733080461	0.005290183	0.81128458
mcf05164	Influenza A	2.07E-20	0.870128827	1.62E-18	0.964109199	1	1	0.092328394	0.471555517	3.21E-08	1
mcf05165	Human papillomavirus infection	0.002574404	0.321747093	4.90E-05	0.443366508	1	1	0.684737526	0.987627655	0.154917701	0.556098784
mcf05166	Human T-cell leukemia virus 1 infection	2.74E-13	0.623600154	2.82E-15	0.931677173	1	1	0.30571731	0.995780524	1.51E-06	0.949216062
mcf05167	Kaposi sarcoma-associated herpesvirus infection	1.26E-11	0.251520424	9.41E-12	0.811260039	1	1	0.05097048	0.98485314	6.89E-05	0.873516477
mcf05168	Herpes simplex virus 1 infection	1.79E-08	0.999999999	1.44E-07	1	1	1	0.159113184	0.700032041	3.96E-05	1
mcf05169	Epstein-Barr virus infection	1.09E-19	0.222133562	3.31E-18	0.901130959	1	1	0.028098628	0.851801638	5.29E-13	0.984259606
mcf05170	Human immunodeficiency virus 1 infection	1.55E-08	0.400279482	9.04E-09	0.581844035	1	1	0.639219335	0.993599928	9.75E-08	0.987839077
mcf05171	Coronavirus disease - COVID-19	5.25E-09	0.997978919	1.11E-08	0.999999999	1	1	0.118035082	0.80227091	0.000996783	1
mcf05200	Pathways in cancer	1.50E-07	0.761504454	7.95E-11	0.992852811	1	1	0.854542933	0.929753934	0.230754639	0.517226537
mcf05202	Transcriptional misregulation in cancer	1.55E-09	0.990598693	1.78E-13	0.999863852	1	1	0.008790391	0.770595488	1.47E-06	0.870949432
mcf05203	Viral carcinogenesis	5.73E-06	0.373826329	1.61E-07	0.587716026	1	1	0.321117335	0.986548569	0.029776726	0.976225555
mcf05204	Chemical carcinogenesis - DNA adducts	1	0.038194923	1	0.000290922	1	1	0.647965103	1	1	1
mcf05205	Proteoglycans in cancer	0.333252387	0.920794314	0.015681846	0.999942704	1	1	0.806832716	0.892388015	0.540606902	0.667083245
mcf05206	MicroRNAs in cancer	0.000125875	0.974651763	4.06E-06	0.996647999	1	1	0.7494815	0.983927125	0.394180597	0.687915963
mcf05207	Chemical carcinogenesis - receptor activation	0.687996401	0.202738012	0.145869787	0.652626263	1	1	0.633222781	0.415272454	0.744537033	0.165895382
mcf05208	Chemical carcinogenesis - reactive oxygen species	0.946752005	0.004075909	0.75575055	5.54E-12	1	1	0.037734901	0.993207728	0.971317164	1
mcf05210	Colorectal cancer	0.064472507	0.885361328	0.048858195	0.916947692	1	1	0.678453507	1	0.096950931	0.31954462
mcf05211	Renal cell carcinoma	0.172355182	0.995207322	0.099900862	0.485360929	1	1	0.945514914	0.847812244	0.834016619	0.804816625
mcf05212	Pancreatic cancer	0.055561988	0.679468238	0.001580778	0.963176808	1	1	0.960402373	0.876205048	0.472304344	1
mcf05213	Endometrial cancer	0.564001437	0.944950318	0.488690645	0.933749823	1	1	0.454889065	1	0.531337809	0.166275088
mcf05214	Glioma	0.213149767	0.448047732	0.077177972	0.79833503	1	1	0.810572599	1	0.852484356	1
mcf05215	Prostate cancer	0.073103547	0.974039464	0.004786239	0.981125427	1	1	0.038809112	1	0.435469741	0.891712777
mcf05216	Thyroid cancer	0.063924863	0.781164573	0.305017609	0.450238885	1	1	0.213059961	1	0.251016901	1
mcf05217	Basal cell carcinoma	0.932879641	0.288259537	0.657113134	0.993890159	1	1	0.431336252	0.795636284	0.519081763	0.049162362
mcf05218	Melanoma	0.213891625	0.868155877	0.042962163	0.987576545	1	1	0.743372561	1	0.806154832	0.783780843
mcf05219	Bladder cancer	0.073553752	0.794346128	0.476404547	0.803823618	1	1	0.805040959	1	0.539976891	1
mcf05220	Chronic myeloid leukemia	0.028132357	0.980794199	0.000227917	0.986045872	1	1	0.615370003	0.613006087	0.276986668	1
mcf05221	Acute myeloid leukemia	0.003973199	0.888758128	0.011445692	0.967234817	1	1	0.285235382	0.833736276	0.002981165	0.789242695
mcf05222	Small cell lung cancer	0.000148948	0.714481931	2.56E-05	0.998010583	1	1	0.086753842	1	0.255093422	1
mcf05223	Non-small cell lung cancer	0.040451699	0.916758802	0.002177487	0.980675466	1	1	0.954597244	1	0.663479729	1
mcf05224	Breast cancer	0.691684564	0.52469953	0.143605676	0.993667323	1	1	0.619776205	0.86601856	0.945765754	0.193376117
mcf05225	Hepatocellular carcinoma	0.347418284	0.259765306	0.047215624	0.587716026	1	1	0.954313524	0.920078783	0.92956281	0.70163282
mcf05226	Gastric cancer	0.450492421	0.372931405	0.126202544	0.996880992	1	1	0.773780272	0.969146452	0.853284956	0.184719165
mcf05230	Central carbon metabolism in cancer	0.765852212	0.189112043	0.695948063	0.090134928	1	1	0.931571564	1	0.950851556	0.439064265
mcf05231	Choline metabolism in cancer	0.741627586	0.671211933	0.404007928	0.944869284	1	1	0.71861004	0.697023293	0.787681	0.621495421
mcf05235	PD-L1 expression and PD-1 checkpoint pathway in cancer	2.05E-11	0.776097295	4.44E-11	0.963419101	1	1	0.060561325	0.902241465	1.32E-06	0.867069007
mcf05310	Asthma	9.14E-09	1	6.33E-08	1	1	1	0.00823767	1	3.18E-05	1
mcf05320	Autoimmune thyroid disease	1.58E-11	1	2.77E-10	1	1	1	0.004544989	1	3.94E-11	1
mcf05321	Inflammatory bowel disease	8.34E-12	1	1.67E-12	1	1	1	0.051503876	0.609426308	2.29E-05	1
mcf05322	Systemic lupus erythematosus	3.97E-09	1	6.00E-11	0.990409352	1	1	0.030798396	0.691348365	3.16E-07	1
mcf05323	Rheumatoid arthritis	1.51E-08	0.466591613	9.57E-08	0.433714967	1	1	0.010401472	0.801570649	4.39E-08	1
mcf05330	Allograft rejection	2.99E-12	1	5.38E-11	1	1	1	0.026491103	1	1.45E-11	1
mcf05332	Graft-versus-host disease	2.12E-11	1	3.14E-10	1	1	1	0.002682552	1	2.05E-10	1
mcf05340	Primary immunodeficiency	5.12E-09	1	1.45E-09	0.979057102	1	1	0.254927352	1	3.28E-12	1
mcf05410	Hypertrophic cardiomyopathy	0.19638185	0.834476505	0.231399922	0.979209474	1	1	0.726156885	0.703296084	0.925997881	0.628017556
mcf05412	Arrhythmogenic right ventricular cardiomyopathy	0.353775531	0.866495929	0.605495678	0.991043951	1	1	0.238809556	0.642839284	0.888504085	0.285048614
mcf05414	Dilated cardiomyopathy	0.246348077	0.861843632	0.29249495	0.985934315	1	1	0.747847631	0.462593436	0.934691402	0.374723543
mcf05415	Diabetic cardiomyopathy	0.984239794	0.007867666	0.723747824	1.07E-08	0.126807189	1	0.095931938	1	0.681537702	0.767104922
mcf05416	Viral myocarditis	1.33E-06	1	3.71E-07	0.986827921	1	1	0.060290344	1	2.73E-06	1
mcf05417	Lipid and atherosclerosis	4.84E-16	0.55344103	3.12E-13	0.989333691	1	1	0.105756673	0.99163649	1.64E-06	0.919334618
mcf05418	Fluid shear stress and atherosclerosis	0.037384877	0.032714225	0.029465468	0.302624806	1	1	0.222178212	1	0.186621651	0.941508254
