## Supplementary material for "Transcriptional changes in non-human primate tissues after intrathecal delivery of serotype 9 adeno-associated viral vector: insights into organ toxicities": SuppTable_4_Liver_MFas_Merged_KEGG_Table.csv - Shortcut

	PathID	Pathway	Study A High Dose Up Pvalue	Study A High Dose Down Pvalue	Study A Low Up Pvalue	Study A Low Down Pvalue	Study B Promoterless Up Pvalue	Study B Promoterless Down Pvalue	Study B High Up Pvalue	Study B High Down Pvalue
1	mcf00010	Glycolysis / Gluconeogenesis	0.195056117	0.014468329	1	1	0.705843326	0.151683317	0.080948988	0.000189837
2	mcf00020	Citrate cycle (TCA cycle)	1	0.676001553	1	1	0.043200645	0.806218007	1	0.136507602
3	mcf00030	Pentose phosphate pathway	1	0.660408198	1	1	0.736859577	0.79249025	0.210590384	0.121346299
4	mcf00040	Pentose and glucuronate interconversions	1	0.117181973	1	1	1	0.008336826	1	3.10E-05
5	mcf00051	Fructose and mannose metabolism	0.049504322	0.386250947	1	0.178932988	0.207428375	0.85263746	0.046661893	0.221828081
6	mcf00052	Galactose metabolism	0.440789512	0.249990562	1	1	0.686757309	0.384325214	0.174489216	0.093401263
7	mcf00053	Ascorbate and aldarate metabolism	1	1	1	1	1	0.012493509	1	0.002605444
8	mcf00061	Fatty acid biosynthesis	0.640248978	1	1	1	1	1	1	0.330223453
9	mcf00062	Fatty acid elongation	1	0.644065811	1	1	0.123966882	0.431540077	0.479674022	0.03862308
10	mcf00071	Fatty acid degradation	1	0.016273942	1	1	0.00939514	0.063313696	0.074522304	0.004937896
11	mcf00100	Steroid biosynthesis	0.750368288	0.009760617	1	0.125173455	0.668023234	1	0.744444878	0.068956964
12	mcf00120	Primary bile acid biosynthesis	1	0.132732333	1	0.00418112	0.55617828	0.011070995	1	0.024820263
13	mcf00130	Ubiquinone and other terpenoid-quinone biosynthesis	1	1	1	1	0.406726851	1	1	0.545167439
14	mcf00140	Steroid hormone biosynthesis	0.910347121	0.450524568	1	0.001556145	0.852858984	0.005011604	1	4.66E-05
15	mcf00190	Oxidative phosphorylation	0.988522864	0.984870529	0.48638225	1	0.964264749	0.997763377	0.987380507	0.999597614
16	mcf00220	Arginine biosynthesis	1	0.481669915	1	1	4.23E-06	0.060439437	0.000200498	0.10655536
17	mcf00230	Purine metabolism	0.320365364	0.613728762	1	1	0.897704341	0.735067818	0.902561138	0.271994688
18	mcf00232	Caffeine metabolism	1	1	1	1	1	1	1	0.002199277
19	mcf00240	Pyrimidine metabolism	0.195056117	0.605331053	1	0.037967366	0.717808774	0.562760082	0.379530472	0.739452539
20	mcf00250	Alanine, aspartate and glutamate metabolism	1	0.335966689	1	0.167275836	0.00272912	0.244358567	0.101432883	0.168920525
21	mcf00260	Glycine, serine and threonine metabolism	1	0.191096451	1	0.201765753	0.545265317	1	0.899650362	0.125284447
22	mcf00270	Cysteine and methionine metabolism	0.758352351	0.251952727	1	0.234843665	0.018474245	0.463121104	0.495192917	0.094137728
23	mcf00280	Valine, leucine and isoleucine degradation	0.950090291	0.03818862	1	0.250871062	0.198215335	0.939523129	0.54714814	0.679398377
24	mcf00290	Valine, leucine and isoleucine biosynthesis	1	1	1	1	0.159693164	1	0.19367552	1
25	mcf00310	Lysine degradation	0.876046103	0.674798047	1	0.296989709	0.149089437	0.232845681	0.877094196	0.06013011
26	mcf00330	Arginine and proline metabolism	0.451270523	0.074503303	1	1	0.044759479	0.409724868	0.221417628	0.165317265
27	mcf00340	Histidine metabolism	0.312109379	0.528145833	1	1	0.581213418	0.641288087	0.659351979	0.731092485
28	mcf00350	Tyrosine metabolism	1	0.000597977	1	1	0.037620284	0.191352371	0.821599113	0.012339607
29	mcf00360	Phenylalanine metabolism	1	0.456745802	1	1	0.000492625	1	0.225999236	0.679595122
30	mcf00380	Tryptophan metabolism	0.910347121	0.003467336	1	1	0.562119505	0.650559322	0.906616867	0.138091531
31	mcf00400	Phenylalanine, tyrosine and tryptophan biosynthesis	1	1	1	1	4.77E-05	1	0.041603584	1
32	mcf00410	beta-Alanine metabolism	0.488544772	0.019301879	1	0.149482875	0.136918872	0.454415096	0.479674022	0.302492759
33	mcf00430	Taurine and hypotaurine metabolism	1	0.06094628	1	1	1	0.115111327	1	0.033567387
34	mcf00440	Phosphonate and phosphinate metabolism	1	0.019115992	1	1	1	1	1	0.059124443
35	mcf00450	Selenocompound metabolism	0.552090636	1	1	1	0.12449979	1	0.545970764	0.233879367
36	mcf00470	D-Amino acid metabolism	1	0.245376011	1	1	1	1	1	1
37	mcf00480	Glutathione metabolism	0.524189778	0.539286518	1	1	0.896209867	0.012802999	0.512850608	9.57E-06
38	mcf00500	Starch and sucrose metabolism	0.511445001	0.095028251	1	1	0.395205567	0.069843186	0.248121499	0.000701286
39	mcf00510	N-Glycan biosynthesis	0.816011118	0.867463089	1	1	0.705843326	0.151683317	0.808572352	0.710623139
40	mcf00511	Other glycan degradation	0.640248978	1	1	1	0.184767073	1	0.252355947	1
41	mcf00512	Mucin type O-glycan biosynthesis	0.731437261	0.57046146	1	1	0.290821423	0.727156944	0.407728531	1
42	mcf00513	Various types of N-glycan biosynthesis	0.669178579	1	1	1	0.562119505	0.063313696	0.676722215	0.530456983
43	mcf00514	Other types of O-glycan biosynthesis	1	1	1	1	0.844048697	0.633751707	0.913100284	0.790695796
44	mcf00515	Mannose type O-glycan biosynthesis	0.711072429	0.549799633	0.119158028	1	0.248133171	0.310625139	1	0.774319809
45	mcf00520	Amino sugar and nucleotide sugar metabolism	0.170595247	0.579804928	1	1	0.393651569	0.751437541	0.54714814	0.257313566
46	mcf00524	Neomycin, kanamycin and gentamicin biosynthesis	0.042891971	1	1	1	1	1	0.301494929	0.35441897
47	mcf00531	Glycosaminoglycan degradation	0.231636198	0.456745802	1	1	1	0.588711381	0.606721451	1
48	mcf00532	Glycosaminoglycan biosynthesis - chondroitin sulfate / dermatan sulfate	1	0.198548567	1	1	0.668023234	1	0.744444878	0.81060408
49	mcf00533	Glycosaminoglycan biosynthesis - keratan sulfate	1	1	1	1	0.471745993	0.528439718	0.174124861	0.618247414
50	mcf00534	Glycosaminoglycan biosynthesis - heparan sulfate / heparin	0.640248978	0.481669915	1	1	1	0.235296525	1	0.330223453
51	mcf00561	Glycerolipid metabolism	0.575220628	0.302391929	1	1	0.008398704	0.300124548	0.007328363	0.273748287
52	mcf00562	Inositol phosphate metabolism	0.43042619	0.776092849	0.370993519	0.354144144	0.452637982	0.376651233	0.812713849	0.602334484
53	mcf00563	Glycosylphosphatidylinositol (GPI)-anchor biosynthesis	1	0.660408198	1	1	0.736859577	1	0.808300955	1
54	mcf00564	Glycerophospholipid metabolism	0.421906686	0.441989116	1	1	0.059527093	0.057856219	0.0332993	0.021367943
55	mcf00565	Ether lipid metabolism	0.669178579	0.777584347	1	1	0.562119505	0.170613767	0.660113064	0.509295926
56	mcf00590	Arachidonic acid metabolism	0.805566496	0.302391929	1	0.256139466	0.667398006	0.04571109	0.299188106	0.004993514
57	mcf00591	Linoleic acid metabolism	1	0.053717405	1	1	0.668023234	0.12646835	0.744444878	0.209543663
58	mcf00592	alpha-Linolenic acid metabolism	1	0.481669915	1	1	0.55617828	0.060439437	0.633980336	0.004308092
59	mcf00600	Sphingolipid metabolism	0.309743248	0.847357702	1	0.250871062	0.020826041	0.255100704	0.299188106	0.24112825
60	mcf00601	Glycosphingolipid biosynthesis - lacto and neolacto series	1	1	1	1	1	0.040278102	0.577435126	0.266081611
61	mcf00603	Glycosphingolipid biosynthesis - globo and isoglobo series	1	1	1	1	0.406726851	1	0.475848836	1
62	mcf00604	Glycosphingolipid biosynthesis - ganglio series	0.481635767	1	1	1	0.37127988	1	0.475848836	1
63	mcf00620	Pyruvate metabolism	0.903539586	0.002948983	1	1	0.268432822	0.056664869	0.899650362	3.36E-05
64	mcf00630	Glyoxylate and dicarboxylate metabolism	0.850376419	0.335966689	1	1	0.178232832	0.519701893	0.845494838	0.168920525
65	mcf00640	Propanoate metabolism	0.870740982	0.037318905	1	1	0.473449058	1	0.305946989	0.025951717
66	mcf00650	Butanoate metabolism	1	0.57046146	1	1	0.0773166	0.707837132	0.357167996	0.058148116
67	mcf00670	One carbon pool by folate	0.285343904	0.14871331	0.105902843	0.100177831	0.604838363	1	0.305128233	0.753651538
68	mcf00730	Thiamine metabolism	1	1	1	1	1	1	1	0.023838369
69	mcf00740	Riboflavin metabolism	1	1	1	1	0.293916389	0.33630551	1	0.009669897
70	mcf00750	Vitamin B6 metabolism	1	0.171115362	1	1	1	1	1	1
71	mcf00760	Nicotinate and nicotinamide metabolism	0.879860149	0.145641814	0.194705776	1	1	0.28086534	1	0.025951717
72	mcf00770	Pantothenate and CoA biosynthesis	0.689165338	0.528145833	1	0.106492105	0.226839241	0.084395806	0.682966896	0.392706689
73	mcf00780	Biotin metabolism	1	1	1	1	1	1	1	1
74	mcf00785	Lipoic acid metabolism	1	0.14871331	1	1	0.205686355	0.641288087	1	0.006021875
75	mcf00790	Folate biosynthesis	0.711072429	0.549799633	1	0.112762601	0.604838363	0.665002577	0.682966896	0.039486795
76	mcf00830	Retinol metabolism	1	0.006235499	1	0.229426282	0.883402093	0.03266732	0.929975213	4.92E-06
77	mcf00860	Porphyrin metabolism	1	1	1	0.149482875	1	0.191352371	1	0.002103236
78	mcf00900	Terpenoid backbone biosynthesis	1	0.590176679	1	1	0.088127707	0.727156944	0.382670993	0.480983499
79	mcf00910	Nitrogen metabolism	0.518147663	0.374564444	1	1	1	0.017831625	1	0.201930617
80	mcf00920	Sulfur metabolism	1	1	1	1	0.406726851	1	0.475848836	1
81	mcf00970	Aminoacyl-tRNA biosynthesis	0.558592105	1	1	1	0.680645045	0.939523129	0.54714814	0.679398377
82	mcf00980	Metabolism of xenobiotics by cytochrome P450	0.852932047	0.005217978	1	1	1	0.011024253	1	2.64E-10
83	mcf00982	Drug metabolism - cytochrome P450	0.950090291	0.000462504	1	1	1	0.004744841	1	9.48E-09
84	mcf00983	Drug metabolism - other enzymes	0.62268777	0.340544066	1	0.271726033	0.926801994	0.578245708	0.611284149	0.003464138
85	mcf01040	Biosynthesis of unsaturated fatty acids	1	0.07725055	1	1	0.354112282	0.174385182	1	5.45E-05
86	mcf01100	Metabolic pathways	0.997913617	0.000495291	0.973079345	0.010869444	0.036083489	0.073019585	0.90754787	1.25E-12
87	mcf01200	Carbon metabolism	0.875460866	0.377709604	1	1	0.024075608	0.981523481	0.154309873	0.00240468
88	mcf01210	2-Oxocarboxylic acid metabolism	1	0.104486955	1	0.161386096	0.002202651	0.498521637	0.248121499	0.003557161
89	mcf01212	Fatty acid metabolism	0.970114739	0.652815167	1	1	0.017151939	0.622577258	0.443223645	0.006579473
90	mcf01230	Biosynthesis of amino acids	0.882974657	0.909073403	1	1	0.000100614	0.663616619	0.002273457	0.06013011
91	mcf01232	Nucleotide metabolism	0.152756599	0.94835721	1	0.358694355	0.707255553	0.803742499	0.837171767	0.301255453
92	mcf01240	Biosynthesis of cofactors	0.948867257	0.874149074	1	0.170094618	0.247340959	0.090198966	0.866165825	5.46E-05
93	mcf01250	Biosynthesis of nucleotide sugars	0.199796661	0.450524568	1	1	0.545265317	0.633751707	0.402671222	0.138091531
94	mcf01521	EGFR tyrosine kinase inhibitor resistance	0.357742147	0.013229757	0.090800434	1	0.754238451	0.005229078	0.701956594	0.113106715
95	mcf01522	Endocrine resistance	0.114897261	0.031735528	0.022313144	1	0.494250057	0.296936839	0.339862575	0.694154257
96	mcf01523	Antifolate resistance	0.464982573	0.644065811	0.151452029	1	0.123966882	0.431540077	0.192325974	0.560909998
97	mcf01524	Platinum drug resistance	0.000311499	0.545513291	9.37E-05	1	0.871619029	0.112914021	0.812713849	0.032272236
98	mcf02010	ABC transporters	0.096237553	0.020661157	0.027713228	0.02486317	0.869016484	0.025480665	0.23657029	0.008606151
99	mcf03008	Ribosome biogenesis in eukaryotes	1	1	1	1	0.281095083	1	0.02857213	1
100	mcf03010	Ribosome	0.9921813	8.13E-09	0.509031582	1	0.973394387	0.988497869	0.998934368	0.988691693
101	mcf03013	Nucleocytoplasmic transport	0.9921813	0.988607736	1	1	0.626270876	0.881029324	0.335967957	0.997686026
102	mcf03015	mRNA surveillance pathway	0.996441479	0.277527625	1	1	0.07164912	0.995232494	0.294568585	0.901475917
103	mcf03018	RNA degradation	0.993595979	0.831356539	1	0.385338043	0.014884045	0.99114904	0.209213956	0.94017249
104	mcf03020	RNA polymerase	1	0.690880147	1	1	0.049220304	1	0.090539183	0.88807627
105	mcf03022	Basal transcription factors	0.922556293	1	1	1	0.594468186	1	0.919134075	0.803999268
106	mcf03030	DNA replication	0.275515285	1	1	0.167275836	0.778958174	0.831012161	0.856215552	0.906082609
107	mcf03040	Spliceosome	0.998135419	0.909030446	0.58394523	1	0.795869877	0.999675309	0.291146661	0.99763243
108	mcf03050	Proteasome	0.158841791	0.566594786	0.263841308	1	1	0.939523129	0.54714814	0.257313566
109	mcf03060	Protein export	0.870740982	0.369657214	1	1	0.069881246	0.560230114	0.305946989	0.913969403
110	mcf03082	ATP-dependent chromatin remodeling	0.997145503	0.887281195	1	1	0.295464884	0.275817702	0.493540858	0.523716788
111	mcf03083	Polycomb repressive complex	0.745627981	0.225377373	1	0.086359868	0.209765311	0.507862673	0.368568291	0.720424984
112	mcf03250	Viral life cycle - HIV-1	0.210492809	0.931469768	0.346971716	1	0.100206086	0.898089253	0.200147264	0.993262488
113	mcf03260	Virion - Human immunodeficiency virus	0.026983045	1	1	1	1	1	0.24951666	1
114	mcf03264	Virion - Flavivirus	1	1	1	1	1	1	1	1
115	mcf03265	Virion - Ebolavirus and Lyssavirus	1	1	1	1	1	0.289364917	0.301494929	0.35441897
116	mcf03266	Virion - Herpesvirus	0.400113847	1	1	1	1	1	1	0.458114159
117	mcf03267	Virion - Adenovirus	1	1	1	1	1	1	1	1
118	mcf03271	Virion - Rotavirus	1	1	1	1	1	1	1	1
119	mcf03320	PPAR signaling pathway	0.985643876	0.500255609	1	0.335622153	0.001345793	0.538706682	0.001850472	0.109258012
120	mcf03410	Base excision repair	0.524189778	1	1	0.240223417	0.378119744	0.480456138	0.775099162	0.662874722
121	mcf03420	Nucleotide excision repair	0.59145175	0.867463089	1	0.261371262	0.439556366	0.786376345	0.957697309	0.978879248
122	mcf03430	Mismatch repair	0.36487029	1	1	0.118989618	1	0.335489766	1	0.452410885
123	mcf03440	Homologous recombination	0.651962877	1	1	1	1	0.61631808	0.64282572	0.93387683
124	mcf03450	Non-homologous end-joining	1	0.403251734	1	1	0.471745993	1	0.545970764	1
125	mcf03460	Fanconi anemia pathway	0.326056919	0.854376775	1	0.245565797	1	0.763598373	1	0.869072564
126	mcf04010	MAPK signaling pathway	0.941650225	0.067632933	0.514835394	0.806150129	0.76445877	0.033083512	0.883823488	0.010552109
127	mcf04012	ErbB signaling pathway	0.553084394	0.040651931	0.014598105	1	0.098205291	0.177890512	0.368568291	0.242030287
128	mcf04014	Ras signaling pathway	0.665805771	0.38389739	0.361093159	1	0.748823644	0.008442454	0.507301027	0.072719591
129	mcf04015	Rap1 signaling pathway	0.704685593	0.459136339	0.336771822	0.680201603	0.893710123	0.004319191	0.872503799	0.076650802
130	mcf04020	Calcium signaling pathway	0.537469482	0.113018181	0.650188398	0.075120961	0.551990749	0.144533385	0.525234867	0.014721039
131	mcf04022	cGMP-PKG signaling pathway	0.83452409	0.002480941	1	0.008867749	0.635265497	0.492277427	0.683050151	0.027973852
132	mcf04024	cAMP signaling pathway	0.719579669	0.007491921	0.251588187	0.60121315	0.628036977	0.262660682	0.984823792	0.0286772
133	mcf04060	Cytokine-cytokine receptor interaction	0.002391476	0.735374934	0.077768029	0.612398431	0.876174927	0.01421839	0.314840879	0.322190659
134	mcf04061	Viral protein interaction with cytokine and cytokine receptor	0.005066686	1	0.263841308	0.250871062	0.393651569	0.121258427	0.119458903	0.839499472
135	mcf04062	Chemokine signaling pathway	6.31E-06	0.690966583	0.248832104	0.228673367	0.845053356	0.07233559	0.374622053	0.618523513
136	mcf04064	NF-kappa B signaling pathway	0.065512166	0.979910306	1	1	0.676697728	0.791120353	0.505673354	0.972618093
137	mcf04066	HIF-1 signaling pathway	0.157500447	0.208474984	0.131488682	1	0.536940429	0.206410249	0.397526013	0.304556823
138	mcf04068	FoxO signaling pathway	0.05077719	0.00180868	0.049572549	0.543573606	0.173366265	0.115043675	0.151907599	0.46541572
139	mcf04070	Phosphatidylinositol signaling system	0.650183492	0.878592387	0.446316162	0.105902963	0.275752951	0.07075861	0.305778696	0.214574916
140	mcf04071	Sphingolipid signaling pathway	0.374379085	0.07654029	0.170158777	0.033018201	0.323892996	0.205896589	0.36790162	0.304843698
141	mcf04072	Phospholipase D signaling pathway	0.034808608	0.212714384	0.045293609	0.530428479	0.564403144	0.565988502	0.197887125	0.948995542
142	mcf04080	Neuroactive ligand-receptor interaction	0.859270238	0.857160071	0.527149526	0.506518526	0.844844896	0.380558718	0.941511469	0.175764662
143	mcf04110	Cell cycle	6.57E-08	0.758577542	0.077768029	1	0.350643217	0.948727255	0.262717674	0.980551595
144	mcf04114	Oocyte meiosis	0.000564842	0.486561411	0.516359677	0.495906839	0.797087709	0.449903406	0.255253155	0.214731586
145	mcf04115	p53 signaling pathway	1.17E-05	0.818822946	0.013489344	0.376580632	0.166580974	0.143633363	0.043925121	0.932113634
146	mcf04120	Ubiquitin mediated proteolysis	0.756651091	0.920342144	0.226838982	1	0.824537475	0.181778779	0.337033912	0.221078786
147	mcf04122	Sulfur relay system	1	1	1	1	1	1	1	0.35441897
148	mcf04130	SNARE interactions in vesicular transport	0.334737711	0.743879017	1	1	0.222406916	0.579557731	0.325392124	0.921194502
149	mcf04136	Autophagy - other	0.615404305	0.386250947	1	1	0.021549326	1	0.606183461	0.921194502
150	mcf04137	Mitophagy - animal	0.937938576	0.180138346	1	1	6.12E-05	0.922238883	0.03205005	0.933489227
151	mcf04140	Autophagy - animal	0.790714562	0.06155962	0.284691583	1	0.014769031	0.84125022	0.973506076	0.856634785
152	mcf04141	Protein processing in endoplasmic reticulum	0.147189294	0.907298563	0.295711225	1	0.576050465	0.851202655	0.882655318	0.679201612
153	mcf04142	Lysosome	0.010012664	0.748605097	0.561425451	1	0.8741288	0.859819925	0.98451124	0.996075672
154	mcf04144	Endocytosis	0.249352743	0.90387657	0.06252203	1	0.167085784	0.689783864	0.106715481	0.332878109
155	mcf04145	Phagosome	3.67E-05	0.95677683	0.043226717	1	0.255309504	0.994409965	0.006181344	0.948995542
156	mcf04146	Peroxisome	1	0.046258909	1	1	0.10991196	0.520448331	0.22967692	0.000777419
157	mcf04148	Efferocytosis	0.352128163	0.747172734	0.07912573	0.61514597	0.071817445	0.519400198	0.027306209	0.820988844
158	mcf04150	mTOR signaling pathway	0.990144013	0.040086479	0.577630316	0.192746016	0.206587009	0.357998455	0.822712696	0.644670067
159	mcf04151	PI3K-Akt signaling pathway	0.63503928	0.003443235	0.121624994	0.836836959	0.136843271	0.084281948	0.047336715	0.467952656
160	mcf04152	AMPK signaling pathway	0.982478648	0.538531537	0.186126147	1	0.000767876	0.256688163	0.002480425	0.105200953
161	mcf04210	Apoptosis	0.000786773	0.071433491	0.001452338	0.546802671	0.763656393	0.614926717	0.956187968	0.916218507
162	mcf04211	Longevity regulating pathway	0.421906686	0.122917312	0.104690257	1	0.116031364	0.351177307	0.576108052	0.581080813
163	mcf04213	Longevity regulating pathway - multiple species	0.652251195	0.019623934	0.296174573	1	0.498529992	0.376622143	0.846268516	0.765954362
164	mcf04215	Apoptosis - multiple species	0.014015826	0.145641814	0.019459689	1	0.492044772	0.579557731	0.606183461	0.443018533
165	mcf04216	Ferroptosis	0.451270523	0.215019383	1	1	0.869016484	0.077865385	0.707951369	0.165317265
166	mcf04217	Necroptosis	0.00024418	0.693670388	0.53421019	1	0.216343851	0.03611667	0.41081188	0.349990785
167	mcf04218	Cellular senescence	0.097190985	0.171882346	0.080493843	0.617874265	0.350643217	0.400641216	0.231996013	0.470010345
168	mcf04260	Cardiac muscle contraction	0.9331045	1	1	1	1	0.463121104	1	0.828367888
169	mcf04261	Adrenergic signaling in cardiomyocytes	0.562255968	0.174458543	1	0.15772382	0.833884444	0.514393907	0.843390794	0.083543933
170	mcf04270	Vascular smooth muscle contraction	0.95960057	0.008621815	1	0.02593487	0.96915319	0.261244698	0.764122867	0.784927832
171	mcf04310	Wnt signaling pathway	0.978333819	0.208629495	1	0.586782217	0.544584868	0.424950306	0.770999033	0.057748582
172	mcf04330	Notch signaling pathway	0.98074965	0.71535918	1	1	0.808020746	0.467122257	0.304315384	0.659004153
173	mcf04340	Hedgehog signaling pathway	0.607276467	0.605331053	1	1	0.484068752	0.184929255	0.626333377	0.545427408
174	mcf04350	TGF-beta signaling pathway	1	0.020484926	1	1	0.386562275	0.539698277	0.042859943	0.47217577
175	mcf04360	Axon guidance	0.78425972	0.319268306	0.284691583	1	0.818362811	0.085825639	0.385881864	0.047240194
176	mcf04370	VEGF signaling pathway	0.876046103	0.403627337	0.311810611	1	0.310483314	0.015828363	0.458865679	0.054518264
177	mcf04371	Apelin signaling pathway	0.540423354	0.000142775	0.523579619	0.032186131	0.477676243	0.634931657	0.824287752	0.450407038
178	mcf04380	Osteoclast differentiation	0.00124098	0.36660006	0.044254077	0.170094618	0.704396033	0.535312683	0.115538359	0.948995542
179	mcf04390	Hippo signaling pathway	0.925053783	0.091976731	0.055189293	1	0.347158629	0.377060655	0.432033673	0.116654279
180	mcf04392	Hippo signaling pathway - multiple species	0.464982573	1	0.010458808	1	0.354112282	0.053290955	0.061523081	0.007898645
181	mcf04510	Focal adhesion	0.801982539	0.452160616	0.696957002	0.306621934	0.809337604	0.177179495	0.211448585	0.177866942
182	mcf04512	ECM-receptor interaction	0.829852994	0.55644974	1	0.358694355	0.707255553	0.803742499	0.152493317	0.630881348
183	mcf04514	Cell adhesion molecules	8.27E-05	0.26139306	0.157046677	0.143126994	0.965971612	0.550820871	0.059595169	0.261294046
184	mcf04520	Adherens junction	0.460060258	0.47258324	1	0.419168674	0.256369667	0.061974473	0.444133248	0.055246891
185	mcf04530	Tight junction	0.881812269	0.214697286	1	0.057381398	0.295125679	0.079729709	0.660387408	0.500428492
186	mcf04540	Gap junction	0.257456646	0.006399151	1	0.008919495	0.971180031	0.77660291	0.934838687	0.774351773
187	mcf04550	Signaling pathways regulating pluripotency of stem cells	0.99266825	0.031644934	0.512709248	1	0.457671995	0.023834779	0.661162102	0.282826804
188	mcf04610	Complement and coagulation cascades	0.306874492	0.17663776	0.012430562	1	1	0.605089886	0.989994237	0.912925801
189	mcf04611	Platelet activation	0.001438908	0.396095518	0.030143841	0.133569131	0.994696751	0.138840258	0.619910688	0.510476742
190	mcf04612	Antigen processing and presentation	1.39E-16	1	1.23E-05	1	0.902076837	0.935232281	1.59E-06	0.859820165
191	mcf04613	Neutrophil extracellular trap formation	0.073839111	0.822589719	0.516359677	0.495906839	0.80364391	0.890655973	0.918816754	0.925839671
192	mcf04614	Renin-angiotensin system	1	0.14871331	1	0.100177831	1	0.641288087	1	0.731092485
193	mcf04620	Toll-like receptor signaling pathway	0.001794599	0.441989116	0.425139693	1	0.7949598	0.023012984	0.588402352	0.953697575
194	mcf04621	NOD-like receptor signaling pathway	2.30E-08	0.723182005	0.257103106	0.236443056	0.459713927	0.36455595	0.130819284	0.936489503
195	mcf04622	RIG-I-like receptor signaling pathway	0.118787813	1	1	1	0.512783423	0.391911869	0.655212383	0.985137573
196	mcf04623	Cytosolic DNA-sensing pathway	0.001821491	0.931469768	0.346971716	1	0.401443304	0.898089253	0.097125747	0.993262488
197	mcf04625	C-type lectin receptor signaling pathway	0.001615694	0.522076479	0.023777297	0.443328109	0.695217935	0.470744898	0.517699467	0.705369945
198	mcf04630	JAK-STAT signaling pathway	0.002774596	0.450805355	0.032740758	1	0.467699227	0.004453851	0.13332145	0.572081617
199	mcf04640	Hematopoietic cell lineage	4.60E-08	0.12577165	1	0.330910253	1	0.192432601	0.01744186	0.727416955
200	mcf04650	Natural killer cell mediated cytotoxicity	6.67E-08	0.23386753	0.001992994	1	0.787295189	0.351177307	0.250781961	0.753685291
201	mcf04657	IL-17 signaling pathway	0.199252574	0.476786375	1	0.330910253	0.824207498	0.496294461	1	0.493526993
202	mcf04658	Th1 and Th2 cell differentiation	8.41E-07	0.831356539	0.090800434	1	0.754238451	0.676583912	0.019755039	0.936260581
203	mcf04659	Th17 cell differentiation	2.42E-06	0.89140634	0.119113676	1	0.472364244	0.435189623	0.001222688	0.819616882
204	mcf04660	T cell receptor signaling pathway	0.001135725	0.459812126	0.162268091	1	0.18695433	0.961332301	0.002910315	0.921859426
205	mcf04662	B cell receptor signaling pathway	0.000266211	0.618632251	0.088542699	1	0.56146491	0.687580099	0.712840112	0.696536978
206	mcf04664	Fc epsilon RI signaling pathway	0.002564967	0.416061529	0.006738496	1	0.948386513	0.117864587	0.458865679	0.801546517
207	mcf04666	Fc gamma R-mediated phagocytosis	0.025960299	0.512348399	0.454569136	0.110396728	0.483347136	0.791120353	0.328436783	0.916579968
208	mcf04668	TNF signaling pathway	0.625419457	0.986235526	0.146707034	1	0.753995523	0.138840258	0.755608696	0.882660195
209	mcf04670	Leukocyte transendothelial migration	0.390672748	0.754051578	0.470711942	0.451158495	0.992897273	0.197745136	0.709599487	0.17251852
210	mcf04672	Intestinal immune network for IgA production	0.005360516	1	1	1	1	0.208710826	0.090539183	0.631633441
211	mcf04710	Circadian rhythm	0.860930518	0.006931016	0.182575011	0.173124707	0.003344464	0.26253197	0.035513357	0.021896034
212	mcf04713	Circadian entrainment	0.590498029	0.12577165	1	0.064233527	1	0.908650573	0.986647547	0.126412134
213	mcf04714	Thermogenesis	0.998063002	0.88920023	0.716897295	1	0.232191755	0.930630796	0.490363732	0.988932192
214	mcf04720	Long-term potentiation	0.680120354	0.00033197	1	0.047865577	0.945291092	0.232845681	0.972543375	0.021607666
215	mcf04721	Synaptic vesicle cycle	0.976013859	0.685358721	1	1	0.065580663	0.969538369	0.458865679	0.93027292
216	mcf04722	Neurotrophin signaling pathway	0.540423354	0.080189601	0.164890768	1	0.477676243	0.634931657	0.522609613	0.723966344
217	mcf04723	Retrograde endocannabinoid signaling	0.880902169	0.587384438	1	0.133569131	0.965971612	0.717208749	0.987380507	0.625519076
218	mcf04724	Glutamatergic synapse	0.714354051	0.012167793	1	0.084263032	1	0.043169812	0.993510638	0.001741998
219	mcf04725	Cholinergic synapse	0.117444264	0.040651931	0.412051521	0.088472458	0.983915664	0.186956228	0.550954307	0.242030287
220	mcf04726	Serotonergic synapse	0.990756185	0.002420508	1	0.076039692	0.977175364	0.25744564	0.990690729	0.174878215
221	mcf04727	GABAergic synapse	0.844392436	0.158498822	1	1	0.498529992	0.959920814	0.846268516	0.358316041
222	mcf04728	Dopaminergic synapse	0.988522864	0.113330398	1	0.131203542	0.396776027	0.853694929	0.746866764	0.033700208
223	mcf04730	Long-term depression	0.771009788	0.001749409	1	0.031870587	0.653710684	0.11181501	0.786788958	0.051903208
224	mcf04740	Olfactory transduction	0.180554078	1	1	0.137412765	1	1	1	0.278864959
225	mcf04742	Taste transduction	0.198858904	0.267264563	1	0.149482875	1	0.191352371	0.821599113	0.609095367
226	mcf04744	Phototransduction	1	1	1	1	1	1	1	0.583304864
227	mcf04750	Inflammatory mediator regulation of TRP channels	0.357742147	0.208687535	0.407623667	0.012970597	0.981924976	0.005229078	0.538110221	0.012758705
228	mcf04810	Regulation of actin cytoskeleton	0.765959063	0.253211613	0.716897295	0.695775546	0.962382403	0.027149834	0.946908702	0.062802024
229	mcf04814	Motor proteins	0.024114241	0.663422178	1	1	0.9928247	0.405783256	0.247456806	0.908043682
230	mcf04910	Insulin signaling pathway	0.962011925	0.07463908	0.202298785	1	0.108798445	0.482276285	0.172058939	0.164958097
231	mcf04911	Insulin secretion	0.502800637	0.428410855	1	0.31173024	0.781252639	0.422301707	0.86247052	0.224726707
232	mcf04912	GnRH signaling pathway	0.603321662	0.019576213	1	0.097074057	0.616570108	0.557336587	0.762881659	0.594657608
233	mcf04913	Ovarian steroidogenesis	0.39372734	0.179403253	1	1	0.527963286	0.336325619	1	0.465537233
234	mcf04914	Progesterone-mediated oocyte maturation	0.000101463	0.295442997	0.019537998	1	0.816580695	0.244932728	0.305778696	0.214574916
235	mcf04915	Estrogen signaling pathway	0.682936243	0.031735528	0.458649897	0.112662434	0.505066681	0.18088113	0.374396116	0.097172304
236	mcf04916	Melanogenesis	0.703323647	0.011169824	1	0.376580632	0.707255553	0.803742499	0.951540791	0.105519761
237	mcf04917	Prolactin signaling pathway	0.562264758	0.476786375	0.062913714	1	0.093870556	0.010491056	0.346144374	0.327498403
238	mcf04918	Thyroid hormone synthesis	0.064781601	0.204680274	1	0.051352544	0.131632814	0.391911869	0.249969884	0.392578425
239	mcf04919	Thyroid hormone signaling pathway	0.705503534	0.168391981	0.527149526	0.506518526	0.477676243	0.057879274	0.690198229	0.069310424
240	mcf04920	Adipocytokine signaling pathway	1	0.928161914	1	1	0.001016349	0.310012052	0.014025917	0.327498403
241	mcf04921	Oxytocin signaling pathway	0.25170289	0.005127237	0.523579619	0.152826042	0.526629757	0.52489655	0.717544426	0.144939403
242	mcf04922	Glucagon signaling pathway	0.984240766	0.00491943	1	0.119531497	0.094955587	0.18088113	0.125907329	0.001454979
243	mcf04923	Regulation of lipolysis in adipocytes	0.326056919	0.116872537	0.035475732	0.245565797	0.18656056	0.497522414	0.512850608	0.103799604
244	mcf04924	Renin secretion	0.440049619	0.02158828	0.296174573	0.004310428	1	0.391911869	0.968287414	0.005650597
245	mcf04925	Aldosterone synthesis and secretion	0.725080593	0.038022532	0.407623667	0.012970597	0.902578954	0.469363892	0.858824365	0.024969033
246	mcf04926	Relaxin signaling pathway	0.807652935	0.069547166	0.512709248	0.145539115	0.905649244	0.752091688	0.795938917	0.693250274
247	mcf04927	Cortisol synthesis and secretion	0.59145175	0.132900781	1	0.037967366	0.705843326	0.546933499	0.579988822	0.147246308
248	mcf04928	Parathyroid hormone synthesis, secretion and action	0.447400282	0.000161157	0.437939751	0.016739328	0.059527093	0.73856307	0.444133248	0.469121962
249	mcf04929	GnRH secretion	0.805566496	0.041780553	0.290884912	0.04116973	0.729362163	0.026876871	0.837532711	0.184372417
250	mcf04930	Type II diabetes mellitus	0.374171138	0.766872388	0.200704243	0.190428893	1	0.336325619	0.64282572	0.040999933
251	mcf04931	Insulin resistance	0.9921813	0.63900692	0.509031582	0.488707458	0.000832582	0.095786678	0.002132329	0.098671137
252	mcf04932	Non-alcoholic fatty liver disease	0.953653688	0.88195411	0.194189887	1	0.417056188	0.733981096	0.774691602	0.984432172
253	mcf04933	AGE-RAGE signaling pathway in diabetic complications	0.414200894	0.569253074	0.482508215	0.023777297	0.536940429	0.113260288	0.397526013	0.864112391
254	mcf04934	Cushing syndrome	0.472306381	0.212714384	0.186126147	0.170094618	0.712331334	0.545636814	0.866165825	0.03059075
255	mcf04935	Growth hormone synthesis, secretion and action	0.776689174	0.056778336	0.497833144	0.135944517	0.893510352	0.036831805	0.883495017	0.352533104
256	mcf04936	Alcoholic liver disease	0.157809014	0.301124743	0.006267804	1	0.048925259	0.057879274	0.378610267	0.007905276
257	mcf04940	Type I diabetes mellitus	5.90E-07	1	0.006904889	1	1	0.687151167	0.026281812	0.774319809
258	mcf04950	Maturity onset diabetes of the young	0.583645231	0.430625507	0.085649473	1	0.501536259	0.559604117	1	0.014040517
259	mcf04960	Aldosterone-regulated sodium reabsorption	0.826807881	0.676001553	0.164039359	0.155455203	1	0.015387706	0.808300955	0.03862308
260	mcf04961	Endocrine and other factor-regulated calcium reabsorption	0.731216712	0.815738654	1	0.229426282	0.578521327	0.666747484	0.707951369	0.571188519
261	mcf04962	Vasopressin-regulated water reabsorption	0.669178579	0.434801652	1	1	0.252943665	0.61631808	0.163866611	0.259208628
262	mcf04964	Proximal tubule bicarbonate reclamation	1	0.005110568	1	1	1	0.0719688	1	0.006021875
263	mcf04966	Collecting duct acid secretion	0.689165338	0.165052969	1	1	0.604838363	0.665002577	0.682966896	0.392706689
264	mcf04970	Salivary secretion	0.391518222	0.149770957	0.290884912	0.004055597	1	0.330636862	0.837532711	0.086498194
265	mcf04971	Gastric acid secretion	0.358805663	0.132900781	1	0.037967366	0.912835919	0.530776461	0.818702754	0.027904077
266	mcf04972	Pancreatic secretion	0.533002183	0.234066756	1	0.056747903	0.954062548	0.134945387	0.902127002	0.17430274
267	mcf04973	Carbohydrate digestion and absorption	0.156940404	0.755645513	0.200704243	0.190428893	0.791439351	0.098971342	0.325392124	0.221828081
268	mcf04974	Protein digestion and absorption	0.764500743	0.476786375	1	0.058588794	0.961429442	0.724607239	0.548931389	0.70136321
269	mcf04975	Fat digestion and absorption	0.615404305	0.386250947	1	1	0.077614353	0.12103517	0.875479281	0.090443137
270	mcf04976	Bile secretion	0.730800065	0.000608465	1	0.31173024	1	0.000111732	1	1.89E-07
271	mcf04977	Vitamin digestion and absorption	0.312109379	1	1	1	0.010552618	1	0.094320974	1
272	mcf04978	Mineral absorption	0.916674759	1	1	1	1	0.056664869	1	0.004937896
273	mcf04979	Cholesterol metabolism	0.844392436	0.353244897	1	0.04116973	0.469410921	0.073772049	0.379530472	0.03153569
274	mcf05010	Alzheimer disease	0.994830397	0.083808668	0.875426335	0.128342744	0.976328377	0.925711964	0.999710094	0.850044967
275	mcf05012	Parkinson disease	0.986434579	0.539899887	0.767502049	0.747334472	0.995872026	0.990248842	0.993720327	0.897332515
276	mcf05014	Amyotrophic lateral sclerosis	0.970250921	0.874049937	0.868588024	1	0.746054777	0.999072998	0.939887033	0.998382998
277	mcf05016	Huntington disease	0.996710229	0.815431919	0.817654811	0.799072945	0.817889204	0.993203329	0.921982467	0.997358847
278	mcf05017	Spinocerebellar ataxia	0.80909184	0.407932689	0.571220658	0.18767537	0.445010917	0.614926717	0.381736355	0.613063301
279	mcf05020	Prion disease	0.533202488	0.952559596	0.059817627	0.754459826	0.996548607	0.912913377	0.810901864	0.907929244
280	mcf05022	Pathways of neurodegeneration - multiple diseases	0.943134514	0.090427965	0.453723717	0.683811408	0.904394699	0.988532596	0.997429173	0.964550117
281	mcf05030	Cocaine addiction	1	0.16791591	1	1	0.492044772	0.579557731	0.875479281	0.090443137
282	mcf05031	Amphetamine addiction	0.962766949	0.149770957	1	1	0.917764314	0.786376345	0.951143784	0.057978053
283	mcf05032	Morphine addiction	0.093743687	0.340544066	1	1	1	0.593381616	0.965918412	0.358316041
284	mcf05033	Nicotine addiction	1	1	1	1	1	0.421099956	1	0.458114159
285	mcf05034	Alcoholism	0.980963895	0.077417793	1	1	0.944734336	0.972178865	0.97795738	0.510248122
286	mcf05100	Bacterial invasion of epithelial cells	0.034262515	0.950736559	0.380355741	0.363212892	0.514443145	0.010818868	0.305973774	0.314995038
287	mcf05132	Salmonella infection	0.020640467	0.356709032	0.201181098	0.771416317	0.284037443	0.622465687	0.920540623	0.588061959
288	mcf05133	Pertussis	0.024991937	0.909073403	0.000544919	1	0.790520035	1	0.877094196	0.628599801
289	mcf05134	Legionellosis	0.170595247	0.86107365	1	1	0.029073351	0.943530047	0.162627353	1
290	mcf05135	Yersinia infection	9.82E-05	0.920342144	0.061097537	0.574867032	0.675918784	0.16848304	0.596368384	0.684477594
291	mcf05140	Leishmaniasis	0.000298089	0.92106047	1	1	0.186672157	0.701315696	0.031240763	0.991228784
292	mcf05142	Chagas disease	0.003271649	0.708463176	0.00031336	0.431375141	0.647481058	0.592763459	0.45659697	0.646519235
293	mcf05143	African trypanosomiasis	0.488544772	0.660408198	0.164039359	0.155455203	0.374797369	0.454415096	0.229211621	0.609095367
294	mcf05144	Malaria	0.903539586	0.777584347	1	1	0.545265317	0.633751707	0.64282572	0.487643869
295	mcf05145	Toxoplasmosis	0.000889973	0.982565619	1	1	0.20202129	0.82120806	0.013758066	0.850423464
296	mcf05146	Amoebiasis	0.910637798	0.869289468	0.437939751	0.101461296	0.275752951	0.255109059	0.170705398	0.964321526
297	mcf05150	Staphylococcus aureus infection	4.38E-05	1	0.001841045	1	1	1	0.206535335	1
298	mcf05152	Tuberculosis	1.77E-05	0.513289361	0.608284854	1	0.172761385	0.925313749	0.013281005	0.983686495
299	mcf05160	Hepatitis C	0.000618624	0.04639829	0.01149162	0.565708483	0.364405181	0.05289211	0.725459551	0.790220001
300	mcf05161	Hepatitis B	0.0259753	0.087841588	0.077768029	1	0.223356856	0.030863539	0.450563684	0.972971652
301	mcf05162	Measles	1.80E-06	0.852611052	0.000955507	1	0.507254014	0.068934861	0.089468855	0.860043793
302	mcf05163	Human cytomegalovirus infection	0.002984708	0.140613649	3.12E-05	0.324708286	0.312314719	0.279978084	0.10334367	0.400571352
303	mcf05164	Influenza A	2.11E-08	0.497459541	0.063540806	1	0.078979691	0.102610187	0.009896133	0.998356163
304	mcf05165	Human papillomavirus infection	0.116315947	0.262014485	0.002493576	0.829647977	0.123072896	0.60854074	0.14606748	0.848258209
305	mcf05166	Human T-cell leukemia virus 1 infection	2.92E-08	0.586489386	0.000375545	1	0.041666312	0.739718328	9.14E-05	0.967595895
306	mcf05167	Kaposi sarcoma-associated herpesvirus infection	3.94E-05	0.193028971	0.003839433	0.628597666	0.383021118	0.128745273	0.376889014	0.839584077
307	mcf05168	Herpes simplex virus 1 infection	0.010578664	0.999475117	0.011482853	0.905683817	0.795628744	0.980015119	0.245231172	0.999999846
308	mcf05169	Epstein-Barr virus infection	1.01E-12	0.941351342	0.000189977	1	0.558671991	0.374751284	0.003946836	0.985466687
309	mcf05170	Human immunodeficiency virus 1 infection	8.41E-05	0.486852499	2.86E-05	0.686970315	0.819158567	0.919783399	0.019733632	0.737463193
310	mcf05171	Coronavirus disease - COVID-19	0.006096331	8.55E-05	0.005899271	1	0.939587986	0.568761066	0.915597785	0.999850593
311	mcf05200	Pathways in cancer	0.098056491	0.363316375	0.026755034	0.767261319	0.476089108	0.187217886	0.573804942	0.338659171
312	mcf05202	Transcriptional misregulation in cancer	0.003973237	0.544358274	0.000372313	0.595501522	0.287373314	0.328901273	0.10071566	0.375665738
313	mcf05203	Viral carcinogenesis	0.005005684	0.326149765	0.021276797	1	0.709057907	0.353039169	0.543417265	0.861986594
314	mcf05204	Chemical carcinogenesis - DNA adducts	0.78308518	0.034792367	1	1	1	0.04571109	1	3.45E-07
315	mcf05205	Proteoglycans in cancer	0.56013962	0.029586475	0.113072179	0.67328833	0.284533276	0.004020722	0.218077754	0.184516397
316	mcf05206	MicroRNAs in cancer	0.0259753	0.087841588	0.017162201	0.609631515	0.468300666	0.095917904	0.009537642	0.676896667
317	mcf05207	Chemical carcinogenesis - receptor activation	0.325156092	0.081334019	0.622776566	0.60121315	0.334595221	0.100257961	0.822750328	0.007331483
318	mcf05208	Chemical carcinogenesis - reactive oxygen species	0.99290709	0.500572441	0.712581356	1	0.962382403	0.671408058	0.977656947	0.234325654
319	mcf05210	Colorectal cancer	0.090518648	0.140883165	0.002430151	1	0.42777095	0.56931698	0.909337835	0.633936016
320	mcf05211	Renal cell carcinoma	0.934984436	0.059746063	0.07324549	1	0.248442094	0.098992709	0.604380106	0.234909002
321	mcf05212	Pancreatic cancer	0.009301038	0.100859194	0.014598105	1	0.371124718	0.186956228	0.733726847	0.720424984
322	mcf05213	Endometrial cancer	0.076587526	0.094320548	0.006738496	1	0.070780441	0.452307828	0.504804373	0.659004153
323	mcf05214	Glioma	0.011992633	0.326784315	0.010935349	1	0.877341771	0.795019363	0.812713849	0.602334484
324	mcf05215	Prostate cancer	0.425944605	0.048253718	0.136519609	0.458880043	0.110785121	0.113260288	0.553057336	0.181604244
325	mcf05216	Thyroid cancer	0.087279582	0.465996407	0.026254473	1	0.112507072	0.895366504	0.692664096	0.790695796
326	mcf05217	Basal cell carcinoma	0.342421305	0.302391929	0.037118256	1	0.210083531	0.530776461	0.808572352	0.290393284
327	mcf05218	Melanoma	0.013829889	0.244082282	0.007482978	1	0.36248691	0.481789381	0.504804373	0.832481703
328	mcf05219	Bladder cancer	0.105641708	0.005429874	0.230040318	1	0.142449683	0.427730865	0.458956261	0.59071307
329	mcf05220	Chronic myeloid leukemia	0.047918459	0.379446793	0.014037458	1	0.348408766	0.842793892	0.712840112	0.982773177
330	mcf05221	Acute myeloid leukemia	0.127034165	0.01927901	0.07324549	0.344947821	0.248442094	0.766896261	0.617577997	0.763253883
331	mcf05222	Small cell lung cancer	0.06991575	1	0.02452852	0.447257001	0.194060704	0.48246457	0.064047738	0.716303668
332	mcf05223	Non-small cell lung cancer	0.034262515	0.16893666	0.011421423	1	0.15046823	0.246198937	0.152493317	0.450184996
333	mcf05224	Breast cancer	0.418043515	0.091747405	0.036379579	1	0.507254014	0.663962476	0.843390794	0.866199984
334	mcf05225	Hepatocellular carcinoma	0.541448515	0.227030506	0.067289829	1	0.570477463	0.453617596	0.944835288	0.035982973
335	mcf05226	Gastric cancer	0.385283636	0.080189601	0.034535078	1	0.457671995	0.449903406	0.91101855	0.572081617
336	mcf05230	Central carbon metabolism in cancer	0.604205897	0.132577837	0.351847542	1	0.64216953	0.182260416	0.388287105	0.05564722
337	mcf05231	Choline metabolism in cancer	0.447400282	0.134764277	0.429438079	1	0.256369667	0.56931698	0.146195904	0.764091526
338	mcf05235	PD-L1 expression and PD-1 checkpoint pathway in cancer	0.00111235	0.295442997	0.442143499	1	0.156290225	0.149184859	0.000948861	0.8023953
339	mcf05310	Asthma	8.35E-06	1	0.071895921	1	1	1	0.020260074	1
340	mcf05320	Autoimmune thyroid disease	5.90E-07	1	0.006904889	1	0.604838363	0.665002577	0.021233034	0.753651538
341	mcf05321	Inflammatory bowel disease	0.000133375	0.815738654	0.230040318	1	0.153064223	0.711687142	0.012298362	1
342	mcf05322	Systemic lupus erythematosus	0.000140196	0.59271718	0.003947653	1	1	0.947271802	0.363439369	0.978879248
343	mcf05323	Rheumatoid arthritis	0.070537248	0.428410855	1	1	0.540627622	0.422301707	0.138876475	0.628599801
344	mcf05330	Allograft rejection	1.38E-07	1	0.005382594	1	1	0.641288087	0.016826904	0.731092485
345	mcf05332	Graft-versus-host disease	1.54E-08	1	0.006121963	1	1	0.665002577	0.021233034	0.753651538
346	mcf05340	Primary immunodeficiency	5.61E-10	1	0.012479956	1	1	0.79249025	0.004946041	0.877818556
347	mcf05410	Hypertrophic cardiomyopathy	0.764500743	0.928161914	1	1	0.653686427	0.092406115	0.917687013	0.209842824
348	mcf05412	Arrhythmogenic right ventricular cardiomyopathy	0.706296543	0.909073403	1	1	0.951307043	0.258011672	0.976228765	0.141649756
349	mcf05414	Dilated cardiomyopathy	0.387742827	0.751588767	1	1	0.971180031	0.213394992	0.986647547	0.388883213
350	mcf05415	Diabetic cardiomyopathy	0.926367082	0.994340842	0.690006501	0.668597667	0.876030822	0.948168876	0.646119495	0.979977751
351	mcf05416	Viral myocarditis	4.78E-06	0.867463089	0.280187403	1	0.922414443	0.330636862	0.030167604	0.725333648
352	mcf05417	Lipid and atherosclerosis	0.001711854	0.514181417	0.358405612	0.697938341	0.340712895	0.42391691	0.380051212	0.333274176
353	mcf05418	Fluid shear stress and atherosclerosis	0.889910264	0.232912015	0.558111475	1	0.735230362	0.099708464	0.759312697	0.000509032
