## Supplementary material for "Transcriptional changes in non-human primate tissues after intrathecal delivery of serotype 9 adeno-associated viral vector: insights into organ toxicities": SuppTable_3_Heart_MFas_Merged_KEGG_Table

	PathID	Pathway	Study A High Dose Up Pvalue	Study A High Dose Down Pvalue	Study A Low Up Pvalue	Study A Low Down Pvalue	Study B Empty Viral Particle Up Pvalue	Study B Empty Viral Particle Down Pvalue	Study B Promoterless Up Pvalue	Study B Promoterless Down Pvalue	Study B High Up Pvalue	Study B High Down Pvalue
1	mcf00010	Glycolysis / Gluconeogenesis	1	1	0.847043192	1	1	1	1	1	1	1
2	mcf00020	Citrate cycle (TCA cycle)	1	1	0.703946599	1	1	1	1	1	1	1
3	mcf00030	Pentose phosphate pathway	1	1	0.67230894	1	1	1	0.166949125	1	1	1
4	mcf00040	Pentose and glucuronate interconversions	1	1	1	1	1	1	1	1	1	1
5	mcf00051	Fructose and mannose metabolism	1	1	1	0.334331571	1	1	0.18746458	1	1	1
6	mcf00052	Galactose metabolism	1	1	1	1	1	1	1	0.101719368	1	1
7	mcf00053	Ascorbate and aldarate metabolism	1	1	1	1	1	1	1	1	1	1
8	mcf00061	Fatty acid biosynthesis	1	1	1	1	1	1	1	1	1	1
9	mcf00062	Fatty acid elongation	1	1	0.278306083	1	1	1	1	1	1	1
10	mcf00071	Fatty acid degradation	0.299891052	1	0.79251875	0.396351989	1	1	1	1	1	1
11	mcf00100	Steroid biosynthesis	1	1	1	1	1	1	1	1	1	1
12	mcf00120	Primary bile acid biosynthesis	1	1	1	1	1	1	1	1	1	1
13	mcf00130	Ubiquinone and other terpenoid-quinone biosynthesis	1	1	1	1	1	1	1	1	1	1
14	mcf00140	Steroid hormone biosynthesis	1	1	0.618414332	1	1	1	1	1	1	1
15	mcf00190	Oxidative phosphorylation	1	1	0.99023298	0.433242716	1	1	1	1	1	1
16	mcf00220	Arginine biosynthesis	1	1	1	1	1	1	1	1	1	1
17	mcf00230	Purine metabolism	0.279104862	1	0.498493791	0.449666966	1	1	1	1	1	0.305520363
18	mcf00240	Pyrimidine metabolism	0.387659353	1	0.17102533	0.158158173	1	1	1	1	1	0.151818146
19	mcf00250	Alanine, aspartate and glutamate metabolism	1	1	0.703946599	1	1	1	1	1	1	1
20	mcf00260	Glycine, serine and threonine metabolism	1	1	1	0.000860938	1	1	1	1	1	1
21	mcf00270	Cysteine and methionine metabolism	1	1	1	1	1	1	1	1	1	1
22	mcf00280	Valine, leucine and isoleucine degradation	1	1	1	1	1	1	1	1	1	1
23	mcf00290	Valine, leucine and isoleucine biosynthesis	1	1	1	1	1	1	1	1	1	1
24	mcf00310	Lysine degradation	1	1	0.735037876	0.571498234	1	0.026433561	0.350988332	1	0.212689185	1
25	mcf00330	Arginine and proline metabolism	1	1	1	0.001656653	1	1	1	0.168772179	1	1
26	mcf00340	Histidine metabolism	1	1	1	0.136193952	1	1	1	1	1	1
27	mcf00350	Tyrosine metabolism	1	1	1	1	1	1	1	1	1	1
28	mcf00360	Phenylalanine metabolism	1	1	1	1	1	1	1	1	1	1
29	mcf00380	Tryptophan metabolism	0.243041709	1	0.37030926	0.345091784	1	0.012273449	1	1	1	1
30	mcf00400	Phenylalanine, tyrosine and tryptophan biosynthesis	1	1	1	1	1	1	1	1	1	1
31	mcf00410	beta-Alanine metabolism	1	1	1	0.300984349	1	1	0.159997379	1	1	1
32	mcf00430	Taurine and hypotaurine metabolism	1	1	1	1	1	1	1	1	1	1
33	mcf00440	Phosphonate and phosphinate metabolism	1	1	1	1	1	1	1	1	1	1
34	mcf00450	Selenocompound metabolism	1	1	1	1	1	1	1	1	1	1
35	mcf00470	D-Amino acid metabolism	1	1	1	1	1	1	1	1	1	1
36	mcf00480	Glutathione metabolism	1	1	0.847043192	0.452621382	1	1	1	1	1	1
37	mcf00500	Starch and sucrose metabolism	1	1	1	1	1	1	1	1	1	1
38	mcf00510	N-Glycan biosynthesis	0.387659353	1	0.892847295	1	1	1	1	0.230886948	1	1
39	mcf00511	Other glycan degradation	1	1	0.508225226	1	1	1	1	1	1	1
40	mcf00512	Mucin type O-glycan biosynthesis	1	1	0.278306083	1	1	1	1	1	1	1
41	mcf00513	Various types of N-glycan biosynthesis	0.322938511	1	0.830678088	1	1	1	1	0.188393183	1	1
42	mcf00514	Other types of O-glycan biosynthesis	1	1	0.830678088	1	1	1	1	0.018222106	1	1
43	mcf00515	Mannose type O-glycan biosynthesis	0.172444528	1	1	1	1	1	0.131611662	0.096346038	0.075092342	1
44	mcf00520	Amino sugar and nucleotide sugar metabolism	1	1	1	1	1	1	0.042995542	1	1	1
45	mcf00524	Neomycin, kanamycin and gentamicin biosynthesis	1	1	1	1	1	1	1	1	1	1
46	mcf00531	Glycosaminoglycan degradation	1	1	0.482637017	1	1	1	1	1	1	1
47	mcf00532	Glycosaminoglycan biosynthesis - chondroitin sulfate / dermatan sulfate	1	1	1	1	1	1	1	1	1	1
48	mcf00533	Glycosaminoglycan biosynthesis - keratan sulfate	1	1	0.39761908	1	1	1	1	0.057835492	1	1
49	mcf00534	Glycosaminoglycan biosynthesis - heparan sulfate / heparin	1	1	1	1	1	1	1	1	1	1
50	mcf00561	Glycerolipid metabolism	1	1	1	1	1	1	0.282777424	1	0.167942524	0.010125512
51	mcf00562	Inositol phosphate metabolism	0.487921732	1	0.074755594	1	1	1	1	0.301085122	0.241199142	1
52	mcf00563	Glycosylphosphatidylinositol (GPI)-anchor biosynthesis	1	1	1	1	1	1	1	1	1	1
53	mcf00564	Glycerophospholipid metabolism	0.571872979	1	0.521648244	1	1	1	0.127433358	1	0.047274332	0.252811103
54	mcf00565	Ether lipid metabolism	0.315340929	1	0.235071886	1	1	1	0.239760181	1	0.144642491	1
55	mcf00590	Arachidonic acid metabolism	1	1	0.473918201	1	1	1	1	1	1	1
56	mcf00591	Linoleic acid metabolism	1	1	0.132713014	1	1	1	1	1	1	1
57	mcf00592	alpha-Linolenic acid metabolism	1	1	0.167679408	1	1	1	1	1	1	1
58	mcf00600	Sphingolipid metabolism	1	1	1	1	1	1	0.270738753	1	0.160245918	1
59	mcf00601	Glycosphingolipid biosynthesis - lacto and neolacto series	1	1	0.482637017	1	1	1	1	0.063434437	1	0.044854039
60	mcf00603	Glycosphingolipid biosynthesis - globo and isoglobo series	1	1	1	1	1	1	1	1	1	1
61	mcf00604	Glycosphingolipid biosynthesis - ganglio series	1	1	1	1	1	1	1	1	1	1
62	mcf00620	Pyruvate metabolism	1	1	1	1	1	1	1	1	1	1
63	mcf00630	Glyoxylate and dicarboxylate metabolism	1	1	1	1	1	1	1	1	1	1
64	mcf00640	Propanoate metabolism	1	1	1	1	1	1	0.200862968	1	1	1
65	mcf00650	Butanoate metabolism	1	1	1	1	1	1	1	1	1	1
66	mcf00670	One carbon pool by folate	1	1	1	0.216570405	1	1	1	1	1	1
67	mcf00730	Thiamine metabolism	1	1	1	1	1	1	1	1	1	1
68	mcf00740	Riboflavin metabolism	1	1	1	1	1	1	1	1	1	1
69	mcf00750	Vitamin B6 metabolism	1	1	1	1	1	1	1	1	1	1
70	mcf00760	Nicotinate and nicotinamide metabolism	1	1	0.79251875	0.396351989	1	1	1	1	1	0.111879534
71	mcf00770	Pantothenate and CoA biosynthesis	1	1	1	1	1	1	0.109701359	1	1	1
72	mcf00780	Biotin metabolism	1	1	1	1	1	1	1	1	1	1
73	mcf00785	Lipoic acid metabolism	1	1	1	1	1	0.006663795	1	1	1	1
74	mcf00790	Folate biosynthesis	1	1	1	0.216570405	1	1	1	1	1	1
75	mcf00830	Retinol metabolism	1	1	1	1	1	1	0.131611662	1	1	1
76	mcf00860	Porphyrin metabolism	1	1	1	0.005075895	1	1	1	1	1	1
77	mcf00900	Terpenoid backbone biosynthesis	1	1	1	0.253922911	1	1	1	1	1	1
78	mcf00910	Nitrogen metabolism	1	1	1	1	1	1	1	1	1	1
79	mcf00920	Sulfur metabolism	1	1	1	1	1	1	1	1	1	1
80	mcf00970	Aminoacyl-tRNA biosynthesis	0.366798633	1	0.875187786	0.487203446	1	1	1	1	1	1
81	mcf00980	Metabolism of xenobiotics by cytochrome P450	1	1	0.758366022	0.366095864	1	1	1	1	1	1
82	mcf00982	Drug metabolism - cytochrome P450	1	1	1	0.345091784	1	1	1	1	1	1
83	mcf00983	Drug metabolism - other enzymes	1	1	0.551967424	0.452621382	1	1	1	1	1	1
84	mcf01040	Biosynthesis of unsaturated fatty acids	1	1	0.278306083	1	1	1	1	1	1	1
85	mcf01100	Metabolic pathways	0.95269725	1	0.999930623	0.347649662	1	0.430999101	0.635419004	0.953018287	0.720196022	0.577231866
86	mcf01200	Carbon metabolism	1	1	0.907475739	1	1	1	0.481875964	1	1	1
87	mcf01210	2-Oxocarboxylic acid metabolism	1	1	1	1	1	0.01125548	1	1	1	1
88	mcf01212	Fatty acid metabolism	0.427356513	1	0.70440828	1	1	1	1	1	1	1
89	mcf01230	Biosynthesis of amino acids	1	1	0.646872923	1	1	1	1	1	1	1
90	mcf01232	Nucleotide metabolism	0.157777357	1	0.095313638	0.276242932	1	1	1	1	1	0.217526463
91	mcf01240	Biosynthesis of cofactors	0.672865853	1	0.881880545	0.080469101	1	1	0.194056505	1	1	1
92	mcf01250	Biosynthesis of nucleotide sugars	1	1	1	1	1	1	0.026883177	1	1	1
93	mcf01521	EGFR tyrosine kinase inhibitor resistance	0.531760679	1	0.969993605	0.675455425	1	0.00046528	1	0.000586708	0.268695138	0.027647621
94	mcf01522	Endocrine resistance	0.225780724	1	0.911174969	0.370951211	1	0.040424101	1	0.011095576	0.054145769	0.269865156
95	mcf01523	Antifolate resistance	1	1	1	1	1	1	1	1	0.087756778	1
96	mcf01524	Platinum drug resistance	0.028668022	1	0.079634872	0.258250315	1	0.03044809	1	0.049322519	0.00270639	0.208453811
97	mcf02010	ABC transporters	0.048557498	1	0.473918201	0.406114628	1	1	0.233409965	1	0.00040958	1
98	mcf03008	Ribosome biogenesis in eukaryotes	1	1	1	0.636096135	1	1	1	1	1	1
99	mcf03010	Ribosome	1	0.237473885	1	0.069542611	1	1	1	1	1	1
100	mcf03013	Nucleocytoplasmic transport	1	1	0.954365378	0.791432187	1	1	1	1	1	1
101	mcf03015	mRNA surveillance pathway	1	1	1	0.719898965	1	1	1	1	1	0.258538618
102	mcf03018	RNA degradation	1	0.179195542	0.867104706	0.680721141	1	1	1	1	1	1
103	mcf03020	RNA polymerase	1	0.067969334	1	0.060929993	1	1	1	1	1	1
104	mcf03022	Basal transcription factors	1	1	1	1	1	1	1	1	1	1
105	mcf03030	DNA replication	1	1	1	1	1	1	1	1	1	1
106	mcf03040	Spliceosome	1	0.279552694	1	0.288004481	1	1	1	1	1	1
107	mcf03050	Proteasome	0.366798633	0.109095289	0.142590287	0.000484674	1	1	1	1	0.171764821	1
108	mcf03060	Protein export	1	1	1	0.366095864	1	1	1	1	1	1
109	mcf03082	ATP-dependent chromatin remodeling	1	1	0.918161486	0.737655256	1	1	1	1	1	1
110	mcf03083	Polycomb repressive complex	1	1	0.872283361	1	1	1	0.436764944	0.337755886	1	1
111	mcf03250	Viral life cycle - HIV-1	0.000373201	1	0.001771789	1	1	1	1	0.284151423	1	0.193103649
112	mcf03260	Virion - Human immunodeficiency virus	0.043535381	1	0.183471451	1	1	1	1	1	1	1
113	mcf03264	Virion - Flavivirus	1	1	1	1	1	1	1	1	1	1
114	mcf03265	Virion - Ebolavirus and Lyssavirus	1	1	0.223825359	1	1	1	1	1	1	1
115	mcf03266	Virion - Herpesvirus	1	1	0.298657951	1	1	1	1	1	1	1
116	mcf03267	Virion - Adenovirus	0.032831145	1	0.141023286	1	1	1	1	1	1	1
117	mcf03271	Virion - Rotavirus	1	1	1	1	1	1	1	1	1	1
118	mcf03320	PPAR signaling pathway	0.464498678	1	0.938775671	1	1	1	0.356373855	1	0.025292601	1
119	mcf03410	Base excision repair	1	1	1	1	1	1	1	1	1	1
120	mcf03420	Nucleotide excision repair	1	1	1	0.158158173	1	1	1	1	1	1
121	mcf03430	Mismatch repair	1	1	1	1	1	1	1	1	1	1
122	mcf03440	Homologous recombination	1	1	1	1	1	1	0.227007265	1	1	1
123	mcf03450	Non-homologous end-joining	1	1	1	1	1	1	1	1	1	1
124	mcf03460	Fanconi anemia pathway	1	0.109095289	1	0.141319742	1	1	0.044962495	1	1	1
125	mcf04010	MAPK signaling pathway	0.11331084	0.48117432	0.040292345	0.323180623	1	1	0.851935185	0.393672838	0.657159835	0.057678102
126	mcf04012	ErbB signaling pathway	0.19336672	1	0.886724911	0.117153599	1	0.035446844	0.108463129	0.007623003	0.004328903	0.241225997
127	mcf04014	Ras signaling pathway	0.003282592	1	0.025466876	0.535104963	1	0.083308522	0.754325948	0.263290058	0.187599345	0.140933513
128	mcf04015	Rap1 signaling pathway	0.002362959	0.373351837	0.002872173	0.74285047	1	0.07803698	1	0.014968501	0.169548309	0.126738454
129	mcf04020	Calcium signaling pathway	0.831559939	1	0.508694607	0.00376931	1	1	1	0.228069915	0.51127098	0.449205055
130	mcf04022	cGMP-PKG signaling pathway	0.763836579	1	0.176290467	0.336611564	1	1	1	0.532546787	1	1
131	mcf04024	cAMP signaling pathway	0.2079146	1	0.709295856	0.40251091	1	0.069840377	0.683859924	0.562517418	0.136092525	0.100752732
132	mcf04060	Cytokine-cytokine receptor interaction	3.08E-05	1	5.55E-13	1	1	1	1	1	0.411557396	1
133	mcf04061	Viral protein interaction with cytokine and cytokine receptor	7.24E-08	1	3.26E-09	1	1	1	1	1	1	1
134	mcf04062	Chemokine signaling pathway	1.33E-09	1	3.15E-10	0.870431441	1	0.062070543	1	0.163503641	0.117751455	0.390916116
135	mcf04064	NF-kappa B signaling pathway	0.055318668	1	1.85E-07	1	1	1	1	1	0.052976967	1
136	mcf04066	HIF-1 signaling pathway	0.24624614	1	0.42099086	0.754291451	1	0.042904693	1	0.013988813	0.057706816	0.00412061
137	mcf04068	FoxO signaling pathway	0.332212534	1	0.277374109	0.248688497	1	0.001218615	0.586586236	0.025028185	0.013203981	0.063754505
138	mcf04070	Phosphatidylinositol signaling system	0.217630072	1	0.09002102	1	1	0.039430366	1	0.368756011	0.301693072	0.258538618
139	mcf04071	Sphingolipid signaling pathway	0.283210969	1	0.854917573	0.455082353	1	0.048343188	0.546728325	0.43337285	0.072721544	0.052732597
140	mcf04072	Phospholipase D signaling pathway	0.704303679	1	0.089834142	0.831487927	1	0.053264904	0.22124551	0.472782319	0.013203981	0.33947123
141	mcf04080	Neuroactive ligand-receptor interaction	1	1	0.839520169	0.777298159	1	1	0.52340855	1	0.348467623	0.300147926
142	mcf04110	Cell cycle	0.434406263	1	0.001268278	1	1	1	1	1	0.128371466	1
143	mcf04114	Oocyte meiosis	0.665441282	1	0.106336351	0.794823967	1	1	1	0.440137024	1	1
144	mcf04115	p53 signaling pathway	0.521163215	1	0.001387097	1	1	1	0.10058833	1	0.036619821	1
145	mcf04120	Ubiquitin mediated proteolysis	0.395963529	0.293741287	0.154476412	0.593229717	1	1	0.26099257	1	0.10591435	1
146	mcf04122	Sulfur relay system	1	1	1	1	1	1	1	1	1	1
147	mcf04130	SNARE interactions in vesicular transport	0.276065285	1	0.770332151	1	1	1	1	1	1	1
148	mcf04136	Autophagy - other	1	1	1	1	1	1	1	1	1	1
149	mcf04137	Mitophagy - animal	1	1	0.921457977	0.388234099	1	1	0.494698243	0.387400168	1	1
150	mcf04140	Autophagy - animal	0.46787104	1	0.927815492	0.903636222	1	0.071774432	0.69430139	0.572939496	0.485635869	0.104364188
151	mcf04141	Protein processing in endoplasmic reticulum	0.798270817	1	0.927815492	0.903636222	1	1	0.696857978	0.2084183	1	1
152	mcf04142	Lysosome	0.704303679	1	0.793412944	1	1	1	0.22428831	0.475941779	0.397767568	1
153	mcf04144	Endocytosis	0.650006288	1	0.395083926	0.834814805	1	1	0.807595369	0.327079598	0.229496799	0.533852784
154	mcf04145	Phagosome	0.000924378	1	0.004748497	1	1	1	0.57607343	0.023232205	0.383660705	0.331783455
155	mcf04146	Peroxisome	1	1	1	0.022854863	1	1	0.427286945	1	1	1
156	mcf04148	Efferocytosis	0.758463059	1	0.313256872	0.623445776	1	1	0.273262741	1	1	1
157	mcf04150	mTOR signaling pathway	0.729720651	1	0.997279168	0.561252999	1	0.059142946	0.017344528	0.512430364	0.107375242	0.374219004
158	mcf04151	PI3K-Akt signaling pathway	0.067727415	0.521270318	0.017690142	0.604667885	1	0.000191641	1	0.016539728	0.028667679	4.48E-06
159	mcf04152	AMPK signaling pathway	0.324095516	1	0.897286972	0.82005518	1	0.052282262	0.053482843	0.459955676	0.0820016	0.05966107
160	mcf04210	Apoptosis	0.120042676	1	2.61E-05	0.834231347	1	0.001287352	1	0.026897279	0.014209308	0.066885828
161	mcf04211	Longevity regulating pathway	0.571872979	1	0.977901379	1	1	0.037938155	0.468731786	0.364960626	0.295212578	0.252811103
162	mcf04213	Longevity regulating pathway - multiple species	0.401186152	1	0.898160877	1	1	0.022909494	1	0.240027991	0.190619301	0.161525117
163	mcf04215	Apoptosis - multiple species	0.276065285	1	0.014782107	0.386429719	1	0.015322116	1	0.15375035	0.128754604	0.108469515
164	mcf04216	Ferroptosis	1	1	0.82185138	1	1	1	1	0.183531152	1	0.122033251
165	mcf04217	Necroptosis	0.000924378	1	9.37E-06	0.227224337	1	1	1	1	0.377927594	1
166	mcf04218	Cellular senescence	0.062726489	1	0.016042246	0.890077226	1	0.067418088	1	0.551844772	0.023796624	0.404880583
167	mcf04260	Cardiac muscle contraction	1	1	0.932214385	0.053785904	1	1	1	1	1	1
168	mcf04261	Adrenergic signaling in cardiomyocytes	0.744492595	1	0.720097379	0.046084505	1	1	1	0.512430364	1	0.376631421
169	mcf04270	Vascular smooth muscle contraction	0.669174235	1	0.050030361	0.794823967	1	1	1	1	1	1
170	mcf04310	Wnt signaling pathway	0.376303449	1	0.530735344	0.570568374	1	1	0.629239141	1	1	1
171	mcf04330	Notch signaling pathway	1	1	0.490433164	1	1	1	1	0.039423694	1	1
172	mcf04340	Hedgehog signaling pathway	1	1	1	1	1	1	0.317725915	1	0.194339324	1
173	mcf04350	TGF-beta signaling pathway	1	1	0.927679532	0.750233489	1	1	1	0.401923838	1	0.278248862
174	mcf04360	Axon guidance	0.222334271	1	0.316214042	0.912701345	1	0.073705134	0.123626135	0.219315352	0.497447759	0.110461825
175	mcf04370	VEGF signaling pathway	0.018736363	1	0.243680314	0.564442123	1	0.025427768	1	0.035445126	0.209052335	0.177462546
176	mcf04371	Apelin signaling pathway	0.332212534	1	0.261933399	0.507497292	1	1	1	1	1	1
177	mcf04380	Osteoclast differentiation	0.000125326	1	4.87E-07	0.492114799	1	0.050314427	0.191062528	0.440137024	0.380800662	0.05966107
178	mcf04390	Hippo signaling pathway	0.714101625	1	0.821228691	1	1	1	1	1	0.427696539	1
179	mcf04392	Hippo signaling pathway - multiple species	1	1	0.618414332	1	1	1	1	1	1	1
180	mcf04510	Focal adhesion	0.012760221	0.389241911	0.089866307	0.150437029	1	0.003113295	1	0.003337253	0.189254469	0.028477416
181	mcf04512	ECM-receptor interaction	0.169505284	0.172199484	0.235586586	0.664663434	1	0.033449926	1	0.317623917	1	0.026158413
182	mcf04514	Cell adhesion molecules	7.95E-05	1	2.87E-08	0.787984636	1	1	1	1	1	1
183	mcf04520	Adherens junction	0.586019378	1	0.351585499	1	1	1	1	0.079966558	1	1
184	mcf04530	Tight junction	1	0.281596428	0.139043738	0.579740615	1	1	0.619800132	0.031542033	1	1
185	mcf04540	Gap junction	1	1	0.60824185	0.641996945	1	1	1	0.053812633	1	1
186	mcf04550	Signaling pathways regulating pluripotency of stem cells	0.274997326	1	0.990719253	0.777298159	1	0.045874346	1	0.109211482	0.36041239	0.052732597
187	mcf04610	Complement and coagulation cascades	0.069035349	0.104052443	0.003113009	0.478767258	1	1	0.288722797	1	0.171764821	1
188	mcf04611	Platelet activation	0.022509956	1	7.66E-05	0.794823967	1	0.047849846	1	0.019326028	0.071425783	0.308191439
189	mcf04612	Antigen processing and presentation	1.64E-07	1	1.42E-09	1	1	1	1	1	0.01368001	1
190	mcf04613	Neutrophil extracellular trap formation	0.018928077	1	0.000560855	0.777298159	1	0.045379938	0.531310789	0.101654056	0.348467623	0.300147926
191	mcf04614	Renin-angiotensin system	1	1	1	0.190641114	1	1	1	1	1	1
192	mcf04620	Toll-like receptor signaling pathway	5.06E-09	1	1.49E-06	0.685901862	1	0.036444012	0.436764944	0.337755886	0.282074013	0.241225997
193	mcf04621	NOD-like receptor signaling pathway	7.62E-05	1	2.52E-12	0.336611564	1	1	0.638446193	1	0.445976975	1
194	mcf04622	RIG-I-like receptor signaling pathway	0.098650596	1	1.66E-05	0.181141017	1	1	1	1	1	1
195	mcf04623	Cytosolic DNA-sensing pathway	0.021791008	0.009993871	1.18E-05	0.591991505	1	1	1	1	0.22707317	1
196	mcf04625	C-type lectin receptor signaling pathway	3.04E-05	1	3.25E-05	0.728921696	1	0.040424101	0.481875964	0.001223416	0.052976967	0.267049484
197	mcf04630	JAK-STAT signaling pathway	0.000448334	1	1.35E-06	0.766075998	1	0.043895432	1	0.398325054	0.007805223	0.289280861
198	mcf04640	Hematopoietic cell lineage	0.000162262	1	7.34E-11	1	1	1	1	0.235470933	1	0.17429894
199	mcf04650	Natural killer cell mediated cytotoxicity	9.39E-05	1	2.11E-08	0.670103325	1	0.033949478	1	0.321697981	0.27206262	0.232422088
200	mcf04657	IL-17 signaling pathway	0.446236516	1	0.265611907	0.578440624	1	1	1	1	1	0.189998874
201	mcf04658	Th1 and Th2 cell differentiation	5.71E-06	1	1.17E-05	0.647802564	1	1	1	1	1	1
202	mcf04659	Th17 cell differentiation	0.000163588	1	3.09E-06	0.705801757	1	1	0.450691643	1	1	1
203	mcf04660	T cell receptor signaling pathway	9.06E-07	1	6.35E-07	0.193733698	1	0.047849846	0.179154726	0.426528152	0.071425783	0.051768188
204	mcf04662	B cell receptor signaling pathway	0.142401793	1	4.22E-05	0.636096135	1	0.03044809	1	0.301085122	0.251627036	0.214513602
205	mcf04664	Fc epsilon RI signaling pathway	0.002569764	1	0.000228114	0.210493947	1	0.026936134	0.06862244	0.266813532	0.216309622	0.183754242
206	mcf04666	Fc gamma R-mediated phagocytosis	0.012885214	1	0.000176047	1	1	0.04141698	0.14711563	0.085239079	0.054145769	0.269865156
207	mcf04668	TNF signaling pathway	0.003184922	1	0.000123557	0.76987786	1	0.045379938	0.519408132	0.096087928	0.063817822	0.292012995
208	mcf04670	Leukocyte transendothelial migration	0.060602197	1	4.33E-05	1	1	0.040920648	1	0.078232855	0.308115071	0.264223197
209	mcf04672	Intestinal immune network for IgA production	0.018369939	1	0.000221255	1	1	1	1	1	1	1
210	mcf04710	Circadian rhythm	0.038073872	1.01E-06	0.047106325	7.53E-05	1	1	0.022204767	0.000590096	0.120702402	0.000159034
211	mcf04713	Circadian entrainment	0.521163215	0.014669972	0.618978074	0.003658985	1	1	1	0.317623917	1	0.001921583
212	mcf04714	Thermogenesis	0.85939096	1	0.933944159	0.305199824	1	1	1	1	1	1
213	mcf04720	Long-term potentiation	0.446236516	1	0.243680314	0.19868615	1	1	1	1	1	1
214	mcf04721	Synaptic vesicle cycle	1	1	0.916911394	1	1	1	1	1	1	1
215	mcf04722	Neurotrophin signaling pathway	0.315954375	1	0.131262126	0.227224337	1	0.051298769	0.557961113	0.443489206	0.377927594	0.32660974
216	mcf04723	Retrograde endocannabinoid signaling	1	1	0.945982145	0.438746661	1	1	1	1	1	1
217	mcf04724	Glutamatergic synapse	1	1	0.669616584	1	1	1	1	1	0.275414882	1
218	mcf04725	Cholinergic synapse	0.576640949	1	0.521648244	0.710577541	1	0.038933177	1	0.368756011	0.29846017	0.034756147
219	mcf04726	Serotonergic synapse	1	1	0.574845255	1	1	1	1	1	1	1
220	mcf04727	GABAergic synapse	1	1	1	1	1	1	0.328996672	0.249061948	0.198042565	1
221	mcf04728	Dopaminergic synapse	0.274997326	1	0.672777089	0.1855652	1	1	0.531310789	1	0.348467623	0.300147926
222	mcf04730	Long-term depression	1	1	0.080853753	0.535042952	1	1	1	1	1	1
223	mcf04740	Olfactory transduction	0.259736208	1	0.732534446	0.345091784	1	1	1	1	0.116648956	1
224	mcf04742	Taste transduction	1	1	0.37030926	1	1	1	1	1	1	1
225	mcf04744	Phototransduction	0.095318447	1	0.333327978	1	1	1	1	1	1	1
226	mcf04750	Inflammatory mediator regulation of TRP channels	0.169505284	1	0.106616798	0.288227732	1	0.033949478	1	0.058442135	0.268695138	0.229465316
227	mcf04810	Regulation of actin cytoskeleton	0.299782927	1	0.025466876	0.774794937	1	0.084741847	0.762461054	0.082319902	0.185946394	0.139628614
228	mcf04814	Motor proteins	0.441940481	1	0.130962716	0.001532152	1	1	1	0.554536746	1	0.404880583
229	mcf04910	Insulin signaling pathway	0.368366832	1	0.677575809	0.556541817	1	0.056697469	0.596840988	0.479082577	0.095849167	0.070067943
230	mcf04911	Insulin secretion	1	1	0.771637303	0.598603555	1	1	1	1	1	1
231	mcf04912	GnRH signaling pathway	0.571872979	1	0.158182132	0.117153599	1	1	0.45978623	0.357302264	1	1
232	mcf04913	Ovarian steroidogenesis	1	1	0.37030926	1	1	1	1	1	1	1
233	mcf04914	Progesterone-mediated oocyte maturation	0.209507266	1	0.03341532	0.710577541	1	0.038933177	1	0.076511386	0.301693072	0.258538618
234	mcf04915	Estrogen signaling pathway	0.24624614	1	0.401219115	0.746108865	1	0.041913098	1	0.083469869	0.323917545	0.041604074
235	mcf04916	Melanogenesis	0.531760679	1	0.83821121	0.653514521	1	1	1	1	1	1
236	mcf04917	Prolactin signaling pathway	0.022866108	1	0.287885386	0.222370148	1	0.02743849	1	0.003216349	0.22707317	0.193103649
237	mcf04918	Thyroid hormone synthesis	1	0.121582288	0.670887657	0.527389833	1	1	1	1	1	1
238	mcf04919	Thyroid hormone signaling pathway	0.320027776	1	0.762228965	0.817078438	1	0.052282262	0.579606765	0.126729855	0.380800662	0.329201475
239	mcf04920	Adipocytokine signaling pathway	0.482163066	1	0.321733218	0.611509562	1	1	1	1	1	1
240	mcf04921	Oxytocin signaling pathway	0.13736423	1	0.057987249	0.283605282	1	1	1	0.491461326	0.414277935	1
241	mcf04922	Glucagon signaling pathway	0.225780724	1	0.361510744	0.370951211	1	1	1	1	1	1
242	mcf04923	Regulation of lipolysis in adipocytes	0.380782687	1	1	1	1	0.021395929	1	0.226275878	0.179357787	0.151818146
243	mcf04924	Renin secretion	0.446236516	1	0.490433164	0.578440624	1	1	1	1	1	1
244	mcf04925	Aldosterone synthesis and secretion	0.547222012	1	0.446074743	0.675455425	1	0.034947937	1	1	1	0.02917039
245	mcf04926	Relaxin signaling pathway	0.669174235	0.243934277	0.958075975	0.073815573	1	0.001002803	0.550503622	0.019326028	0.366303907	0.00630557
246	mcf04927	Cortisol synthesis and secretion	1	1	0.594724261	1	1	1	0.288722797	1	1	0.145285878
247	mcf04928	Parathyroid hormone synthesis, secretion and action	0.595191616	1	0.202706812	1	1	0.039927341	1	1	0.311304298	0.267049484
248	mcf04929	GnRH secretion	0.414416388	1	0.693562608	1	1	0.024421108	1	0.235470933	0.194339324	0.164736571
249	mcf04930	Type II diabetes mellitus	0.299891052	1	0.208729931	0.406114628	1	0.016843506	1	0.163794335	0.140697384	0.118661356
250	mcf04931	Insulin resistance	0.279104862	1	0.498493791	0.449666966	1	0.047356291	0.041592363	0.426528152	0.068857677	0.302839205
251	mcf04932	Non-alcoholic fatty liver disease	0.704303679	1	0.910863012	0.257361714	1	0.001287352	1	0.136735502	0.397767568	0.065836335
252	mcf04933	AGE-RAGE signaling pathway in diabetic complications	0.24624614	0.024142174	0.132170479	0.050185284	1	0.000789196	1	0.090614593	0.327035261	0.004258252
253	mcf04934	Cushing syndrome	0.690719645	1	0.893614314	0.817078438	1	1	0.59345102	1	0.397767568	0.065836335
254	mcf04935	Growth hormone synthesis, secretion and action	0.279104862	0.233137252	0.31116288	0.189637997	1	0.046862523	1	0.419601984	0.354467122	0.305520363
255	mcf04936	Alcoholic liver disease	0.650086863	1	0.18239455	0.784480401	1	1	0.042714054	1	1	1
256	mcf04940	Type I diabetes mellitus	0.008749487	1	0.000267354	1	1	1	1	1	1	1
257	mcf04950	Maturity onset diabetes of the young	1	1	1	1	1	1	1	1	1	1
258	mcf04960	Aldosterone-regulated sodium reabsorption	0.251435139	1	1	1	1	0.013290544	1	0.143587491	0.112577172	0.094700959
259	mcf04961	Endocrine and other factor-regulated calcium reabsorption	1	1	0.839068171	1	1	1	1	1	1	1
260	mcf04962	Vasopressin-regulated water reabsorption	1	1	0.830678088	1	1	1	1	1	1	1
261	mcf04964	Proximal tubule bicarbonate reclamation	1	1	1	1	1	1	1	1	1	1
262	mcf04966	Collecting duct acid secretion	1	1	0.577654894	1	1	1	1	1	1	1
263	mcf04970	Salivary secretion	0.427356513	1	0.22218726	1	1	1	1	1	1	1
264	mcf04971	Gastric acid secretion	0.427356513	1	0.425434106	0.181141017	1	1	1	1	1	1
265	mcf04972	Pancreatic secretion	1	1	0.276711837	0.585271116	1	1	1	1	1	1
266	mcf04973	Carbohydrate digestion and absorption	0.243041709	1	0.718602708	1	1	0.012782105	1	0.138461052	0.108486967	0.091226464
267	mcf04974	Protein digestion and absorption	1	0.146049161	0.94181455	0.228328748	1	0.028442554	1	0.279855211	1	0.019887974
268	mcf04975	Fat digestion and absorption	1	1	0.67230894	1	1	1	0.012805264	1	0.004481533	0.080724562
269	mcf04976	Bile secretion	1	1	1	1	1	1	0.276782877	1	1	1
270	mcf04977	Vitamin digestion and absorption	1	1	1	1	1	1	1	1	0.057937669	1
271	mcf04978	Mineral absorption	1	1	1	1	1	1	1	1	1	1
272	mcf04979	Cholesterol metabolism	1	1	1	0.396351989	1	1	0.220551649	1	0.132753521	1
273	mcf05010	Alzheimer disease	0.592805124	0.544130465	0.876016206	0.01343891	1	0.134656891	0.667369091	0.488609032	0.72755509	0.661482415
274	mcf05012	Parkinson disease	0.644532796	0.428095296	0.758794765	0.001289213	1	1	1	0.688091135	1	1
275	mcf05014	Amyotrophic lateral sclerosis	1	0.524016372	0.976305715	0.025699796	1	1	0.886138489	0.789829356	1	0.636783643
276	mcf05016	Huntington disease	1	0.466079919	0.999835939	0.00301522	1	1	0.54561461	0.733582267	1	1
277	mcf05017	Spinocerebellar ataxia	0.714101625	0.271321232	0.919954059	8.05E-05	1	0.056697469	0.610123387	0.491461326	0.406079058	0.352092426
278	mcf05020	Prion disease	0.636197496	0.423166827	0.363286801	0.001193238	1	0.096141364	0.802663032	0.320522505	0.59245066	0.526548448
279	mcf05022	Pathways of neurodegeneration - multiple diseases	0.709948807	0.608809521	0.743769307	0.002419452	1	1	0.758739013	0.862125033	1	0.726132489
280	mcf05030	Cocaine addiction	1	1	1	1	1	1	1	1	1	0.105046695
281	mcf05031	Amphetamine addiction	0.373829396	1	0.875187786	0.487203446	1	1	1	1	1	0.148558137
282	mcf05032	Morphine addiction	1	1	1	1	1	1	1	1	0.205398997	1
283	mcf05033	Nicotine addiction	1	1	1	1	1	1	1	1	1	1
284	mcf05034	Alcoholism	0.621515681	1	0.80447046	0.754291451	1	1	1	1	1	0.281022457
285	mcf05100	Bacterial invasion of epithelial cells	0.536971801	1	0.669616584	1	1	0.033949478	1	0.007317416	0.268695138	0.229465316
286	mcf05132	Salmonella infection	0.393538999	1	0.049070141	0.96593666	1	1	0.50230274	0.340145559	0.243065747	1
287	mcf05133	Pertussis	0.102131819	1	0.002216639	0.54257278	1	1	0.323384516	0.244558278	1	1
288	mcf05134	Legionellosis	1	1	0.041636301	1	1	1	1	1	1	1
289	mcf05135	Yersinia infection	0.000312274	1	0.000687878	0.854637817	1	0.058654274	0.619800132	0.151025976	0.425037182	0.369366752
290	mcf05140	Leishmaniasis	0.116381721	1	4.46E-05	1	1	1	1	1	1	1
291	mcf05142	Chagas disease	0.051925466	1	0.01130006	0.341739057	1	0.038435773	1	0.368756011	0.304911351	0.261386255
292	mcf05143	African trypanosomiasis	0.172444528	1	0.010368731	1	1	1	1	1	1	1
293	mcf05144	Malaria	1	1	0.01105296	1	1	1	1	1	1	1
294	mcf05145	Toxoplasmosis	0.015723865	1	0.000322115	0.758283823	1	1	1	1	0.330138865	1
295	mcf05146	Amoebiasis	0.526491366	0.172199484	0.446074743	0.675455425	1	0.000479487	1	0.060015203	0.27206262	0.002280581
296	mcf05150	Staphylococcus aureus infection	1	1	0.00011481	1	1	1	0.180682266	1	1	1
297	mcf05152	Tuberculosis	0.002225343	1	4.24E-07	0.58427292	1	1	1	0.033653604	1	1
298	mcf05160	Hepatitis C	4.26E-06	1	1.49E-07	0.844767795	1	0.056207738	1	0.482204824	0.091626306	0.3470725
299	mcf05161	Hepatitis B	0.000618535	1	8.39E-05	0.631755988	1	0.065962193	0.661906801	0.180416031	0.123791817	0.400260905
300	mcf05162	Measles	1.29E-06	1	2.66E-10	0.798160872	1	0.049329233	0.5542478	0.440137024	0.076654513	0.31877565
301	mcf05163	Human cytomegalovirus infection	1.42E-05	1	0.001231504	0.931821934	1	0.080915489	1	0.252261384	0.039069959	0.468082003
302	mcf05164	Influenza A	6.09E-06	1	3.41E-13	0.570568374	1	0.058654274	1	0.503550078	0.419682031	0.36447772
303	mcf05165	Human papillomavirus infection	0.000112759	0.512939665	0.044081409	0.582949252	1	0.006522475	1	0.017060135	0.32804048	0.016089914
304	mcf05166	Human T-cell leukemia virus 1 infection	0.000744088	1	5.53E-05	0.780218373	1	0.087602896	1	0.65429266	0.19756081	0.498147062
305	mcf05167	Kaposi sarcoma-associated herpesvirus infection	4.79E-08	1	4.90E-06	0.898758485	1	0.070324205	0.319127386	0.199745569	0.136092525	0.418531842
306	mcf05168	Herpes simplex virus 1 infection	0.000104353	1	7.66E-06	0.996690358	1	0.160307057	0.534253446	0.60228466	0.202334529	0.731467869
307	mcf05169	Epstein-Barr virus infection	1.16E-12	1	1.34E-13	0.244349653	1	0.002601459	0.728229743	0.236850514	0.005959083	0.122931377
308	mcf05170	Human immunodeficiency virus 1 infection	3.29E-09	1	1.06E-07	0.74285047	1	0.081394512	0.741603653	0.621489738	0.174441087	0.470139978
309	mcf05171	Coronavirus disease - COVID-19	0.000193373	1	1.23E-07	0.406851285	1	0.072257421	0.699393405	0.57805839	0.485635869	0.42524217
310	mcf05200	Pathways in cancer	0.030336022	0.675113897	0.032829503	0.61220248	1	0.00067086	0.960807383	0.026136381	0.033950793	0.062930782
311	mcf05202	Transcriptional misregulation in cancer	0.053572294	0.303709706	0.00147501	0.874621764	1	1	1	1	0.020293736	0.386190483
312	mcf05203	Viral carcinogenesis	0.000956266	0.32899332	0.01049965	0.902036857	1	0.070807824	1	0.206246059	0.137649353	0.420777085
313	mcf05204	Chemical carcinogenesis - DNA adducts	1	1	0.637296722	0.277834881	1	1	1	1	1	1
314	mcf05205	Proteoglycans in cancer	0.53787159	1	0.057838102	0.739763149	1	0.080436258	0.146147945	0.069512888	0.006926751	0.472190167
315	mcf05206	MicroRNAs in cancer	0.193722735	1	0.076489687	0.893635205	1	0.001988139	0.306940178	0.046122749	0.000393527	0.015245712
316	mcf05207	Chemical carcinogenesis - receptor activation	0.758463059	1	0.455193489	0.619236959	1	0.063531492	1	0.0388604	0.445976975	0.388557763
317	mcf05208	Chemical carcinogenesis - reactive oxygen species	0.844351574	1	0.920641603	0.053437651	1	0.082351932	0.750155613	0.25887734	0.537807207	0.474232599
318	mcf05210	Colorectal cancer	0.051925466	1	0.74005812	0.353479672	1	0.00061679	1	0.071422427	0.005037488	0.033934355
319	mcf05211	Renal cell carcinoma	0.150049218	1	0.818253725	0.636096135	1	0.031449564	1	0.309403311	0.032658443	0.211489398
320	mcf05212	Pancreatic cancer	0.007105768	1	0.446074743	0.675455425	1	0.034947937	1	0.061602845	0.003839816	0.232422088
321	mcf05213	Endometrial cancer	0.116381721	1	0.932214385	0.578440624	1	0.026433561	1	0.038079245	0.001710785	0.180614299
322	mcf05214	Glioma	0.0351767	1	0.831789725	0.276242932	1	0.031449564	1	0.305256485	0.002967038	0.214513602
323	mcf05215	Prostate cancer	0.062414234	1	0.914735331	0.733324039	1	0.040920648	1	0.081712296	0.052976967	0.267049484
324	mcf05216	Thyroid cancer	0.299891052	1	0.802796187	1	1	1	1	1	0.009345615	1
325	mcf05217	Basal cell carcinoma	0.380782687	1	0.88137551	1	1	1	0.306267849	1	0.018722784	1
326	mcf05218	Melanoma	0.123686004	1	0.938775671	1	1	0.026936134	1	0.040786061	0.001807595	0.183754242
327	mcf05219	Bladder cancer	0.322938511	1	0.2484559	1	1	1	1	0.016293565	0.144642491	1
328	mcf05220	Chronic myeloid leukemia	0.185360307	1	0.872283361	0.685901862	1	0.034448815	0.432045509	0.333776886	0.003998869	0.235367765
329	mcf05221	Acute myeloid leukemia	0.482163066	0.153259454	0.165604793	0.24626327	1	0.029445754	1	0.292668211	0.237691588	0.021218895
330	mcf05222	Small cell lung cancer	0.069911038	0.215550323	0.629298011	0.758283823	1	0.00080758	1	0.090614593	0.000631085	0.004258252
331	mcf05223	Non-small cell lung cancer	0.033818832	1	0.618978074	0.647802564	1	0.031949978	1	0.053812633	0.002967038	0.214513602
332	mcf05224	Breast cancer	0.324095516	1	0.99497331	0.817078438	1	0.051298769	1	0.003350951	0.012878279	0.336918297
333	mcf05225	Hepatocellular carcinoma	0.415340112	1	0.953929882	0.336611564	1	0.063531492	1	0.53814255	0.022446909	0.397937936
334	mcf05226	Gastric cancer	0.303704056	1	0.993832913	0.804673581	1	0.049329233	1	0.022075528	0.011622236	0.32660974
335	mcf05230	Central carbon metabolism in cancer	0.464498678	1	0.94181455	1	1	0.028442554	1	0.042166093	0.22707317	0.193103649
336	mcf05231	Choline metabolism in cancer	0.209507266	1	0.74005812	0.353479672	1	0.038933177	0.468731786	0.364960626	0.04839565	0.255680247
337	mcf05235	PD-L1 expression and PD-1 checkpoint pathway in cancer	1.82E-06	1	0.000322365	1	1	0.037938155	1	0.357302264	0.295212578	0.252811103
338	mcf05310	Asthma	1	1	0.06965646	1	1	1	1	1	1	1
339	mcf05320	Autoimmune thyroid disease	0.006259384	1	0.00017147	1	1	1	1	1	1	1
340	mcf05321	Inflammatory bowel disease	0.259736208	1	0.012826176	1	1	1	0.194191331	1	1	1
341	mcf05322	Systemic lupus erythematosus	0.062930642	1	0.00195387	1	1	1	0.264644648	1	1	1
342	mcf05323	Rheumatoid arthritis	0.098650596	1	0.00011487	1	1	1	1	1	1	1
343	mcf05330	Allograft rejection	0.006259384	1	0.000104251	1	1	1	1	1	1	1
344	mcf05332	Graft-versus-host disease	0.00515853	1	5.93E-05	1	1	1	1	1	1	1
345	mcf05340	Primary immunodeficiency	2.04E-11	1	9.47E-09	1	1	1	1	1	0.091940314	1
346	mcf05410	Hypertrophic cardiomyopathy	0.576640949	1	0.542342499	0.037164597	1	1	1	0.368756011	1	1
347	mcf05412	Arrhythmogenic right ventricular cardiomyopathy	0.510327789	1	0.629512947	0.08741858	1	1	1	0.317623917	1	1
348	mcf05414	Dilated cardiomyopathy	0.590630988	1	0.763205772	0.138790089	1	1	1	0.380008543	1	1
349	mcf05415	Diabetic cardiomyopathy	0.527777018	1	0.6761776	0.004229562	1	0.079477172	0.732762119	0.612236127	0.522504693	0.459771663
350	mcf05416	Viral myocarditis	0.015060402	1	0.000416273	0.535042952	1	1	1	1	0.194339324	1
351	mcf05417	Lipid and atherosclerosis	0.096425623	1	2.96E-05	0.723851512	1	0.077556499	0.723621312	0.232457339	0.518041951	0.455569021
352	mcf05418	Fluid shear stress and atherosclerosis	0.034623441	1	0.09380998	0.532455123	1	0.055227642	0.590032847	0.132711714	0.40055067	0.3470725
353	mcf00232	Caffeine metabolism	NA	NA	1	1	1	1	NA	NA	NA	NA
