## Supplementary material for "Transcriptional changes in non-human primate tissues after intrathecal delivery of serotype 9 adeno-associated viral vector: insights into organ toxicities": SuppTable_5_Muscle_MFas_Merged_KEGG_Table

	PathID	Pathway	Study A High Dose Up Pvalue	Study A High Dose Down Pvalue	Study A Low Up Pvalue	Study A Low Down Pvalue	Study B Promoterless Up Pvalue	Study B Promoterless Down Pvalue	Study B High Up Pvalue	Study B High Down Pvalue
1	mcf00010	Glycolysis / Gluconeogenesis	1	0.10577918	1	1	1	1	1	1
2	mcf00020	Citrate cycle (TCA cycle)	1	1	1	1	1	1	1	1
3	mcf00030	Pentose phosphate pathway	1	0.06144176	1	1	0.088413034	1	1	1
4	mcf00040	Pentose and glucuronate interconversions	1	1	1	1	1	1	1	1
5	mcf00051	Fructose and mannose metabolism	1	0.075521535	1	1	0.108307226	1	0.243387092	1
6	mcf00052	Galactose metabolism	1	1	1	1	1	1	1	1
7	mcf00053	Ascorbate and aldarate metabolism	1	1	1	1	1	1	1	1
8	mcf00061	Fatty acid biosynthesis	1	0.041379911	1	1	1	1	0.139377163	1
9	mcf00062	Fatty acid elongation	1	1	1	1	1	1	1	1
10	mcf00071	Fatty acid degradation	1	1	1	1	1	1	1	1
11	mcf00100	Steroid biosynthesis	1	1	1	1	1	1	1	1
12	mcf00120	Primary bile acid biosynthesis	1	1	1	1	1	1	1	1
13	mcf00130	Ubiquinone and other terpenoid-quinone biosynthesis	1	1	1	1	1	1	1	1
14	mcf00140	Steroid hormone biosynthesis	1	0.047153951	1	1	1	1	1	1
15	mcf00190	Oxidative phosphorylation	1	1	1	1	1	1	1	1
16	mcf00220	Arginine biosynthesis	1	1	1	1	1	1	0.120713782	1
17	mcf00230	Purine metabolism	0.314135556	0.247806398	1	1	0.343041258	1	0.268864344	0.450348337
18	mcf00240	Pyrimidine metabolism	1	1	1	1	1	1	0.369732975	1
19	mcf00250	Alanine, aspartate and glutamate metabolism	1	1	1	1	1	1	0.235218076	1
20	mcf00260	Glycine, serine and threonine metabolism	1	1	1	1	1	1	1	1
21	mcf00270	Cysteine and methionine metabolism	1	1	1	1	1	1	1	0.015951605
22	mcf00280	Valine, leucine and isoleucine degradation	1	1	1	1	1	1	1	1
23	mcf00290	Valine, leucine and isoleucine biosynthesis	1	1	1	1	1	1	1	1
24	mcf00310	Lysine degradation	1	1	1	1	1	1	1	0.03895455
25	mcf00330	Arginine and proline metabolism	1	1	1	1	1	1	1	1
26	mcf00340	Histidine metabolism	1	1	1	1	1	1	1	1
27	mcf00350	Tyrosine metabolism	1	1	1	1	1	1	1	1
28	mcf00360	Phenylalanine metabolism	1	1	1	1	1	1	1	1
29	mcf00380	Tryptophan metabolism	1	1	1	1	1	1	1	1
30	mcf00400	Phenylalanine, tyrosine and tryptophan biosynthesis	1	1	1	1	1	1	1	1
31	mcf00410	beta-Alanine metabolism	1	1	1	1	1	1	1	1
32	mcf00430	Taurine and hypotaurine metabolism	1	1	1	1	1	1	1	1
33	mcf00440	Phosphonate and phosphinate metabolism	1	1	1	1	1	1	1	1
34	mcf00450	Selenocompound metabolism	1	1	1	1	1	1	1	1
35	mcf00470	D-Amino acid metabolism	1	1	1	1	1	1	1	1
36	mcf00480	Glutathione metabolism	1	1	1	1	1	1	1	0.02230463
37	mcf00500	Starch and sucrose metabolism	1	1	1	1	1	1	1	1
38	mcf00510	N-Glycan biosynthesis	1	1	1	1	1	1	1	1
39	mcf00511	Other glycan degradation	1	1	1	1	1	1	1	1
40	mcf00512	Mucin type O-glycan biosynthesis	0.069433494	1	1	1	0.076268416	1	0.166638049	1
41	mcf00513	Various types of N-glycan biosynthesis	1	1	1	1	1	1	1	1
42	mcf00514	Other types of O-glycan biosynthesis	1	1	1	1	0.139256265	1	0.29819724	1
43	mcf00515	Mannose type O-glycan biosynthesis	1	1	1	1	1	1	1	1
44	mcf00520	Amino sugar and nucleotide sugar metabolism	1	1	1	1	1	1	1	1
45	mcf00524	Neomycin, kanamycin and gentamicin biosynthesis	1	1	1	1	1	1	1	1
46	mcf00531	Glycosaminoglycan degradation	1	1	1	1	1	1	1	1
47	mcf00532	Glycosaminoglycan biosynthesis - chondroitin sulfate / dermatan sulfate	1	1	1	1	1	1	1	1
48	mcf00533	Glycosaminoglycan biosynthesis - keratan sulfate	1	1	1	1	1	1	1	1
49	mcf00534	Glycosaminoglycan biosynthesis - heparan sulfate / heparin	1	1	1	1	1	1	1	1
50	mcf00561	Glycerolipid metabolism	0.141058457	1	1	1	0.154333522	1	0.061756527	1
51	mcf00562	Inositol phosphate metabolism	1	1	1	1	1	1	1	1
52	mcf00563	Glycosylphosphatidylinositol (GPI)-anchor biosynthesis	1	1	1	1	1	1	1	1
53	mcf00564	Glycerophospholipid metabolism	0.250643155	1	1	1	0.040806818	1	0.543749135	1
54	mcf00565	Ether lipid metabolism	1	1	1	1	1	1	1	1
55	mcf00590	Arachidonic acid metabolism	1	0.089396214	1	1	1	1	1	1
56	mcf00591	Linoleic acid metabolism	1	1	1	1	1	1	1	1
57	mcf00592	alpha-Linolenic acid metabolism	1	1	1	1	1	1	1	1
58	mcf00600	Sphingolipid metabolism	0.141058457	1	1	1	1	1	1	1
59	mcf00601	Glycosphingolipid biosynthesis - lacto and neolacto series	1	1	1	1	1	1	1	1
60	mcf00603	Glycosphingolipid biosynthesis - globo and isoglobo series	1	1	1	1	1	1	1	1
61	mcf00604	Glycosphingolipid biosynthesis - ganglio series	1	1	1	1	1	1	1	1
62	mcf00620	Pyruvate metabolism	1	1	1	1	1	1	0.243387092	1
63	mcf00630	Glyoxylate and dicarboxylate metabolism	1	1	1	1	1	1	0.210182528	1
64	mcf00640	Propanoate metabolism	1	1	1	1	1	1	0.251469565	1
65	mcf00650	Butanoate metabolism	1	1	1	1	1	1	1	1
66	mcf00670	One carbon pool by folate	1	1	1	1	1	1	1	1
67	mcf00730	Thiamine metabolism	1	1	1	1	1	1	1	1
68	mcf00740	Riboflavin metabolism	1	1	1	1	1	1	1	1
69	mcf00750	Vitamin B6 metabolism	1	1	1	1	1	1	1	1
70	mcf00760	Nicotinate and nicotinamide metabolism	1	1	1	1	1	1	0.282952059	1
71	mcf00770	Pantothenate and CoA biosynthesis	1	1	1	1	1	1	1	1
72	mcf00780	Biotin metabolism	1	1	1	1	1	1	1	1
73	mcf00785	Lipoic acid metabolism	1	1	1	1	1	1	1	1
74	mcf00790	Folate biosynthesis	1	0.044271163	1	1	1	1	1	1
75	mcf00830	Retinol metabolism	1	1	1	1	1	1	1	1
76	mcf00860	Porphyrin metabolism	1	1	1	1	1	1	1	1
77	mcf00900	Terpenoid backbone biosynthesis	1	1	1	1	1	1	1	1
78	mcf00910	Nitrogen metabolism	1	1	1	1	1	1	0.082174517	1
79	mcf00920	Sulfur metabolism	1	1	1	1	1	1	1	1
80	mcf00970	Aminoacyl-tRNA biosynthesis	1	1	1	1	1	1	1	1
81	mcf00980	Metabolism of xenobiotics by cytochrome P450	1	1	1	1	1	1	1	1
82	mcf00982	Drug metabolism - cytochrome P450	1	1	1	1	1	1	1	1
83	mcf00983	Drug metabolism - other enzymes	1	1	1	1	1	1	1	1
84	mcf01040	Biosynthesis of unsaturated fatty acids	1	0.064274263	1	1	1	1	1	1
85	mcf01100	Metabolic pathways	0.788672701	0.191582101	1	1	0.480396737	1	0.930558099	0.63223829
86	mcf01200	Carbon metabolism	1	0.207913865	1	1	0.291561741	1	1	1
87	mcf01210	2-Oxocarboxylic acid metabolism	1	1	1	1	1	1	1	1
88	mcf01212	Fatty acid metabolism	1	0.009480075	1	1	1	1	1	1
89	mcf01230	Biosynthesis of amino acids	1	0.121875912	1	1	1	1	0.376475885	1
90	mcf01232	Nucleotide metabolism	0.226158701	0.176029718	1	1	1	1	0.497264766	1
91	mcf01240	Biosynthesis of cofactors	1	1	1	1	1	1	1	0.457259677
92	mcf01250	Biosynthesis of nucleotide sugars	1	1	1	1	1	1	1	1
93	mcf01521	EGFR tyrosine kinase inhibitor resistance	0.229261513	1	1	1	1	1	0.152399707	0.335642117
94	mcf01522	Endocrine resistance	1	1	1	1	1	0.207985426	0.57693395	0.395672598
95	mcf01523	Antifolate resistance	1	1	1	1	1	1	1	1
96	mcf01524	Platinum drug resistance	1	0.165971044	1	1	0.232745564	1	0.475125556	1
97	mcf02010	ABC transporters	1	1	1	1	1	1	0.282952059	1
98	mcf03008	Ribosome biogenesis in eukaryotes	1	1	1	1	1	1	1	1
99	mcf03010	Ribosome	1	1	1	1	1	1	1	1
100	mcf03013	Nucleocytoplasmic transport	1	0.247806398	1	1	1	1	1	0.446860201
101	mcf03015	mRNA surveillance pathway	1	1	1	1	0.288413407	1	0.558276014	0.380208522
102	mcf03018	RNA degradation	1	1	1	1	1	1	0.523640517	1
103	mcf03020	RNA polymerase	1	1	1	1	1	1	1	1
104	mcf03022	Basal transcription factors	0.134145783	1	1	1	1	1	1	1
105	mcf03030	DNA replication	1	1	1	1	1	1	1	1
106	mcf03040	Spliceosome	1	1	1	1	1	1	1	1
107	mcf03050	Proteasome	1	1	1	1	1	1	1	1
108	mcf03060	Protein export	1	1	1	1	1	1	1	1
109	mcf03082	ATP-dependent chromatin remodeling	1	0.219855349	1	1	1	1	1	0.403261353
110	mcf03083	Polycomb repressive complex	1	1	1	1	1	0.184487303	0.52874859	0.356278148
111	mcf03250	Viral life cycle - HIV-1	1	1	1	1	0.21209666	1	0.116306843	1
112	mcf03260	Virion - Human immunodeficiency virus	1	1	1	1	1	1	1	1
113	mcf03264	Virion - Flavivirus	1	1	1	1	1	1	1	1
114	mcf03265	Virion - Ebolavirus and Lyssavirus	1	1	1	1	1	1	1	1
115	mcf03266	Virion - Herpesvirus	1	1	1	1	1	1	1	1
116	mcf03267	Virion - Adenovirus	1	1	1	1	1	1	1	1
117	mcf03271	Virion - Rotavirus	1	1	1	1	1	1	1	1
118	mcf03320	PPAR signaling pathway	1	0.148080866	1	1	1	1	0.427905662	1
119	mcf03410	Base excision repair	1	1	1	1	1	1	1	1
120	mcf03420	Nucleotide excision repair	1	1	1	1	1	1	1	1
121	mcf03430	Mismatch repair	1	1	1	1	1	1	1	1
122	mcf03440	Homologous recombination	1	1	1	1	1	1	1	1
123	mcf03450	Non-homologous end-joining	1	1	1	1	1	1	1	1
124	mcf03460	Fanconi anemia pathway	1	0.116541837	1	1	0.169151869	0.115038972	0.362917755	0.231999625
125	mcf04010	MAPK signaling pathway	1	0.150977054	1	1	0.635716353	1	0.227940044	0.765734057
126	mcf04012	ErbB signaling pathway	1	1	1	1	1	1	0.533802336	1
127	mcf04014	Ras signaling pathway	1	0.398039365	1	1	0.516890811	1	0.537355476	1
128	mcf04015	Rap1 signaling pathway	1	0.011130129	1	1	0.497074087	1	0.025588691	0.626720701
129	mcf04020	Calcium signaling pathway	1	1	1	1	0.492563361	1	0.085285035	1
130	mcf04022	cGMP-PKG signaling pathway	0.399627917	1	1	1	0.437753292	1	0.745505741	1
131	mcf04024	cAMP signaling pathway	0.428056205	0.3442216	1	1	0.462262017	1	0.437800048	0.584127062
132	mcf04060	Cytokine-cytokine receptor interaction	1	1	1	1	1	1	0.677065878	1
133	mcf04061	Viral protein interaction with cytokine and cytokine receptor	1	1	1	1	1	1	1	1
134	mcf04062	Chemokine signaling pathway	0.081408305	0.302950752	1	1	1	1	0.725456278	1
135	mcf04064	NF-kappa B signaling pathway	1	1	1	1	1	1	0.538802329	1
136	mcf04066	HIF-1 signaling pathway	0.283076295	0.222222588	1	1	0.05251494	1	0.06043406	1
137	mcf04068	FoxO signaling pathway	0.068839733	1	1	1	0.379916833	1	0.028184296	0.493768047
138	mcf04070	Phosphatidylinositol signaling system	1	1	1	1	0.291561741	1	0.563015626	1
139	mcf04071	Sphingolipid signaling pathway	0.316892984	1	1	1	1	1	1	0.450348337
140	mcf04072	Phospholipase D signaling pathway	1	1	1	1	1	1	0.331893047	1
141	mcf04080	Neuroactive ligand-receptor interaction	1	1	1	1	1	1	0.217567617	1
142	mcf04110	Cell cycle	1	1	1	1	1	1	0.758930982	1
143	mcf04114	Oocyte meiosis	1	1	1	1	0.345952535	1	0.64019843	1
144	mcf04115	p53 signaling pathway	1	0.171015189	1	1	1	1	0.497264766	1
145	mcf04120	Ubiquitin mediated proteolysis	1	1	1	1	1	0.299706238	1	1
146	mcf04122	Sulfur relay system	1	1	1	1	1	1	1	1
147	mcf04130	SNARE interactions in vesicular transport	1	1	1	1	1	1	1	1
148	mcf04136	Autophagy - other	1	1	1	1	1	1	1	1
149	mcf04137	Mitophagy - animal	1	1	1	1	1	1	0.221489895	1
150	mcf04140	Autophagy - animal	1	1	1	1	0.469408259	1	0.195785298	1
151	mcf04141	Protein processing in endoplasmic reticulum	1	1	1	1	1	1	0.783709937	1
152	mcf04142	Lysosome	1	1	1	1	1	1	1	1
153	mcf04144	Endocytosis	1	1	1	1	1	1	0.613059759	0.705115691
154	mcf04145	Phagosome	1	0.263659703	1	1	1	1	0.292595042	0.025257345
155	mcf04146	Peroxisome	1	1	1	1	1	1	1	1
156	mcf04148	Efferocytosis	1	1	1	1	1	1	0.737097397	0.542588168
157	mcf04150	mTOR signaling pathway	0.080237624	1	1	0.010503089	0.096120552	0.293511752	0.362902708	1
158	mcf04151	PI3K-Akt signaling pathway	1	0.036120894	1	1	0.089942044	1	0.001213387	0.197569498
159	mcf04152	AMPK signaling pathway	1	0.039644493	1	1	0.075119859	1	0.004828774	0.135698227
160	mcf04210	Apoptosis	0.351768079	0.041720376	1	1	0.379916833	1	0.108256094	0.03000551
161	mcf04211	Longevity regulating pathway	1	1	1	1	0.291561741	1	0.05048016	1
162	mcf04213	Longevity regulating pathway - multiple species	1	1	1	1	0.194474038	1	0.092601941	1
163	mcf04215	Apoptosis - multiple species	1	0.083870767	1	1	1	1	1	0.161270991
164	mcf04216	Ferroptosis	1	1	1	1	1	1	0.290615264	0.016946993
165	mcf04217	Necroptosis	0.333211359	1	1	1	1	1	0.670005185	1
166	mcf04218	Cellular senescence	1	1	1	1	0.115699502	1	0.053673238	1
167	mcf04260	Cardiac muscle contraction	1	1	1	1	1	1	1	1
168	mcf04261	Adrenergic signaling in cardiomyocytes	1	1	1	1	1	1	1	0.551210712
169	mcf04270	Vascular smooth muscle contraction	0.314135556	1	1	1	0.067683803	1	0.272822426	1
170	mcf04310	Wnt signaling pathway	0.379912979	1	1	0.01059135	0.425091726	0.305848042	0.378212448	0.539677849
171	mcf04330	Notch signaling pathway	1	0.0110254	1	1	0.21209666	0.145477617	0.434031086	0.283417031
172	mcf04340	Hedgehog signaling pathway	1	1	1	1	1	1	0.396278323	1
173	mcf04350	TGF-beta signaling pathway	1	0.22693617	1	1	1	1	1	1
174	mcf04360	Axon guidance	0.10460689	0.34221562	1	1	1	0.331864286	0.437800048	0.215834705
175	mcf04370	VEGF signaling pathway	1	0.132450448	1	1	1	1	1	1
176	mcf04371	Apelin signaling pathway	1	1	1	1	0.38540694	1	0.115036881	1
177	mcf04380	Osteoclast differentiation	1	1	1	1	0.354610715	1	0.280736303	1
178	mcf04390	Hippo signaling pathway	0.362144192	0.287918902	1	0.010061783	1	0.285169733	0.713304146	0.518788123
179	mcf04392	Hippo signaling pathway - multiple species	1	1	1	1	1	1	1	1
180	mcf04510	Focal adhesion	0.14290688	0.013603252	1	1	0.516890811	1	0.032266835	0.649735167
181	mcf04512	ECM-receptor interaction	1	1	1	1	0.232745564	1	0.027162789	1
182	mcf04514	Cell adhesion molecules	1	1	1	1	1	1	0.548643315	1
183	mcf04520	Adherens junction	0.036763812	0.205504369	1	1	1	1	0.558276014	0.380208522
184	mcf04530	Tight junction	0.010217041	0.290085413	1	1	1	1	0.339688728	0.157280922
185	mcf04540	Gap junction	1	1	1	1	0.242870194	1	0.145008268	0.327206288
186	mcf04550	Signaling pathways regulating pluripotency of stem cells	0.006917573	1	1	0.008737864	1	0.253028097	0.659126109	1
187	mcf04610	Complement and coagulation cascades	0.008984381	1	1	1	1	1	0.007047273	1
188	mcf04611	Platelet activation	0.322375362	0.254640825	1	1	0.35173721	1	0.272822426	0.453814785
189	mcf04612	Antigen processing and presentation	0.137608892	1	1	1	1	1	1	1
190	mcf04613	Neutrophil extracellular trap formation	1	0.2362803	1	1	1	1	0.620228917	0.432688083
191	mcf04614	Renin-angiotensin system	1	1	1	1	1	1	0.139377163	1
192	mcf04620	Toll-like receptor signaling pathway	1	1	1	1	1	1	1	1
193	mcf04621	NOD-like receptor signaling pathway	1	1	1	1	0.422526087	1	0.146148635	1
194	mcf04622	RIG-I-like receptor signaling pathway	1	1	1	1	1	1	1	1
195	mcf04623	Cytosolic DNA-sensing pathway	1	1	1	1	1	1	1	1
196	mcf04625	C-type lectin receptor signaling pathway	1	1	1	1	0.294696424	1	0.57693395	1
197	mcf04630	JAK-STAT signaling pathway	0.29736098	1	1	1	1	0.226309928	0.241178823	0.425468377
198	mcf04640	Hematopoietic cell lineage	1	1	1	1	1	1	1	1
199	mcf04650	Natural killer cell mediated cytotoxicity	1	0.173526145	1	1	1	1	1	1
200	mcf04657	IL-17 signaling pathway	1	0.145494914	1	1	1	1	0.452019798	1
201	mcf04658	Th1 and Th2 cell differentiation	1	1	1	1	1	1	1	1
202	mcf04659	Th17 cell differentiation	0.24762453	1	1	1	1	1	1	1
203	mcf04660	T cell receptor signaling pathway	0.300184335	0.2362803	1	1	1	1	1	0.418158102
204	mcf04662	B cell receptor signaling pathway	1	0.155793232	1	1	1	1	0.463696069	1
205	mcf04664	Fc epsilon RI signaling pathway	1	0.145494914	1	1	1	1	1	1
206	mcf04666	Fc gamma R-mediated phagocytosis	1	0.212711596	1	1	1	1	0.572344064	0.39184262
207	mcf04668	TNF signaling pathway	1	1	1	1	1	1	0.616105046	1
208	mcf04670	Leukocyte transendothelial migration	0.259628153	0.021307082	1	1	1	1	1	0.380208522
209	mcf04672	Intestinal immune network for IgA production	1	1	1	1	1	1	1	1
210	mcf04710	Circadian rhythm	0.000223003	0.003634187	1	1	0.123915668	1.52E-06	0.275206764	2.54E-08
211	mcf04713	Circadian entrainment	1	0.168496829	1	1	0.239509951	0.165203391	0.480749377	0.055711525
212	mcf04714	Thermogenesis	1	0.407187533	1	1	1	1	0.843876532	0.662866262
213	mcf04720	Long-term potentiation	1	1	1	1	0.198029188	1	0.415456892	1
214	mcf04721	Synaptic vesicle cycle	1	1	1	1	1	1	1	1
215	mcf04722	Neurotrophin signaling pathway	1	1	1	1	1	1	0.292595042	1
216	mcf04723	Retrograde endocannabinoid signaling	1	1	1	1	0.331268624	1	0.624308852	1
217	mcf04724	Glutamatergic synapse	1	1	1	1	0.032091679	1	0.148694469	1
218	mcf04725	Cholinergic synapse	1	1	1	1	0.278885907	1	0.553485425	1
219	mcf04726	Serotonergic synapse	1	1	1	1	0.222488286	1	0.457889109	1
220	mcf04727	GABAergic synapse	1	1	1	1	1	1	0.409132138	1
221	mcf04728	Dopaminergic synapse	0.308588009	1	1	1	0.061690547	1	0.075013178	0.439818327
222	mcf04730	Long-term depression	1	1	1	1	0.183715663	1	0.383147245	1
223	mcf04740	Olfactory transduction	1	1	1	1	1	1	1	1
224	mcf04742	Taste transduction	1	1	1	1	0.092426361	1	0.218616728	1
225	mcf04744	Phototransduction	1	1	1	1	1	1	1	1
226	mcf04750	Inflammatory mediator regulation of TRP channels	1	1	1	1	0.252863858	1	0.513259068	1
227	mcf04810	Regulation of actin cytoskeleton	0.028681436	0.089756468	1	1	1	1	0.106402776	0.656362547
228	mcf04814	Motor proteins	1	0.328006054	1	1	1	1	0.769163473	0.208952774
229	mcf04910	Insulin signaling pathway	0.37235785	0.296546629	1	1	0.393552893	1	0.033448238	0.512649837
230	mcf04911	Insulin secretion	1	1	1	1	0.222488286	1	0.457889109	0.301260046
231	mcf04912	GnRH signaling pathway	1	1	1	1	0.285251362	1	0.194191245	1
232	mcf04913	Ovarian steroidogenesis	1	0.078312785	1	1	1	1	1	1
233	mcf04914	Progesterone-mediated oocyte maturation	1	1	1	1	1	1	1	1
234	mcf04915	Estrogen signaling pathway	1	1	1	1	0.304019138	0.212605618	0.057020252	0.403261353
235	mcf04916	Melanogenesis	1	1	1	0.006266549	1	0.186867204	1	1
236	mcf04917	Prolactin signaling pathway	0.194451084	1	1	1	1	0.0098807	0.434031086	0.043301118
237	mcf04918	Thyroid hormone synthesis	1	1	1	1	0.187317341	1	0.396278323	0.255807052
238	mcf04919	Thyroid hormone signaling pathway	0.338565636	0.038283482	1	1	0.075119859	0.259566541	0.30048808	0.135698227
239	mcf04920	Adipocytokine signaling pathway	0.210460511	1	1	1	1	1	0.126892401	1
240	mcf04921	Oxytocin signaling pathway	0.364712739	0.290085413	1	1	0.398924647	1	0.347457106	0.515728569
241	mcf04922	Glucagon signaling pathway	0.285955764	1	1	1	0.005732223	1	0.001894881	1
242	mcf04923	Regulation of lipolysis in adipocytes	1	1	1	1	1	1	1	1
243	mcf04924	Renin secretion	1	1	1	1	0.201568961	1	0.421714497	1
244	mcf04925	Aldosterone synthesis and secretion	1	0.193349784	1	1	0.269233427	1	0.533802336	0.072727886
245	mcf04926	Relaxin signaling pathway	1	1	1	1	1	1	0.651676542	1
246	mcf04927	Cortisol synthesis and secretion	1	0.121875912	1	1	0.172816514	1	0.369732975	0.236820421
247	mcf04928	Parathyroid hormone synthesis, secretion and action	1	1	1	1	0.049213339	1	0.055349028	0.091176932
248	mcf04929	GnRH secretion	1	1	1	1	0.172816514	1	0.369732975	1
249	mcf04930	Type II diabetes mellitus	1	1	1	1	1	1	1	1
250	mcf04931	Insulin resistance	0.052898358	1	1	1	0.340117283	1	0.076936217	0.443350242
251	mcf04932	Non-alcoholic fatty liver disease	1	1	1	1	1	1	0.6973614	0.152911317
252	mcf04933	AGE-RAGE signaling pathway in diabetic complications	0.045030368	1	1	1	0.319289319	1	0.607723609	1
253	mcf04934	Cushing syndrome	1	0.281380796	1	0.009708738	0.38540694	0.274607813	0.327985728	0.500140762
254	mcf04935	Growth hormone synthesis, secretion and action	0.314135556	1	1	1	0.337180555	1	0.63628965	1
255	mcf04936	Alcoholic liver disease	0.316892984	0.033028344	1	1	0.064064878	1	0.000519421	0.450348337
256	mcf04940	Type I diabetes mellitus	1	1	1	1	1	1	1	1
257	mcf04950	Maturity onset diabetes of the young	1	0.009010546	1	1	1	0.011552478	1	0.018646106
258	mcf04960	Aldosterone-regulated sodium reabsorption	1	1	1	1	1	1	1	1
259	mcf04961	Endocrine and other factor-regulated calcium reabsorption	1	1	1	1	1	0.107266559	1	0.217356377
260	mcf04962	Vasopressin-regulated water reabsorption	1	1	1	1	1	1	1	1
261	mcf04964	Proximal tubule bicarbonate reclamation	1	1	1	1	1	1	1	1
262	mcf04966	Collecting duct acid secretion	1	1	1	1	1	1	1	1
263	mcf04970	Salivary secretion	1	1	1	1	0.201568961	1	0.415456892	1
264	mcf04971	Gastric acid secretion	1	0.135074708	1	1	0.190903444	1	0.409132138	0.265124956
265	mcf04972	Pancreatic secretion	1	1	1	1	0.208602631	1	0.434031086	1
266	mcf04973	Carbohydrate digestion and absorption	1	1	1	1	1	1	1	1
267	mcf04974	Protein digestion and absorption	0.200892587	1	1	1	0.222488286	1	0.112831206	0.287919455
268	mcf04975	Fat digestion and absorption	1	1	1	1	1	1	1	1
269	mcf04976	Bile secretion	1	1	1	1	1	1	1	1
270	mcf04977	Vitamin digestion and absorption	1	1	1	1	1	1	1	1
271	mcf04978	Mineral absorption	1	1	1	1	1	1	1	1
272	mcf04979	Cholesterol metabolism	1	1	1	1	1	1	0.275206764	1
273	mcf05010	Alzheimer disease	1	0.209381316	1	0.025066196	0.718219391	0.566272716	0.363713876	0.837519458
274	mcf05012	Parkinson disease	1	0.452624961	1	1	0.583217333	1	0.350614281	0.712549595
275	mcf05014	Amyotrophic lateral sclerosis	1	0.183034313	1	1	0.68599227	1	0.303129639	0.48838912
276	mcf05016	Huntington disease	0.588326356	0.488415798	1	1	1	1	0.422840738	0.754999028
277	mcf05017	Spinocerebellar ataxia	1	1	1	1	0.38540694	0.274607813	0.327985728	0.500140762
278	mcf05020	Prion disease	1	0.449253303	1	1	0.583217333	1	0.347694007	0.710708626
279	mcf05022	Pathways of neurodegeneration - multiple diseases	1	0.635921344	1	0.029390997	0.774277083	0.625299476	0.483256263	0.882312295
280	mcf05030	Cocaine addiction	1	1	1	1	1	1	1	1
281	mcf05031	Amphetamine addiction	1	1	1	1	1	1	1	1
282	mcf05032	Morphine addiction	1	1	1	1	0.187317341	1	0.402739523	0.260480473
283	mcf05033	Nicotine addiction	1	1	1	1	1	1	1	1
284	mcf05034	Alcoholism	1	1	1	1	1	1	1	1
285	mcf05100	Bacterial invasion of epithelial cells	1	0.181014802	1	1	1	1	1	0.335642117
286	mcf05132	Salmonella infection	0.565947723	0.467551115	1	1	1	1	0.893384191	0.372511684
287	mcf05133	Pertussis	1	1	1	1	1	1	0.409132138	1
288	mcf05134	Legionellosis	1	0.11386302	1	1	1	1	1	1
289	mcf05135	Yersinia infection	0.367271172	0.045992712	1	1	1	1	1	0.512649837
290	mcf05140	Leishmaniasis	1	1	1	1	1	1	1	1
291	mcf05142	Chagas disease	1	1	1	1	1	1	1	1
292	mcf05143	African trypanosomiasis	1	1	1	1	1	1	1	1
293	mcf05144	Malaria	1	1	1	1	1	1	1	1
294	mcf05145	Toxoplasmosis	0.04313812	0.222222588	1	1	0.316261785	1	0.221489895	1
295	mcf05146	Amoebiasis	1	1	1	1	0.256166263	1	0.159864053	1
296	mcf05150	Staphylococcus aureus infection	0.080537988	1	1	1	1	1	0.020728075	1
297	mcf05152	Tuberculosis	0.379912979	0.302950752	1	1	1	1	0.370575583	0.533802336
298	mcf05160	Hepatitis C	0.356976599	0.283566612	1	1	1	1	0.694068893	1
299	mcf05161	Hepatitis B	0.404460082	0.323891754	1	1	1	1	1	1
300	mcf05162	Measles	0.319639573	0.252369406	1	1	1	1	0.644065546	1
301	mcf05163	Human cytomegalovirus infection	0.133394869	0.385001396	1	1	0.508179689	1	0.507750007	1
302	mcf05164	Influenza A	0.367271172	0.045992712	1	1	1	1	1	0.515728569
303	mcf05165	Human papillomavirus infection	0.631260086	0.529245227	1	0.021977052	0.294381446	0.15922684	0.049336816	0.461634779
304	mcf05166	Human T-cell leukemia virus 1 infection	0.499618372	1	1	1	1	1	0.850526722	1
305	mcf05167	Kaposi sarcoma-associated herpesvirus infection	0.425738349	0.34221562	1	1	0.452586797	1	0.179660248	1
306	mcf05168	Herpes simplex virus 1 infection	1	0.631368114	1	1	1	1	0.971431114	1
307	mcf05169	Epstein-Barr virus infection	0.459561487	0.07725918	1	1	1	0.360708926	0.808056931	0.248187401
308	mcf05170	Human immunodeficiency virus 1 infection	1	0.379330167	1	1	0.501545511	1	0.816219236	1
309	mcf05171	Coronavirus disease - COVID-19	0.107145867	1	1	1	1	1	0.445037332	1
310	mcf05200	Pathways in cancer	0.19864548	0.027804437	1	0.034333628	0.088807516	0.100118438	0.118143849	0.436116808
311	mcf05202	Transcriptional misregulation in cancer	0.095859106	0.328006054	1	1	0.44025261	1	0.169126367	1
312	mcf05203	Viral carcinogenesis	0.107145867	1	1	1	1	1	1	1
313	mcf05204	Chemical carcinogenesis - DNA adducts	1	1	1	1	1	1	1	1
314	mcf05205	Proteoglycans in cancer	0.132048576	0.082542314	1	0.014121801	0.508179689	0.078152668	0.507750007	0.262122433
315	mcf05206	MicroRNAs in cancer	0.409254212	1	1	1	0.44274104	1	0.415792728	0.202095784
316	mcf05207	Chemical carcinogenesis - receptor activation	0.089750301	1	1	1	1	0.305848042	0.742733023	0.548354488
317	mcf05208	Chemical carcinogenesis - reactive oxygen species	0.483119188	0.392484851	1	1	1	1	0.530881718	1
318	mcf05210	Colorectal cancer	1	0.203087761	1	1	1	1	0.190327174	0.376281941
319	mcf05211	Renal cell carcinoma	1	1	1	1	1	1	0.480749377	1
320	mcf05212	Pancreatic cancer	0.235430686	0.183496355	1	1	1	1	0.159864053	1
321	mcf05213	Endometrial cancer	1	0.148080866	1	1	1	1	0.018792433	1
322	mcf05214	Glioma	1	1	1	1	1	1	0.145008268	1
323	mcf05215	Prostate cancer	1	0.217481117	1	1	0.300925065	1	0.213651827	1
324	mcf05216	Thyroid cancer	1	1	1	1	0.131619164	1	0.290615264	1
325	mcf05217	Basal cell carcinoma	1	1	1	0.004148279	1	0.127847402	0.396278323	1
326	mcf05218	Melanoma	1	1	1	1	1	1	0.109383622	1
327	mcf05219	Bladder cancer	1	1	1	1	1	1	0.305698842	1
328	mcf05220	Chronic myeloid leukemia	1	1	1	1	0.259454362	1	0.167394966	1
329	mcf05221	Acute myeloid leukemia	0.022304771	0.160897115	1	1	1	1	1	1
330	mcf05222	Small cell lung cancer	1	0.025741713	1	1	0.310167077	1	0.057020252	1
331	mcf05223	Non-small cell lung cancer	0.223043676	0.173526145	1	1	1	1	0.004505656	1
332	mcf05224	Breast cancer	1	0.272572624	1	0.009443954	1	0.003407454	0.316229693	0.144249053
333	mcf05225	Hepatocellular carcinoma	1	0.321825445	1	0.011385702	1	0.311937599	0.400888261	0.55686984
334	mcf05226	Gastric cancer	1	1	1	0.00917917	1	0.25739325	0.304429595	1
335	mcf05230	Central carbon metabolism in cancer	1	1	1	1	1	1	0.446087472	1
336	mcf05231	Choline metabolism in cancer	0.253649937	1	1	1	0.040806818	1	0.042857661	1
337	mcf05235	PD-L1 expression and PD-1 checkpoint pathway in cancer	0.253649937	1	1	1	1	1	0.533802336	1
338	mcf05310	Asthma	1	1	1	1	1	1	1	1
339	mcf05320	Autoimmune thyroid disease	1	1	1	1	1	1	1	1
340	mcf05321	Inflammatory bowel disease	0.105947028	1	1	1	1	1	1	1
341	mcf05322	Systemic lupus erythematosus	1	1	1	1	1	1	0.313120915	1
342	mcf05323	Rheumatoid arthritis	1	1	1	1	0.198029188	1	0.402739523	1
343	mcf05330	Allograft rejection	1	1	1	1	1	1	1	1
344	mcf05332	Graft-versus-host disease	1	1	1	1	1	1	1	1
345	mcf05340	Primary immunodeficiency	0.069433494	1	1	1	1	1	1	1
346	mcf05410	Hypertrophic cardiomyopathy	1	0.215099873	1	1	0.294696424	1	0.213651827	0.399478794
347	mcf05412	Arrhythmogenic right ventricular cardiomyopathy	1	0.171015189	1	1	0.236135095	1	0.141341933	0.322948859
348	mcf05414	Dilated cardiomyopathy	1	0.219855349	1	1	0.300925065	1	0.221489895	0.40702042
349	mcf05415	Diabetic cardiomyopathy	1	1	1	1	1	1	1	0.629087659
350	mcf05416	Viral myocarditis	1	0.008040838	1	1	0.183715663	1	0.383147245	0.246372685
351	mcf05417	Lipid and atherosclerosis	0.126696643	0.07900768	1	1	1	1	0.812182052	1
352	mcf05418	Fluid shear stress and atherosclerosis	1	0.276989729	1	1	1	1	1	0.493768047
