## Supplementary material for "Transcriptional changes in non-human primate tissues after intrathecal delivery of serotype 9 adeno-associated viral vector: insights into organ toxicities": SuppTable_6_Spleen_MFas_Merged_KEGG_Table

	PathID	Pathway	Study A High Dose Up Pvalue	Study A High Dose Down Pvalue	Study A Low Up Pvalue	Study A Low Down Pvalue	Study B Promoterless Up Pvalue	Study B Promoterless Down Pvalue	Study B High Up Pvalue	Study B High Down Pvalue
1	mcf00010	Glycolysis / Gluconeogenesis	1	0.653534823	1	1	1	1	1	1
2	mcf00020	Citrate cycle (TCA cycle)	0.18368364	1	1	1	1	1	1	1
3	mcf00030	Pentose phosphate pathway	1	1	1	1	1	1	1	1
4	mcf00040	Pentose and glucuronate interconversions	1	1	1	1	1	1	1	1
5	mcf00051	Fructose and mannose metabolism	0.563962522	0.511224978	1	1	1	1	1	1
6	mcf00052	Galactose metabolism	1	1	1	1	1	1	1	1
7	mcf00053	Ascorbate and aldarate metabolism	1	1	1	1	1	1	1	1
8	mcf00061	Fatty acid biosynthesis	1	1	1	1	1	1	1	1
9	mcf00062	Fatty acid elongation	0.171876608	0.482389307	1	1	1	1	1	1
10	mcf00071	Fatty acid degradation	1	1	1	1	1	1	1	1
11	mcf00100	Steroid biosynthesis	0.12621552	1	0.014929789	1	1	1	1	1
12	mcf00120	Primary bile acid biosynthesis	0.350404796	0.310690142	1	1	1	1	1	1
13	mcf00130	Ubiquinone and other terpenoid-quinone biosynthesis	1	1	1	1	1	1	1	1
14	mcf00140	Steroid hormone biosynthesis	1	1	1	1	1	1	1	1
15	mcf00190	Oxidative phosphorylation	1	0.126303723	1	1	1	1	1	1
16	mcf00220	Arginine biosynthesis	0.30580779	1	1	1	1	1	1	1
17	mcf00230	Purine metabolism	0.825613722	0.018712749	1	1	1	1	1	1
18	mcf00232	Caffeine metabolism	1	1	1	1	1	1	1	1
19	mcf00240	Pyrimidine metabolism	0.164490954	0.120466025	1	1	1	1	1	1
20	mcf00250	Alanine, aspartate and glutamate metabolism	0.195603255	0.511224978	1	1	1	1	1	1
21	mcf00260	Glycine, serine and threonine metabolism	1	1	1	1	1	1	1	1
22	mcf00270	Cysteine and methionine metabolism	0.317162133	1	1	1	1	1	1	1
23	mcf00280	Valine, leucine and isoleucine degradation	0.735217169	1	1	1	1	1	1	1
24	mcf00290	Valine, leucine and isoleucine biosynthesis	0.094723818	1	1	1	1	1	1	1
25	mcf00310	Lysine degradation	0.231571761	0.768196675	1	1	1	1	1	1
26	mcf00330	Arginine and proline metabolism	1	1	1	1	1	1	1	1
27	mcf00340	Histidine metabolism	1	1	1	1	1	1	1	1
28	mcf00350	Tyrosine metabolism	1	1	1	1	1	1	1	1
29	mcf00360	Phenylalanine metabolism	1	1	1	1	1	1	1	1
30	mcf00380	Tryptophan metabolism	1	1	1	1	1	1	1	1
31	mcf00400	Phenylalanine, tyrosine and tryptophan biosynthesis	1	1	1	1	1	1	1	1
32	mcf00410	beta-Alanine metabolism	1	1	1	1	1	1	1	1
33	mcf00430	Taurine and hypotaurine metabolism	1	1	1	1	1	1	1	1
34	mcf00440	Phosphonate and phosphinate metabolism	1	1	1	1	1	1	1	1
35	mcf00450	Selenocompound metabolism	1	1	1	1	1	1	1	1
36	mcf00470	D-Amino acid metabolism	0.152845342	1	1	1	1	1	1	1
37	mcf00480	Glutathione metabolism	0.034404511	0.290956902	1	1	1	1	1	1
38	mcf00500	Starch and sucrose metabolism	1	0.419530079	1	1	1	1	1	1
39	mcf00510	N-Glycan biosynthesis	0.41167853	1	1	1	1	1	1	1
40	mcf00511	Other glycan degradation	1	0.349061101	1	1	1	1	1	1
41	mcf00512	Mucin type O-glycan biosynthesis	0.51825276	1	1	1	1	1	1	1
42	mcf00513	Various types of N-glycan biosynthesis	1	1	1	1	1	1	1	1
43	mcf00514	Other types of O-glycan biosynthesis	0.305032511	1	1	1	1	1	1	1
44	mcf00515	Mannose type O-glycan biosynthesis	1	1	1	1	1	1	1	1
45	mcf00520	Amino sugar and nucleotide sugar metabolism	0.388580165	1	0.031966074	1	1	1	1	1
46	mcf00524	Neomycin, kanamycin and gentamicin biosynthesis	1	1	1	1	1	1	1	1
47	mcf00531	Glycosaminoglycan degradation	1	1	1	1	1	1	1	1
48	mcf00532	Glycosaminoglycan biosynthesis - chondroitin sulfate / dermatan sulfate	1	0.090205762	1	1	1	1	0.002835649	1
49	mcf00533	Glycosaminoglycan biosynthesis - keratan sulfate	1	1	1	1	1	1	1	1
50	mcf00534	Glycosaminoglycan biosynthesis - heparan sulfate / heparin	1	1	1	1	1	1	1	1
51	mcf00561	Glycerolipid metabolism	0.735217169	0.682111574	1	1	1	1	1	1
52	mcf00562	Inositol phosphate metabolism	0.338549793	0.534099349	1	1	1	1	1	1
53	mcf00563	Glycosylphosphatidylinositol (GPI)-anchor biosynthesis	1	1	1	1	1	1	1	1
54	mcf00564	Glycerophospholipid metabolism	0.693440291	0.876847	1	1	1	1	1	1
55	mcf00565	Ether lipid metabolism	0.676722988	0.622396986	1	1	1	1	1	1
56	mcf00590	Arachidonic acid metabolism	1	0.633074552	1	1	1	1	1	1
57	mcf00591	Linoleic acid metabolism	1	1	1	1	1	1	1	1
58	mcf00592	alpha-Linolenic acid metabolism	1	1	1	1	1	1	1	1
59	mcf00600	Sphingolipid metabolism	1	0.708337346	1	1	1	1	1	1
60	mcf00601	Glycosphingolipid biosynthesis - lacto and neolacto series	0.350404796	1	1	1	1	1	1	1
61	mcf00603	Glycosphingolipid biosynthesis - globo and isoglobo series	1	1	1	1	1	1	1	1
62	mcf00604	Glycosphingolipid biosynthesis - ganglio series	1	1	1	1	1	1	1	1
63	mcf00620	Pyruvate metabolism	1	0.538458485	1	1	1	1	1	1
64	mcf00630	Glyoxylate and dicarboxylate metabolism	1	0.467341505	1	1	1	1	1	1
65	mcf00640	Propanoate metabolism	0.592005414	0.538458485	1	1	1	1	1	1
66	mcf00650	Butanoate metabolism	1	1	1	1	1	1	1	1
67	mcf00670	One carbon pool by folate	1	1	1	1	1	1	1	1
68	mcf00730	Thiamine metabolism	1	1	1	1	1	1	1	1
69	mcf00740	Riboflavin metabolism	1	0.011034954	1	1	1	1	1	1
70	mcf00750	Vitamin B6 metabolism	1	1	1	1	1	1	1	1
71	mcf00760	Nicotinate and nicotinamide metabolism	1	0.176060419	1	1	1	1	1	1
72	mcf00770	Pantothenate and CoA biosynthesis	0.431205949	0.385301761	1	1	1	1	1	1
73	mcf00780	Biotin metabolism	1	1	1	1	1	1	1	1
74	mcf00785	Lipoic acid metabolism	1	1	1	1	1	1	1	1
75	mcf00790	Folate biosynthesis	1	1	1	1	1	1	1	1
76	mcf00830	Retinol metabolism	1	0.482389307	1	1	1	1	1	1
77	mcf00860	Porphyrin metabolism	0.51825276	0.126693363	1	1	1	1	1	1
78	mcf00900	Terpenoid backbone biosynthesis	0.449787815	1	1	1	1	1	1	1
79	mcf00910	Nitrogen metabolism	1	1	1	1	1	1	1	1
80	mcf00920	Sulfur metabolism	1	1	1	1	1	1	1	1
81	mcf00970	Aminoacyl-tRNA biosynthesis	0.148742683	1	1	1	1	1	1	1
82	mcf00980	Metabolism of xenobiotics by cytochrome P450	1	0.051502273	1	1	1	1	1	1
83	mcf00982	Drug metabolism - cytochrome P450	1	0.186273664	1	1	1	1	1	1
84	mcf00983	Drug metabolism - other enzymes	0.365089841	0.023529197	1	1	1	1	1	1
85	mcf01040	Biosynthesis of unsaturated fatty acids	0.041999257	1	1	1	1	1	1	1
86	mcf01100	Metabolic pathways	0.869836594	0.523340556	0.213098182	1	1	1	1	1
87	mcf01200	Carbon metabolism	0.734280107	0.896378664	1	1	1	1	1	1
88	mcf01210	2-Oxocarboxylic acid metabolism	0.171876608	1	1	1	1	1	1	1
89	mcf01212	Fatty acid metabolism	0.488831208	0.761442367	1	1	1	1	1	1
90	mcf01230	Biosynthesis of amino acids	0.445491578	1	1	1	1	1	1	1
91	mcf01232	Nucleotide metabolism	0.338549793	0.101707509	1	1	1	1	1	1
92	mcf01240	Biosynthesis of cofactors	0.677057796	0.804757675	1	1	1	1	1	1
93	mcf01250	Biosynthesis of nucleotide sugars	0.280666175	1	0.025029001	1	1	1	1	1
94	mcf01521	EGFR tyrosine kinase inhibitor resistance	0.693440291	0.016833899	1	1	1	1	1	1
95	mcf01522	Endocrine resistance	0.308421483	0.095488791	1	1	1	1	1	1
96	mcf01523	Antifolate resistance	1	0.482389307	1	1	1	1	1	1
97	mcf01524	Platinum drug resistance	0.01533935	0.030267544	1	1	1	1	1	1
98	mcf02010	ABC transporters	1	1	1	1	1	1	1	1
99	mcf03008	Ribosome biogenesis in eukaryotes	1	1	1	1	1	1	1	1
100	mcf03010	Ribosome	1	1	1	1	1	1	1	1
101	mcf03013	Nucleocytoplasmic transport	0.382872473	1	1	1	1	1	1	1
102	mcf03015	mRNA surveillance pathway	0.727810446	0.378104105	1	1	1	1	1	1
103	mcf03018	RNA degradation	1	1	1	1	1	1	1	1
104	mcf03020	RNA polymerase	0.563962522	1	1	1	1	1	1	1
105	mcf03022	Basal transcription factors	1	1	1	1	1	1	1	1
106	mcf03030	DNA replication	1.07E-07	1	0.02115577	1	1	1	1	1
107	mcf03040	Spliceosome	0.740017561	0.965355731	1	1	1	1	1	1
108	mcf03050	Proteasome	1	1	1	1	1	1	1	1
109	mcf03060	Protein export	1	1	1	1	1	1	1	1
110	mcf03082	ATP-dependent chromatin remodeling	0.770402905	0.431344604	1	1	1	1	1	1
111	mcf03083	Polycomb repressive complex	0.208013183	0.873252101	1	1	1	1	1	1
112	mcf03250	Viral life cycle - HIV-1	0.849666926	1	0.044189045	1	1	1	1	1
113	mcf03260	Virion - Human immunodeficiency virus	1	1	1	1	1	1	1	1
114	mcf03264	Virion - Flavivirus	0.064188122	1	1	1	1	1	1	1
115	mcf03265	Virion - Ebolavirus and Lyssavirus	1	1	1	1	1	1	1	1
116	mcf03266	Virion - Herpesvirus	1	0.181510061	1	1	1	1	1	1
117	mcf03267	Virion - Adenovirus	1	1	1	1	1	1	1	1
118	mcf03271	Virion - Rotavirus	1	1	1	1	1	1	1	1
119	mcf03320	PPAR signaling pathway	1	0.781138518	1	1	1	1	1	1
120	mcf03410	Base excision repair	0.001985926	1	0.031966074	1	1	1	1	1
121	mcf03420	Nucleotide excision repair	0.054436055	1	0.03426854	1	1	1	1	1
122	mcf03430	Mismatch repair	0.002931639	1	0.014929789	1	1	1	1	1
123	mcf03440	Homologous recombination	0.000845232	1	1	1	1	1	1	1
124	mcf03450	Non-homologous end-joining	0.328475515	1	1	1	1	1	1	1
125	mcf03460	Fanconi anemia pathway	0.000105363	0.732405052	1	1	1	1	1	1
126	mcf04010	MAPK signaling pathway	0.987800401	6.66E-05	1	0.042307998	1	0.019432815	1	1
127	mcf04012	ErbB signaling pathway	0.42740314	0.339439944	1	1	1	1	1	1
128	mcf04014	Ras signaling pathway	0.939469836	0.005493531	1	0.024314293	1	1	1	1
129	mcf04015	Rap1 signaling pathway	0.917399357	0.021538053	1	0.021171026	1	1	1	1
130	mcf04020	Calcium signaling pathway	0.837219462	0.06520762	1	1	1	1	1	1
131	mcf04022	cGMP-PKG signaling pathway	0.918489184	0.277522177	1	1	1	1	1	1
132	mcf04024	cAMP signaling pathway	0.880315432	0.029351845	1	1	1	1	1	1
133	mcf04060	Cytokine-cytokine receptor interaction	0.660262442	0.009180936	1	0.021642558	1	1	1	1
134	mcf04061	Viral protein interaction with cytokine and cytokine receptor	0.876914008	0.032145708	1	0.003166147	1	1	1	1
135	mcf04062	Chemokine signaling pathway	0.532271617	0.125355123	1	0.181492716	1	1	1	1
136	mcf04064	NF-kappa B signaling pathway	0.807076928	0.045496839	1	0.116811197	1	1	1	1
137	mcf04066	HIF-1 signaling pathway	0.535736794	0.010687258	1	1	1	1	1	1
138	mcf04068	FoxO signaling pathway	0.073594137	0.209205886	1	1	1	1	1	1
139	mcf04070	Phosphatidylinositol signaling system	0.27898258	0.677279393	1	1	1	1	1	1
140	mcf04071	Sphingolipid signaling pathway	0.969723414	0.009617655	1	1	1	1	1	1
141	mcf04072	Phospholipase D signaling pathway	0.706973097	0.204191141	1	1	1	1	1	1
142	mcf04080	Neuroactive ligand-receptor interaction	0.992588101	0.122185471	1	1	1	1	1	1
143	mcf04110	Cell cycle	1.85E-22	0.768388166	1	1	1	1	1	1
144	mcf04114	Oocyte meiosis	6.30E-10	0.552322749	1	1	1	1	1	1
145	mcf04115	p53 signaling pathway	0.000343632	0.575640864	1	1	1	1	1	1
146	mcf04120	Ubiquitin mediated proteolysis	0.048086091	1	1	1	1	1	1	1
147	mcf04122	Sulfur relay system	1	1	1	1	1	1	1	1
148	mcf04130	SNARE interactions in vesicular transport	0.244027775	0.564178613	1	1	1	1	1	1
149	mcf04136	Autophagy - other	1	0.047306904	1	1	1	1	1	1
150	mcf04137	Mitophagy - animal	0.942864086	0.438824966	1	1	1	1	1	1
151	mcf04140	Autophagy - animal	0.952850471	0.052939213	1	1	1	1	1	1
152	mcf04141	Protein processing in endoplasmic reticulum	0.532271617	0.405716058	1	1	1	1	1	1
153	mcf04142	Lysosome	0.887734038	0.395272921	1	1	1	1	1	1
154	mcf04144	Endocytosis	0.96655758	0.933231286	1	1	1	1	1	1
155	mcf04145	Phagosome	0.477892634	0.597529817	1	1	1	1	1	1
156	mcf04146	Peroxisome	0.671148864	1	1	1	1	1	1	1
157	mcf04148	Efferocytosis	0.825407165	0.979993379	1	1	1	1	1	1
158	mcf04150	mTOR signaling pathway	0.592404533	0.694316777	1	1	1	1	1	1
159	mcf04151	PI3K-Akt signaling pathway	0.512817323	0.000601808	1	0.049704305	1	1	1	1
160	mcf04152	AMPK signaling pathway	0.651547141	0.161071688	1	1	1	1	1	1
161	mcf04210	Apoptosis	0.079219088	0.042336596	1	1	1	1	1	1
162	mcf04211	Longevity regulating pathway	1	0.362678884	1	1	1	1	1	1
163	mcf04213	Longevity regulating pathway - multiple species	1	0.373879782	1	1	1	1	1	1
164	mcf04215	Apoptosis - multiple species	0.256235146	1	1	1	1	1	1	1
165	mcf04216	Ferroptosis	0.676722988	1	1	1	1	1	1	1
166	mcf04217	Necroptosis	0.136995707	0.184557526	1	0.133418034	1	1	1	1
167	mcf04218	Cellular senescence	0.000177737	0.554361495	1	1	1	1	1	1
168	mcf04260	Cardiac muscle contraction	1	0.716590641	1	1	1	1	1	1
169	mcf04261	Adrenergic signaling in cardiomyocytes	0.723880027	0.40166999	1	1	1	1	1	1
170	mcf04270	Vascular smooth muscle contraction	0.961738005	0.298999042	1	1	1	1	1	1
171	mcf04310	Wnt signaling pathway	0.832831232	0.041622984	1	1	1	1	1	1
172	mcf04330	Notch signaling pathway	1	0.072787764	1	1	1	1	1	1
173	mcf04340	Hedgehog signaling pathway	0.775807903	1	1	1	1	1	1	1
174	mcf04350	TGF-beta signaling pathway	0.786809392	0.453671262	1	1	1	1	1	1
175	mcf04360	Axon guidance	0.735479422	0.003855866	1	0.185937917	1	1	1	1
176	mcf04370	VEGF signaling pathway	0.499331594	0.002978247	1	1	1	0.004028754	1	1
177	mcf04371	Apelin signaling pathway	0.971682795	0.584920466	1	1	1	1	1	1
178	mcf04380	Osteoclast differentiation	0.308864579	0.014566412	1	0.141610812	1	1	1	1
179	mcf04390	Hippo signaling pathway	0.922774452	0.483235489	1	1	1	1	1	1
180	mcf04392	Hippo signaling pathway - multiple species	1	1	1	1	1	1	1	1
181	mcf04510	Focal adhesion	0.977975126	0.054850875	1	1	1	1	1	1
182	mcf04512	ECM-receptor interaction	0.663432454	0.308388511	1	1	1	1	1	1
183	mcf04514	Cell adhesion molecules	0.141343922	0.084813976	1	0.132241647	1	1	1	1
184	mcf04520	Adherens junction	1	0.072121738	1	0.101122773	1	1	1	1
185	mcf04530	Tight junction	0.380193778	0.138128285	1	1	1	1	1	1
186	mcf04540	Gap junction	0.174750674	0.120265057	1	1	1	1	1	1
187	mcf04550	Signaling pathways regulating pluripotency of stem cells	0.664478248	0.170316132	1	1	1	1	1	1
188	mcf04610	Complement and coagulation cascades	0.768219693	0.716590641	0.033501599	1	1	1	1	1
189	mcf04611	Platelet activation	0.961738005	0.058554611	1	1	1	1	1	1
190	mcf04612	Antigen processing and presentation	0.172543752	0.716590641	1	1	1	1	1	1
191	mcf04613	Neutrophil extracellular trap formation	0.449131911	0.343855597	1	1	1	1	1	1
192	mcf04614	Renin-angiotensin system	1	1	1	1	1	1	1	1
193	mcf04620	Toll-like receptor signaling pathway	0.932482199	0.194879331	1	1	1	1	1	1
194	mcf04621	NOD-like receptor signaling pathway	0.476710581	0.098363435	1	0.171407344	1	1	1	1
195	mcf04622	RIG-I-like receptor signaling pathway	0.828237458	0.781138518	1	1	1	1	1	1
196	mcf04623	Cytosolic DNA-sensing pathway	0.293586576	0.023454332	1	0.073974085	1	1	1	1
197	mcf04625	C-type lectin receptor signaling pathway	0.192755997	0.126303723	1	1	1	1	1	1
198	mcf04630	JAK-STAT signaling pathway	0.264516255	0.350290634	1	0.133418034	1	1	1	1
199	mcf04640	Hematopoietic cell lineage	0.168332021	0.115495593	1	0.085172335	1	1	1	1
200	mcf04650	Natural killer cell mediated cytotoxicity	0.271691699	0.007788193	1	1	1	1	1	1
201	mcf04657	IL-17 signaling pathway	0.902538022	0.135067187	1	0.090108314	1	1	1	1
202	mcf04658	Th1 and Th2 cell differentiation	0.228779551	0.161261496	1	0.096243041	1	1	1	1
203	mcf04659	Th17 cell differentiation	0.024708014	0.71437968	1	1	1	1	1	1
204	mcf04660	T cell receptor signaling pathway	0.132711773	0.350290634	1	1	1	1	1	1
205	mcf04662	B cell receptor signaling pathway	0.026382226	0.591485293	1	1	1	1	1	1
206	mcf04664	Fc epsilon RI signaling pathway	0.257912755	0.452637954	1	1	1	1	1	1
207	mcf04666	Fc gamma R-mediated phagocytosis	0.129519532	0.904953162	1	1	1	1	1	1
208	mcf04668	TNF signaling pathway	0.961738005	0.006425258	1	0.007495623	1	1	1	1
209	mcf04670	Leukocyte transendothelial migration	0.519803179	0.00249748	1	1	1	1	1	1
210	mcf04672	Intestinal immune network for IgA production	0.091607849	0.611409597	1	1	1	1	1	1
211	mcf04710	Circadian rhythm	0.06184442	0.000107402	1	0.000629981	1	1	1	0.00440927
212	mcf04713	Circadian entrainment	0.647564279	0.002720357	1	0.087643466	1	1	1	1
213	mcf04714	Thermogenesis	0.996690611	0.530944095	1	1	1	1	1	1
214	mcf04720	Long-term potentiation	0.257912755	0.452637954	1	1	1	1	1	1
215	mcf04721	Synaptic vesicle cycle	1	0.787336642	1	1	1	1	1	1
216	mcf04722	Neurotrophin signaling pathway	0.449131911	0.175014573	1	1	1	1	1	1
217	mcf04723	Retrograde endocannabinoid signaling	1	0.152038769	1	1	1	1	1	1
218	mcf04724	Glutamatergic synapse	0.71447132	0.16670995	1	1	1	1	1	1
219	mcf04725	Cholinergic synapse	0.934699153	0.200682941	1	1	1	1	1	1
220	mcf04726	Serotonergic synapse	1	0.56755245	1	1	1	1	1	1
221	mcf04727	GABAergic synapse	0.816406029	0.423726945	1	1	1	1	1	1
222	mcf04728	Dopaminergic synapse	0.227795483	0.311762491	1	1	1	1	1	1
223	mcf04730	Long-term depression	0.775807903	0.008400195	1	1	1	1	1	1
224	mcf04740	Olfactory transduction	0.219702007	1	1	1	1	1	1	1
225	mcf04742	Taste transduction	0.654490084	0.600103421	1	1	1	1	1	1
226	mcf04744	Phototransduction	0.350404796	1	1	1	1	1	1	1
227	mcf04750	Inflammatory mediator regulation of TRP channels	0.42740314	0.054919584	1	1	1	1	1	1
228	mcf04810	Regulation of actin cytoskeleton	0.345969854	0.225073148	0.129431637	1	1	1	1	1
229	mcf04814	Motor proteins	0.005211079	0.746963287	1	1	1	1	1	1
230	mcf04910	Insulin signaling pathway	0.729344082	0.963296213	1	1	1	1	1	1
231	mcf04911	Insulin secretion	0.859359444	0.498920705	1	1	1	1	1	1
232	mcf04912	GnRH signaling pathway	0.45331411	0.63635655	1	1	1	1	1	1
233	mcf04913	Ovarian steroidogenesis	0.605344692	0.551502367	1	1	1	1	1	1
234	mcf04914	Progesterone-mediated oocyte maturation	5.39E-05	0.393450451	1	1	1	1	1	1
235	mcf04915	Estrogen signaling pathway	0.775990194	0.224387918	1	1	1	1	1	1
236	mcf04916	Melanogenesis	0.700588892	0.347195997	1	1	1	1	1	1
237	mcf04917	Prolactin signaling pathway	0.849666926	0.804900284	1	1	1	1	1	1
238	mcf04918	Thyroid hormone synthesis	1	0.739979094	1	1	1	1	1	1
239	mcf04919	Thyroid hormone signaling pathway	0.842535783	0.538868061	1	1	1	1	1	1
240	mcf04920	Adipocytokine signaling pathway	1	0.799212663	1	1	1	1	1	1
241	mcf04921	Oxytocin signaling pathway	0.512996473	0.40166999	1	1	1	1	1	1
242	mcf04922	Glucagon signaling pathway	0.271691699	0.902176653	1	1	1	1	1	1
243	mcf04923	Regulation of lipolysis in adipocytes	1	0.332783542	1	1	1	1	1	1
244	mcf04924	Renin secretion	0.51991285	0.061881035	1	1	1	1	1	1
245	mcf04925	Aldosterone synthesis and secretion	0.686151602	0.331678072	1	1	1	1	1	1
246	mcf04926	Relaxin signaling pathway	0.965389666	0.156528177	1	1	1	1	1	1
247	mcf04927	Cortisol synthesis and secretion	1	0.126731833	1	1	1	1	1	1
248	mcf04928	Parathyroid hormone synthesis, secretion and action	1	0.095488791	1	1	1	1	1	1
249	mcf04929	GnRH secretion	1	0.413914925	1	1	1	1	1	1
250	mcf04930	Type II diabetes mellitus	1	0.633074552	1	1	1	1	1	1
251	mcf04931	Insulin resistance	1	0.27368612	1	1	1	1	1	1
252	mcf04932	Non-alcoholic fatty liver disease	0.881663587	0.004123076	1	1	1	1	1	1
253	mcf04933	AGE-RAGE signaling pathway in diabetic complications	0.574218871	0.11425766	1	1	1	1	1	1
254	mcf04934	Cushing syndrome	0.178310773	0.229649537	1	1	1	1	1	1
255	mcf04935	Growth hormone synthesis, secretion and action	0.838450368	0.305373543	1	1	1	1	1	1
256	mcf04936	Alcoholic liver disease	0.96652791	0.161071688	1	0.129884363	1	1	1	1
257	mcf04940	Type I diabetes mellitus	0.171876608	0.136289845	1	1	1	1	1	1
258	mcf04950	Maturity onset diabetes of the young	1	0.133294294	1	1	1	1	1	1
259	mcf04960	Aldosterone-regulated sodium reabsorption	0.592005414	0.538458485	1	1	1	1	1	1
260	mcf04961	Endocrine and other factor-regulated calcium reabsorption	1	0.301460533	1	1	1	1	1	1
261	mcf04962	Vasopressin-regulated water reabsorption	1	0.633074552	1	1	1	1	1	1
262	mcf04964	Proximal tubule bicarbonate reclamation	0.371619632	1	1	1	1	1	1	1
263	mcf04966	Collecting duct acid secretion	1	0.451857498	1	1	1	1	1	1
264	mcf04970	Salivary secretion	0.828237458	0.443091326	1	1	1	1	1	1
265	mcf04971	Gastric acid secretion	0.529989777	0.452637954	1	1	1	1	1	1
266	mcf04972	Pancreatic secretion	1	0.480705924	1	1	1	1	1	1
267	mcf04973	Carbohydrate digestion and absorption	1	0.186273664	1	1	1	1	1	1
268	mcf04974	Protein digestion and absorption	1	0.84045958	1	0.083934409	1	1	1	1
269	mcf04975	Fat digestion and absorption	1	0.43592468	1	1	1	1	1	1
270	mcf04976	Bile secretion	1	0.343140494	1	1	1	1	1	1
271	mcf04977	Vitamin digestion and absorption	1	1	1	1	1	1	1	1
272	mcf04978	Mineral absorption	1	1	1	1	1	1	1	1
273	mcf04979	Cholesterol metabolism	1	0.622396986	1	1	1	1	1	1
274	mcf05010	Alzheimer disease	0.85413064	0.076618153	1	0.331643449	1	1	1	1
275	mcf05012	Parkinson disease	0.644769603	0.339369754	1	1	1	1	1	1
276	mcf05014	Amyotrophic lateral sclerosis	0.949719968	0.376437616	1	1	1	1	1	1
277	mcf05016	Huntington disease	0.981916033	0.202520426	1	1	1	1	1	1
278	mcf05017	Spinocerebellar ataxia	1	0.127130946	1	0.152037293	1	1	1	0.019140566
279	mcf05020	Prion disease	0.906042926	0.222803609	1	1	1	1	1	1
280	mcf05022	Pathways of neurodegeneration - multiple diseases	0.751641551	0.052203423	1	0.391564291	1	1	1	1
281	mcf05030	Cocaine addiction	1	0.017991738	1	1	1	1	1	1
282	mcf05031	Amphetamine addiction	0.231571761	0.768196675	1	1	1	1	1	1
283	mcf05032	Morphine addiction	1	0.209460089	1	1	1	1	1	1
284	mcf05033	Nicotine addiction	1	0.402660349	1	1	1	1	1	1
285	mcf05034	Alcoholism	0.375428641	0.504253024	1	1	1	1	1	1
286	mcf05100	Bacterial invasion of epithelial cells	0.647564279	0.56755245	1	1	1	1	1	1
287	mcf05132	Salmonella infection	0.69907311	0.394772778	1	1	1	1	1	1
288	mcf05133	Pertussis	0.863969329	0.239282488	1	1	1	1	1	1
289	mcf05134	Legionellosis	0.80376173	0.048796499	1	0.0639119	1	1	1	1
290	mcf05135	Yersinia infection	0.78396054	0.282969402	1	1	1	1	1	1
291	mcf05140	Leishmaniasis	0.311554734	0.507873747	1	1	1	1	1	1
292	mcf05142	Chagas disease	0.786809392	0.003342045	1	1	1	1	1	1
293	mcf05143	African trypanosomiasis	1	0.006533058	1	1	1	1	1	1
294	mcf05144	Malaria	0.72625876	0.096639727	1	1	1	1	1	1
295	mcf05145	Toxoplasmosis	0.367977312	0.497170795	1	1	1	1	1	1
296	mcf05146	Amoebiasis	0.940923692	0.032771753	1	0.108395896	1	0.006635595	1	1
297	mcf05150	Staphylococcus aureus infection	0.219702007	0.538458485	1	1	1	1	1	1
298	mcf05152	Tuberculosis	0.077013947	0.742493859	0.102528271	1	1	1	1	1
299	mcf05160	Hepatitis C	0.042603914	0.439750008	1	1	1	1	1	1
300	mcf05161	Hepatitis B	0.039813744	0.560054759	1	0.172533689	1	1	1	1
301	mcf05162	Measles	0.026093088	0.369595912	1	1	1	1	1	1
302	mcf05163	Human cytomegalovirus infection	0.340652671	0.058175447	1	1	1	1	1	1
303	mcf05164	Influenza A	0.399709859	0.149554688	1	1	1	1	1	1
304	mcf05165	Human papillomavirus infection	0.517337164	0.020503954	1	1	1	1	1	1
305	mcf05166	Human T-cell leukemia virus 1 infection	0.001276271	0.780999245	1	1	1	1	1	1
306	mcf05167	Kaposi sarcoma-associated herpesvirus infection	0.364925558	0.416905498	1	0.183718164	1	1	1	1
307	mcf05168	Herpes simplex virus 1 infection	0.413121609	0.706261044	0.253981891	1	1	1	1	1
308	mcf05169	Epstein-Barr virus infection	0.002938235	0.499223378	1	1	1	1	1	1
309	mcf05170	Human immunodeficiency virus 1 infection	0.196093261	0.530944095	0.127334388	1	1	1	1	1
310	mcf05171	Coronavirus disease - COVID-19	0.883009124	0.268199012	1	1	1	1	1	1
311	mcf05200	Pathways in cancer	0.155981291	0.00217214	1	0.440200794	1	1	1	1
312	mcf05202	Transcriptional misregulation in cancer	0.470397497	0.000527965	1	1	1	1	1	1
313	mcf05203	Viral carcinogenesis	0.003144111	0.598772714	1	1	1	1	1	1
314	mcf05204	Chemical carcinogenesis - DNA adducts	1	0.025930306	1	1	1	1	1	1
315	mcf05205	Proteoglycans in cancer	0.324770224	0.023150818	1	1	1	1	1	1
316	mcf05206	MicroRNAs in cancer	0.000239612	0.377649708	1	0.174782058	1	1	1	1
317	mcf05207	Chemical carcinogenesis - receptor activation	0.680093973	0.104058801	1	1	1	1	1	1
318	mcf05208	Chemical carcinogenesis - reactive oxygen species	0.973113203	0.018560372	1	1	1	1	1	1
319	mcf05210	Colorectal cancer	0.727810446	0.650431476	1	1	1	1	1	1
320	mcf05211	Renal cell carcinoma	0.876914008	0.101707509	1	1	1	1	1	1
321	mcf05212	Pancreatic cancer	0.208013183	0.145326715	1	1	1	1	1	1
322	mcf05213	Endometrial cancer	0.828237458	0.187686476	1	1	1	1	1	1
323	mcf05214	Glioma	0.006030347	0.292891403	1	1	1	1	1	1
324	mcf05215	Prostate cancer	0.064620269	0.099107768	1	1	1	1	1	1
325	mcf05216	Thyroid cancer	1	0.622396986	1	1	1	1	1	1
326	mcf05217	Basal cell carcinoma	1	0.413914925	1	1	1	1	1	1
327	mcf05218	Melanoma	0.2756908	0.209460089	1	1	1	1	1	1
328	mcf05219	Bladder cancer	0.126125377	0.09101584	1	1	1	1	1	1
329	mcf05220	Chronic myeloid leukemia	0.208013183	0.052310976	1	1	1	1	1	1
330	mcf05221	Acute myeloid leukemia	0.329552483	0.097290887	1	1	1	1	1	1
331	mcf05222	Small cell lung cancer	0.159854024	0.236503162	1	1	1	1	1	1
332	mcf05223	Non-small cell lung cancer	0.063844664	0.285161865	1	1	1	1	1	1
333	mcf05224	Breast cancer	0.32819951	0.045787846	1	1	1	1	1	1
334	mcf05225	Hepatocellular carcinoma	0.680093973	0.207962351	1	1	1	1	1	1
335	mcf05226	Gastric cancer	0.296066879	0.382448989	1	1	1	1	1	1
336	mcf05230	Central carbon metabolism in cancer	0.293586576	0.224272868	1	1	1	1	1	1
337	mcf05231	Choline metabolism in cancer	0.920219253	0.887032992	1	1	1	1	1	1
338	mcf05235	PD-L1 expression and PD-1 checkpoint pathway in cancer	0.930190167	0.393450451	1	1	1	1	1	1
339	mcf05310	Asthma	0.074611924	0.330149546	1	1	1	1	1	1
340	mcf05320	Autoimmune thyroid disease	0.115314237	0.402660349	1	1	1	1	1	1
341	mcf05321	Inflammatory bowel disease	0.062254122	0.009212088	1	0.06011212	1	1	1	1
342	mcf05322	Systemic lupus erythematosus	0.188969902	1	1	1	1	1	1	1
343	mcf05323	Rheumatoid arthritis	0.631109715	8.09E-05	1	0.003366717	1	1	1	1
344	mcf05330	Allograft rejection	0.137348272	0.43592468	1	1	1	1	1	1
345	mcf05332	Graft-versus-host disease	0.137348272	0.017758243	1	1	1	1	1	1
346	mcf05340	Primary immunodeficiency	0.012295143	0.551502367	1	1	1	1	1	1
347	mcf05410	Hypertrophic cardiomyopathy	1	0.323913432	1	1	1	1	1	1
348	mcf05412	Arrhythmogenic right ventricular cardiomyopathy	1	0.269758771	1	1	1	1	1	1
349	mcf05414	Dilated cardiomyopathy	1	0.339439944	1	1	1	1	1	1
350	mcf05415	Diabetic cardiomyopathy	0.890769406	0.282698788	1	1	1	1	1	1
351	mcf05416	Viral myocarditis	0.075024101	0.159677342	1	1	1	1	1	1
352	mcf05417	Lipid and atherosclerosis	0.101837842	0.021538053	1	0.021171026	1	1	1	0.026776109
353	mcf05418	Fluid shear stress and atherosclerosis	0.512996473	0.015294804	1	1	1	1	1	1
